# IS-Seq: a bioinformatics pipeline for integration sites analysis with comprehensive abundance quantification methods

**DOI:** 10.1101/2023.02.06.527381

**Authors:** Aimin Yan, Cristina Baricordi, Quoc Nguyen, Luigi Barbarossa, Mariana Loperfido, Luca Biasco

## Abstract

Integration site (IS) analysis is a fundamental analytical platform for evaluating the safety and efficacy of viral vector based preclinical and clinical Gene Therapy (GT). A handful of groups have developed standardized bioinformatics pipelines to process IS sequencing data, to generate reports, and/or to perform comparative studies across different GT trials. Keeping up with the technological advances in the field of IS analysis, different computational pipelines have been published over the past decade. These pipelines focus on identifying integration sites (IS) from single-read sequencing or paired-end sequencing data either using read-based or using sonication fragment-based methods, but there is a lack of a bioinformatics tool that automatically includes unique molecular identifiers (UMI) for IS abundance estimations and allows comparing multiple quantification methods in one integrated pipeline. Here we present IS-seq a bioinformatics pipeline that can process data from paired-end sequencing of both old restriction sites-based IS collection methods and new sonication-based IS retrieval systems while allowing the selection of different abundance estimation methods, including read-based, Fragment-based and UMI-based systems. We validated the performance of IS-Seq testing it against the most widely used analytical workflow available in the literature (INSPIIRED) and using different scenarios. Lastly, by performing a comprehensive wet-lab assessment of our IS-Seq pipeline we could show that in clinically relevant scenarios, UMI quantification provides better accuracy than the currently most widely used sonication fragment counts as a method for IS abundance estimation.
