## Supplementary Figure 11 for "IS-Seq: a bioinformatics pipeline for integration sites analysis with comprehensive abundance quantification methods"

seqnames	start	strand	MLE	%
chr_cluster5	start_cluster5	strand_cluster5	2932	70.7358263
chr6	32848036	-	982	23.69119421
chr7	75504993	-	12	0.289505428
chr22	39224830	+	4	0.096501809
chr_cluster1	start_cluster1	strand_cluster1	4	0.096501809
chr11	67549453	-	3	0.072376357
chr17	76533894	+	3	0.072376357
chr19	2602591	-	3	0.072376357
chr_cluster3	start_cluster3	strand_cluster3	3	0.072376357
chr1	44820453	-	2	0.048250905
chr2	16155416	-	2	0.048250905
chr3	9239647	-	2	0.048250905
chr3	56412638	-	2	0.048250905
chr4	752899	+	2	0.048250905
chr6	2641591	-	2	0.048250905
chr6	170179057	+	2	0.048250905
chr7	2663820	+	2	0.048250905
chr7	72860849	+	2	0.048250905
chr7	76530640	+	2	0.048250905
chr8	143557141	+	2	0.048250905
chr11	9959370	+	2	0.048250905
chr12	43288371	+	2	0.048250905
chr15	78992870	-	2	0.048250905
chr16	4746243	+	2	0.048250905
chr18	72384704	-	2	0.048250905
chr19	21377519	-	2	0.048250905
chr19	56479172	+	2	0.048250905
chr20	62448158	+	2	0.048250905
chrX	45845598	+	2	0.048250905
chr_cluster2	start_cluster2	strand_cluster2	2	0.048250905
chr1	1480064	-	1	0.024125452
chr1	43997863	+	1	0.024125452
chr1	65212643	-	1	0.024125452
chr1	167764064	+	1	0.024125452
chr1	184629400	-	1	0.024125452
chr1	193269975	-	1	0.024125452
chr1	211854717	-	1	0.024125452
chr1	228156110	+	1	0.024125452
chr2	5072209	-	1	0.024125452
chr2	21277363	-	1	0.024125452
chr2	26079050	+	1	0.024125452
chr2	35343107	-	1	0.024125452
chr2	42926592	-	1	0.024125452
chr2	48463588	-	1	0.024125452
chr2	58227172	-	1	0.024125452
chr2	72937659	+	1	0.024125452
chr2	74425077	+	1	0.024125452
chr2	98508675	-	1	0.024125452
chr2	156056808	+	1	0.024125452
chr2	160944091	+	1	0.024125452
chr2	182580408	+	1	0.024125452
chr2	217915421	+	1	0.024125452
chr2	222517748	+	1	0.024125452
chr2	234629363	+	1	0.024125452
chr2	237016734	-	1	0.024125452
chr3	205265	-	1	0.024125452
chr3	2659380	-	1	0.024125452
chr3	38015951	-	1	0.024125452
chr3	40374477	+	1	0.024125452
chr3	46892433	-	1	0.024125452
chr3	52238736	-	1	0.024125452
chr3	101670785	-	1	0.024125452
chr4	760494	+	1	0.024125452
chr4	3911718	-	1	0.024125452
chr4	112220193	-	1	0.024125452
chr4	146950102	-	1	0.024125452
chr4	169792177	+	1	0.024125452
chr4	174502154	+	1	0.024125452
chr5	105564394	+	1	0.024125452
chr6	10496096	+	1	0.024125452
chr6	13812986	-	1	0.024125452
chr6	43451192	-	1	0.024125452
chr6	154887996	+	1	0.024125452
chr6	168033924	-	1	0.024125452
chr6	169906289	-	1	0.024125452
chr7	2042228	-	1	0.024125452
chr7	2496367	+	1	0.024125452
chr7	8815895	+	1	0.024125452
chr7	39797521	+	1	0.024125452
chr7	43146863	-	1	0.024125452
chr7	44010813	-	1	0.024125452
chr7	46640481	-	1	0.024125452
chr7	51224655	-	1	0.024125452
chr7	67289682	-	1	0.024125452
chr7	85868650	-	1	0.024125452
chr7	100689160	-	1	0.024125452
chr7	106381378	+	1	0.024125452
chr7	113770017	-	1	0.024125452
chr7	150861379	-	1	0.024125452
chr8	11798956	-	1	0.024125452
chr8	39539457	-	1	0.024125452
chr8	56043554	-	1	0.024125452
chr8	116628143	-	1	0.024125452
chr8	141410219	-	1	0.024125452
chr8	143994821	+	1	0.024125452
chr9	41783675	-	1	0.024125452
chr9	137251852	-	1	0.024125452
chr10	74160628	+	1	0.024125452
chr10	92838936	+	1	0.024125452
chr10	97628047	-	1	0.024125452
chr10	98140556	-	1	0.024125452
chr10	124597737	+	1	0.024125452
chr10	128091908	-	1	0.024125452
chr11	1227979	+	1	0.024125452
chr11	3462410	+	1	0.024125452
chr11	5799037	-	1	0.024125452
chr11	44586359	+	1	0.024125452
chr11	68296676	+	1	0.024125452
chr11	70548304	-	1	0.024125452
chr11	117860900	-	1	0.024125452
chr11	122361782	-	1	0.024125452
chr12	1436163	-	1	0.024125452
chr12	1560687	-	1	0.024125452
chr12	37548684	+	1	0.024125452
chr12	53336606	-	1	0.024125452
chr12	54923843	-	1	0.024125452
chr12	96227015	+	1	0.024125452
chr12	121340711	-	1	0.024125452
chr12	129001731	-	1	0.024125452
chr12	132455820	+	1	0.024125452
chr13	41628774	-	1	0.024125452
chr14	22373200	-	1	0.024125452
chr14	24097010	+	1	0.024125452
chr14	44121831	-	1	0.024125452
chr14	70173310	+	1	0.024125452
chr14	74913420	+	1	0.024125452
chr14	100655991	-	1	0.024125452
chr15	39891676	-	1	0.024125452
chr15	75798485	+	1	0.024125452
chr15	78334868	-	1	0.024125452
chr15	86675856	+	1	0.024125452
chr16	461104	-	1	0.024125452
chr16	27823350	-	1	0.024125452
chr16	28158068	-	1	0.024125452
chr16	79654182	+	1	0.024125452
chr17	2371465	+	1	0.024125452
chr17	16215804	+	1	0.024125452
chr17	19014173	-	1	0.024125452
chr17	35795012	+	1	0.024125452
chr17	36596315	-	1	0.024125452
chr17	38210441	-	1	0.024125452
chr17	50282540	+	1	0.024125452
chr17	55434442	+	1	0.024125452
chr17	63537589	-	1	0.024125452
chr17	67530765	+	1	0.024125452
chr17	79447471	+	1	0.024125452
chr17	82244145	-	1	0.024125452
chr17	82888738	+	1	0.024125452
chr18	13863505	+	1	0.024125452
chr19	2647581	+	1	0.024125452
chr19	5287971	-	1	0.024125452
chr19	19021276	+	1	0.024125452
chr19	36248814	+	1	0.024125452
chr19	45163929	-	1	0.024125452
chr19	47422517	+	1	0.024125452
chr19	50836033	-	1	0.024125452
chr19	51359206	-	1	0.024125452
chr19	53930363	-	1	0.024125452
chr19	55792910	-	1	0.024125452
chr19	56978442	+	1	0.024125452
chr20	2386736	+	1	0.024125452
chr20	3232343	+	1	0.024125452
chr20	10562027	-	1	0.024125452
chr20	26277404	+	1	0.024125452
chr20	29870965	+	1	0.024125452
chr20	35946864	-	1	0.024125452
chr20	49124159	+	1	0.024125452
chr20	62203764	+	1	0.024125452
chr20	62650264	-	1	0.024125452
chr20	63598704	-	1	0.024125452
chr21	44539602	-	1	0.024125452
chr22	17738249	-	1	0.024125452
chr22	20191077	+	1	0.024125452
chr22	21076931	+	1	0.024125452
chr22	24181614	+	1	0.024125452
chr22	32243122	-	1	0.024125452
chr22	36147983	-	1	0.024125452
chr22	44950985	-	1	0.024125452
chr22	50467026	-	1	0.024125452
chrX	13525503	+	1	0.024125452
chrX	34461185	-	1	0.024125452
chrX	70881190	+	1	0.024125452
chrX	82679832	+	1	0.024125452
chr_cluster4	start_cluster4	strand_cluster4	1	0.024125452
chr_cluster6	start_cluster6	strand_cluster6	1	0.024125452
chr_cluster7	start_cluster7	strand_cluster7	1	0.024125452
chr_cluster8	start_cluster8	strand_cluster8	1	0.024125452
			4145
