## Supplementary Figure 11 for "IS-Seq: a bioinformatics pipeline for integration sites analysis with comprehensive abundance quantification methods"

seqnames	start	strand	MLE	%	ID
chr10	73456731	-	2260	58.2174137	chr10_73456731_-
chr3	114691164	+	1038	26.73879444	chr3_114691164_+
chr_cluster5	start_cluster5	strand_cluster5	430	11.07676455	chr_cluster5_start_cluster5_strand_cluster5
chr_cluster1	start_cluster1	strand_cluster1	93	2.395672334	chr_cluster1_start_cluster1_strand_cluster1
chrX	142716250	+	9	0.231839258	chrX_142716250_+
chr16	75030412	-	5	0.128799588	chr16_75030412_-
chr14	99833129	+	4	0.10303967	chr14_99833129_+
chr20	48714124	-	4	0.10303967	chr20_48714124_-
chr7	42334014	-	3	0.077279753	chr7_42334014_-
chr_cluster3	start_cluster3	strand_cluster3	3	0.077279753	chr_cluster3_start_cluster3_strand_cluster3		Others
chr_cluster4	start_cluster4	strand_cluster4	3	0.077279753	chr_cluster4_start_cluster4_strand_cluster4		0.85007728
chr7	100689160	-	2	0.051519835	chr7_100689160_-
chr8	103746072	+	2	0.051519835	chr8_103746072_+
chr_cluster2	start_cluster2	strand_cluster2	2	0.051519835	chr_cluster2_start_cluster2_strand_cluster2
chr1	43997863	+	1	0.025759918	chr1_43997863_+
chr1	103188203	-	1	0.025759918	chr1_103188203_-
chr2	183342235	-	1	0.025759918	chr2_183342235_-
chr2	203794978	-	1	0.025759918	chr2_203794978_-
chr3	38051056	-	1	0.025759918	chr3_38051056_-
chr3	56412638	-	1	0.025759918	chr3_56412638_-
chr3	127488836	+	1	0.025759918	chr3_127488836_+
chr6	17478289	-	1	0.025759918	chr6_17478289_-
chr7	2663821	+	1	0.025759918	chr7_2663821_+
chr9	109280996	-	1	0.025759918	chr9_109280996_-
chr10	86318865	+	1	0.025759918	chr10_86318865_+
chr12	120777899	-	1	0.025759918	chr12_120777899_-
chr12	122190447	+	1	0.025759918	chr12_122190447_+
chr13	59914909	-	1	0.025759918	chr13_59914909_-
chr14	36520708	+	1	0.025759918	chr14_36520708_+
chr14	87487377	+	1	0.025759918	chr14_87487377_+
chr16	1185313	+	1	0.025759918	chr16_1185313_+
chr16	23136241	-	1	0.025759918	chr16_23136241_-
chr16	30583026	+	1	0.025759918	chr16_30583026_+
chr16	68609542	+	1	0.025759918	chr16_68609542_+
chr17	50282541	+	1	0.025759918	chr17_50282541_+
chr18	72584121	-	1	0.025759918	chr18_72584121_-
chr19	13414087	+	1	0.025759918	chr19_13414087_+
chr20	61522048	+	1	0.025759918	chr20_61522048_+
			3882
