## Supplementary Figure 11 for "IS-Seq: a bioinformatics pipeline for integration sites analysis with comprehensive abundance quantification methods"

seqnames	start	strand	MLE	%	ID
chr10	73456731	-	814	54.77792732	chr10_73456731_-
chr3	114691164	+	413	27.79273217	chr3_114691164_+
chr_cluster3	start_cluster3	strand_cluster3	160	10.76716016	chr_cluster3_start_cluster3_strand_cluster3
chrX	142716250	+	85	5.720053836	chrX_142716250_+
chr_cluster2	start_cluster2	strand_cluster2	3	0.201884253	chr_cluster2_start_cluster2_strand_cluster2
chr_cluster1	start_cluster1	strand_cluster1	2	0.134589502	chr_cluster1_start_cluster1_strand_cluster1
chr2	183342235	-	1	0.067294751	chr2_183342235_-
chr2	203794978	-	1	0.067294751	chr2_203794978_-
chr3	56412638	-	1	0.067294751	chr3_56412638_-
chr3	127488836	+	1	0.067294751	chr3_127488836_+		Others
chr10	86318865	+	1	0.067294751	chr10_86318865_+		0.336473755
chr14	87487377	+	1	0.067294751	chr14_87487377_+
chr16	68609542	+	1	0.067294751	chr16_68609542_+
chr17	50282541	+	1	0.067294751	chr17_50282541_+
chr18	72584121	-	1	0.067294751	chr18_72584121_-
			1486
