## Supplementary Figure 11 for "IS-Seq: a bioinformatics pipeline for integration sites analysis with comprehensive abundance quantification methods"

seqnames	start	strand	MLE	%	ID
chr10	73456731	-	610	61	chr10_73456731_-
chr3	114691164	+	364	36.4	chr3_114691164_+
chr_cluster1	start_cluster1	strand_cluster1	19	1.9	chr_cluster1_start_cluster1_strand_cluster1
chr2	183342235	-	1	0.1	chr2_183342235_-
chr2	203794978	-	1	0.1	chr2_203794978_-
chr3	56412638	-	1	0.1	chr3_56412638_-
chr10	86318865	+	1	0.1	chr10_86318865_+
chr14	87487377	+	1	0.1	chr14_87487377_+
chr16	68609542	+	1	0.1	chr16_68609542_+
chr17	50282541	+	1	0.1	chr17_50282541_+
			1000
