## Supplementary Figure 11 for "IS-Seq: a bioinformatics pipeline for integration sites analysis with comprehensive abundance quantification methods"

seqnames	start	strand	MLE	%
chr_cluster57	start_cluster57	strand_cluster57	17806	61.41906109
chr6	32848036	-	9675	33.37242593
chr_cluster56	start_cluster56	strand_cluster56	102	0.351833328
chr7	75504993	-	81	0.279397054
chr_cluster1	start_cluster1	strand_cluster1	69	0.238004898
chr6	32830384	-	55	0.189714049
chr_cluster6	start_cluster6	strand_cluster6	43	0.148321893
chr_cluster2	start_cluster2	strand_cluster2	35	0.120727122
chr_cluster52	start_cluster52	strand_cluster52	20	0.068986927
chr_cluster65	start_cluster65	strand_cluster65	19	0.065537581
chr_cluster8	start_cluster8	strand_cluster8	17	0.058638888
chr_cluster10	start_cluster10	strand_cluster10	17	0.058638888
chr_cluster39	start_cluster39	strand_cluster39	15	0.051740195
chr_cluster22	start_cluster22	strand_cluster22	14	0.048290849
chr7	6712652	+	9	0.031044117
chr_cluster47	start_cluster47	strand_cluster47	9	0.031044117
chr2	164489451	-	7	0.024145424
chr7	77049723	+	7	0.024145424
chr13	41426028	+	7	0.024145424
chr22	39224830	+	7	0.024145424
chr_cluster18	start_cluster18	strand_cluster18	7	0.024145424
chr_cluster59	start_cluster59	strand_cluster59	7	0.024145424
chr1	1480064	-	6	0.020696078
chr7	76530640	+	6	0.020696078
chr8	143557141	+	6	0.020696078
chr17	76533894	+	6	0.020696078
chr_cluster13	start_cluster13	strand_cluster13	6	0.020696078
chr_cluster28	start_cluster28	strand_cluster28	6	0.020696078
chr_cluster41	start_cluster41	strand_cluster41	6	0.020696078
chr_cluster64	start_cluster64	strand_cluster64	6	0.020696078
chr_cluster86	start_cluster86	strand_cluster86	6	0.020696078
chr1	44820453	-	5	0.017246732
chr1	228156110	+	5	0.017246732
chr2	1636948	-	5	0.017246732
chr2	5072209	-	5	0.017246732
chr3	56412638	-	5	0.017246732
chr6	37636042	-	5	0.017246732
chr7	2663820	+	5	0.017246732
chr7	100689160	-	5	0.017246732
chr9	137251852	-	5	0.017246732
chr11	67549453	-	5	0.017246732
chr16	28158068	-	5	0.017246732
chr16	79654182	+	5	0.017246732
chr18	8167542	+	5	0.017246732
chr18	13863505	+	5	0.017246732
chr18	72384704	-	5	0.017246732
chr19	5287971	-	5	0.017246732
chr_cluster14	start_cluster14	strand_cluster14	5	0.017246732
chr_cluster15	start_cluster15	strand_cluster15	5	0.017246732
chr_cluster20	start_cluster20	strand_cluster20	5	0.017246732
chr_cluster23	start_cluster23	strand_cluster23	5	0.017246732
chr_cluster27	start_cluster27	strand_cluster27	5	0.017246732
chr_cluster40	start_cluster40	strand_cluster40	5	0.017246732
chr_cluster83	start_cluster83	strand_cluster83	5	0.017246732
chr2	21277363	-	4	0.013797385
chr2	35343107	-	4	0.013797385
chr2	42926592	-	4	0.013797385
chr2	238717373	-	4	0.013797385
chr3	9239647	-	4	0.013797385
chr4	752899	+	4	0.013797385
chr6	169906289	-	4	0.013797385
chr7	73075327	+	4	0.013797385
chr7	77021669	+	4	0.013797385
chr10	74160628	+	4	0.013797385
chr10	128091908	-	4	0.013797385
chr11	131680473	+	4	0.013797385
chr12	43288372	+	4	0.013797385
chr13	51222087	-	4	0.013797385
chr15	39891676	-	4	0.013797385
chr15	78992870	-	4	0.013797385
chr16	461104	-	4	0.013797385
chr16	1185313	+	4	0.013797385
chr17	79601797	+	4	0.013797385
chr18	68703050	+	4	0.013797385
chr19	56978442	+	4	0.013797385
chr22	30824966	+	4	0.013797385
chr_cluster25	start_cluster25	strand_cluster25	4	0.013797385
chr_cluster35	start_cluster35	strand_cluster35	4	0.013797385
chr_cluster36	start_cluster36	strand_cluster36	4	0.013797385
chr_cluster38	start_cluster38	strand_cluster38	4	0.013797385
chr_cluster54	start_cluster54	strand_cluster54	4	0.013797385
chr_cluster58	start_cluster58	strand_cluster58	4	0.013797385
chr_cluster87	start_cluster87	strand_cluster87	4	0.013797385
chr1	65212643	-	3	0.010348039
chr2	16155416	-	3	0.010348039
chr2	217915421	+	3	0.010348039
chr4	3911718	-	3	0.010348039
chr4	180057020	-	3	0.010348039
chr5	178556214	-	3	0.010348039
chr6	43781721	+	3	0.010348039
chr6	170179057	+	3	0.010348039
chr7	46640481	-	3	0.010348039
chr7	67289682	-	3	0.010348039
chr7	72078985	+	3	0.010348039
chr11	44586359	+	3	0.010348039
chr12	1436163	-	3	0.010348039
chr12	120777899	-	3	0.010348039
chr12	129001732	-	3	0.010348039
chr14	101916308	+	3	0.010348039
chr15	89761169	+	3	0.010348039
chr16	4746243	+	3	0.010348039
chr16	27823350	-	3	0.010348039
chr17	2371465	+	3	0.010348039
chr18	24756814	+	3	0.010348039
chr19	2602591	-	3	0.010348039
chr19	2647581	+	3	0.010348039
chr19	21377519	-	3	0.010348039
chr19	56479172	+	3	0.010348039
chr20	49124159	+	3	0.010348039
chr20	62448158	+	3	0.010348039
chr20	63021576	+	3	0.010348039
chr22	50467026	-	3	0.010348039
chr_cluster5	start_cluster5	strand_cluster5	3	0.010348039
chr_cluster12	start_cluster12	strand_cluster12	3	0.010348039
chr_cluster16	start_cluster16	strand_cluster16	3	0.010348039
chr_cluster17	start_cluster17	strand_cluster17	3	0.010348039
chr_cluster24	start_cluster24	strand_cluster24	3	0.010348039
chr_cluster26	start_cluster26	strand_cluster26	3	0.010348039
chr_cluster29	start_cluster29	strand_cluster29	3	0.010348039
chr_cluster30	start_cluster30	strand_cluster30	3	0.010348039
chr_cluster31	start_cluster31	strand_cluster31	3	0.010348039
chr_cluster37	start_cluster37	strand_cluster37	3	0.010348039
chr_cluster43	start_cluster43	strand_cluster43	3	0.010348039
chr_cluster45	start_cluster45	strand_cluster45	3	0.010348039
chr_cluster46	start_cluster46	strand_cluster46	3	0.010348039
chr_cluster49	start_cluster49	strand_cluster49	3	0.010348039
chr_cluster53	start_cluster53	strand_cluster53	3	0.010348039
chr_cluster55	start_cluster55	strand_cluster55	3	0.010348039
chr_cluster77	start_cluster77	strand_cluster77	3	0.010348039
chr_cluster79	start_cluster79	strand_cluster79	3	0.010348039
chr_cluster91	start_cluster91	strand_cluster91	3	0.010348039
chr1	8126685	+	2	0.006898693
chr1	16993824	+	2	0.006898693
chr1	52583534	-	2	0.006898693
chr1	76143417	+	2	0.006898693
chr1	151287119	+	2	0.006898693
chr1	226121381	-	2	0.006898693
chr2	96106251	+	2	0.006898693
chr2	121993501	+	2	0.006898693
chr2	160944091	+	2	0.006898693
chr2	182580408	+	2	0.006898693
chr2	203794978	-	2	0.006898693
chr2	206098266	+	2	0.006898693
chr3	205265	-	2	0.006898693
chr3	38051056	-	2	0.006898693
chr3	40374477	+	2	0.006898693
chr3	52238736	-	2	0.006898693
chr4	760494	+	2	0.006898693
chr4	53134097	-	2	0.006898693
chr4	146950102	-	2	0.006898693
chr4	189150029	+	2	0.006898693
chr5	4375708	+	2	0.006898693
chr5	25210273	-	2	0.006898693
chr5	131339111	+	2	0.006898693
chr6	2641591	-	2	0.006898693
chr6	7071608	+	2	0.006898693
chr6	13812986	-	2	0.006898693
chr6	31717113	+	2	0.006898693
chr6	43743603	-	2	0.006898693
chr6	45758190	+	2	0.006898693
chr6	154887996	+	2	0.006898693
chr6	168033924	-	2	0.006898693
chr7	2496367	+	2	0.006898693
chr7	5020782	+	2	0.006898693
chr7	26412681	+	2	0.006898693
chr7	72860849	+	2	0.006898693
chr7	101699488	-	2	0.006898693
chr7	102345063	+	2	0.006898693
chr7	102564215	-	2	0.006898693
chr7	151423358	+	2	0.006898693
chr8	11798956	-	2	0.006898693
chr8	30673023	-	2	0.006898693
chr8	61596531	-	2	0.006898693
chr8	101128347	-	2	0.006898693
chr8	116628143	-	2	0.006898693
chr9	77116731	+	2	0.006898693
chr10	71466169	+	2	0.006898693
chr10	79090949	+	2	0.006898693
chr10	80581569	-	2	0.006898693
chr10	103556801	+	2	0.006898693
chr10	133040940	+	2	0.006898693
chr11	1757820	-	2	0.006898693
chr11	5799037	-	2	0.006898693
chr11	70548304	-	2	0.006898693
chr11	109335143	-	2	0.006898693
chr11	113723882	+	2	0.006898693
chr11	131859104	+	2	0.006898693
chr12	53336606	-	2	0.006898693
chr12	121340711	-	2	0.006898693
chr12	132950585	-	2	0.006898693
chr13	42324630	+	2	0.006898693
chr13	50810597	-	2	0.006898693
chr14	70173310	+	2	0.006898693
chr14	74913420	+	2	0.006898693
chr14	89380562	+	2	0.006898693
chr14	104253190	-	2	0.006898693
chr15	78334868	-	2	0.006898693
chr16	9017827	+	2	0.006898693
chr16	20888609	-	2	0.006898693
chr17	35795012	+	2	0.006898693
chr17	50282540	+	2	0.006898693
chr17	67530765	+	2	0.006898693
chr17	78251769	-	2	0.006898693
chr17	82888738	+	2	0.006898693
chr19	624116	-	2	0.006898693
chr19	36248814	+	2	0.006898693
chr19	47422517	+	2	0.006898693
chr20	20906852	+	2	0.006898693
chr20	25293669	+	2	0.006898693
chr20	52051357	-	2	0.006898693
chr20	62650264	-	2	0.006898693
chr20	63598704	-	2	0.006898693
chr21	31541320	+	2	0.006898693
chr21	43753151	-	2	0.006898693
chr22	17738249	-	2	0.006898693
chr22	24181614	+	2	0.006898693
chr22	32243122	-	2	0.006898693
chr22	44950985	-	2	0.006898693
chrX	8222407	+	2	0.006898693
chrX	45845598	+	2	0.006898693
chr_cluster3	start_cluster3	strand_cluster3	2	0.006898693
chr_cluster7	start_cluster7	strand_cluster7	2	0.006898693
chr_cluster11	start_cluster11	strand_cluster11	2	0.006898693
chr_cluster19	start_cluster19	strand_cluster19	2	0.006898693
chr_cluster21	start_cluster21	strand_cluster21	2	0.006898693
chr_cluster33	start_cluster33	strand_cluster33	2	0.006898693
chr_cluster42	start_cluster42	strand_cluster42	2	0.006898693
chr_cluster44	start_cluster44	strand_cluster44	2	0.006898693
chr_cluster48	start_cluster48	strand_cluster48	2	0.006898693
chr_cluster50	start_cluster50	strand_cluster50	2	0.006898693
chr_cluster51	start_cluster51	strand_cluster51	2	0.006898693
chr_cluster60	start_cluster60	strand_cluster60	2	0.006898693
chr_cluster61	start_cluster61	strand_cluster61	2	0.006898693
chr_cluster63	start_cluster63	strand_cluster63	2	0.006898693
chr_cluster66	start_cluster66	strand_cluster66	2	0.006898693
chr_cluster67	start_cluster67	strand_cluster67	2	0.006898693
chr_cluster68	start_cluster68	strand_cluster68	2	0.006898693
chr_cluster69	start_cluster69	strand_cluster69	2	0.006898693
chr_cluster72	start_cluster72	strand_cluster72	2	0.006898693
chr_cluster73	start_cluster73	strand_cluster73	2	0.006898693
chr_cluster74	start_cluster74	strand_cluster74	2	0.006898693
chr_cluster78	start_cluster78	strand_cluster78	2	0.006898693
chr_cluster80	start_cluster80	strand_cluster80	2	0.006898693
chr_cluster81	start_cluster81	strand_cluster81	2	0.006898693
chr_cluster82	start_cluster82	strand_cluster82	2	0.006898693
chr_cluster88	start_cluster88	strand_cluster88	2	0.006898693
chr_cluster89	start_cluster89	strand_cluster89	2	0.006898693
chr1	1518553	-	1	0.003449346
chr1	2473430	+	1	0.003449346
chr1	9217968	-	1	0.003449346
chr1	25707594	-	1	0.003449346
chr1	37319191	+	1	0.003449346
chr1	43997863	+	1	0.003449346
chr1	66224899	+	1	0.003449346
chr1	78701761	+	1	0.003449346
chr1	111929262	-	1	0.003449346
chr1	152905269	-	1	0.003449346
chr1	166947369	-	1	0.003449346
chr1	167764064	+	1	0.003449346
chr1	184629400	-	1	0.003449346
chr1	192009139	-	1	0.003449346
chr1	193269975	-	1	0.003449346
chr1	210294811	-	1	0.003449346
chr1	211854717	-	1	0.003449346
chr2	2573125	-	1	0.003449346
chr2	16867968	-	1	0.003449346
chr2	18329482	+	1	0.003449346
chr2	23544165	+	1	0.003449346
chr2	26079050	+	1	0.003449346
chr2	48463588	-	1	0.003449346
chr2	58227172	-	1	0.003449346
chr2	72937659	+	1	0.003449346
chr2	74425077	+	1	0.003449346
chr2	96106750	+	1	0.003449346
chr2	98508675	-	1	0.003449346
chr2	106835226	+	1	0.003449346
chr2	121445210	-	1	0.003449346
chr2	156056808	+	1	0.003449346
chr2	167983973	+	1	0.003449346
chr2	222517748	+	1	0.003449346
chr2	229916419	+	1	0.003449346
chr2	231532107	-	1	0.003449346
chr2	234629363	+	1	0.003449346
chr2	237016734	-	1	0.003449346
chr2	240961486	-	1	0.003449346
chr3	2659380	-	1	0.003449346
chr3	38015951	-	1	0.003449346
chr3	43182711	-	1	0.003449346
chr3	46892433	-	1	0.003449346
chr3	50183715	-	1	0.003449346
chr3	101670785	-	1	0.003449346
chr3	106591391	+	1	0.003449346
chr3	117514666	-	1	0.003449346
chr3	122007289	+	1	0.003449346
chr3	195838883	+	1	0.003449346
chr3	195870898	+	1	0.003449346
chr4	1048773	-	1	0.003449346
chr4	2019013	+	1	0.003449346
chr4	3992227	+	1	0.003449346
chr4	8782429	-	1	0.003449346
chr4	35054181	+	1	0.003449346
chr4	55920186	+	1	0.003449346
chr4	83411467	+	1	0.003449346
chr4	87383057	-	1	0.003449346
chr4	112220193	-	1	0.003449346
chr4	130296572	+	1	0.003449346
chr4	169792177	+	1	0.003449346
chr4	174502154	+	1	0.003449346
chr5	1312169	-	1	0.003449346
chr5	4863944	-	1	0.003449346
chr5	50968127	-	1	0.003449346
chr5	59117443	-	1	0.003449346
chr5	105564394	+	1	0.003449346
chr5	151780465	+	1	0.003449346
chr5	164374783	+	1	0.003449346
chr5	178561983	-	1	0.003449346
chr6	9785504	+	1	0.003449346
chr6	10496096	+	1	0.003449346
chr6	32848020	-	1	0.003449346
chr6	43451192	-	1	0.003449346
chr6	80099116	+	1	0.003449346
chr6	111309045	-	1	0.003449346
chr6	126225931	+	1	0.003449346
chr6	157207308	+	1	0.003449346
chr7	1935036	-	1	0.003449346
chr7	2042228	-	1	0.003449346
chr7	2070405	-	1	0.003449346
chr7	8815895	+	1	0.003449346
chr7	23414784	+	1	0.003449346
chr7	38932763	-	1	0.003449346
chr7	39797521	+	1	0.003449346
chr7	43146863	-	1	0.003449346
chr7	47332830	-	1	0.003449346
chr7	51224655	-	1	0.003449346
chr7	55177472	-	1	0.003449346
chr7	57421855	-	1	0.003449346
chr7	57646119	-	1	0.003449346
chr7	57777266	+	1	0.003449346
chr7	74550453	+	1	0.003449346
chr7	75290146	-	1	0.003449346
chr7	78078176	+	1	0.003449346
chr7	85868650	-	1	0.003449346
chr7	93030008	-	1	0.003449346
chr7	99392548	+	1	0.003449346
chr7	100323026	-	1	0.003449346
chr7	102663296	-	1	0.003449346
chr7	106381378	+	1	0.003449346
chr7	113770017	-	1	0.003449346
chr7	132158312	+	1	0.003449346
chr7	141463023	-	1	0.003449346
chr7	150861379	-	1	0.003449346
chr7	155364676	-	1	0.003449346
chr7	157493513	+	1	0.003449346
chr8	826682	+	1	0.003449346
chr8	2355679	-	1	0.003449346
chr8	39539457	-	1	0.003449346
chr8	41276110	-	1	0.003449346
chr8	56043554	-	1	0.003449346
chr8	61596354	-	1	0.003449346
chr8	70380939	+	1	0.003449346
chr8	87561704	+	1	0.003449346
chr8	89162146	-	1	0.003449346
chr8	98259749	-	1	0.003449346
chr8	127295814	-	1	0.003449346
chr8	134432023	+	1	0.003449346
chr8	141410219	-	1	0.003449346
chr8	141704670	-	1	0.003449346
chr8	143994821	+	1	0.003449346
chr9	6908381	-	1	0.003449346
chr9	18680053	-	1	0.003449346
chr9	41783675	-	1	0.003449346
chr9	76636819	+	1	0.003449346
chr9	79993617	-	1	0.003449346
chr9	86276988	-	1	0.003449346
chr9	90701857	-	1	0.003449346
chr9	93553745	+	1	0.003449346
chr9	96022508	-	1	0.003449346
chr9	120877978	-	1	0.003449346
chr9	123294541	-	1	0.003449346
chr9	134028749	-	1	0.003449346
chr9	136914103	-	1	0.003449346
chr9	137117426	-	1	0.003449346
chr10	71273681	-	1	0.003449346
chr10	74851487	-	1	0.003449346
chr10	78899024	+	1	0.003449346
chr10	86668843	+	1	0.003449346
chr10	91670866	-	1	0.003449346
chr10	92838936	+	1	0.003449346
chr10	97628047	-	1	0.003449346
chr10	98140556	-	1	0.003449346
chr10	121213220	-	1	0.003449346
chr10	123360104	-	1	0.003449346
chr10	124597737	+	1	0.003449346
chr10	128885377	-	1	0.003449346
chr11	1227979	+	1	0.003449346
chr11	9959370	+	1	0.003449346
chr11	44379627	-	1	0.003449346
chr11	46317488	+	1	0.003449346
chr11	61183896	-	1	0.003449346
chr11	64077619	-	1	0.003449346
chr11	68296676	+	1	0.003449346
chr11	72777367	-	1	0.003449346
chr11	117411359	-	1	0.003449346
chr11	117860900	-	1	0.003449346
chr11	118610056	+	1	0.003449346
chr11	122361782	-	1	0.003449346
chr11	130888114	+	1	0.003449346
chr11	132670397	-	1	0.003449346
chr11	133741316	-	1	0.003449346
chr12	1560687	-	1	0.003449346
chr12	7302112	+	1	0.003449346
chr12	22558009	-	1	0.003449346
chr12	27696607	+	1	0.003449346
chr12	48827279	-	1	0.003449346
chr12	52748349	-	1	0.003449346
chr12	54923843	-	1	0.003449346
chr12	96227015	+	1	0.003449346
chr12	98950360	+	1	0.003449346
chr12	104208855	-	1	0.003449346
chr12	106695168	+	1	0.003449346
chr12	109453922	-	1	0.003449346
chr12	113498260	+	1	0.003449346
chr12	122211131	-	1	0.003449346
chr12	123028799	-	1	0.003449346
chr12	127187668	+	1	0.003449346
chr12	130425634	+	1	0.003449346
chr12	132088139	-	1	0.003449346
chr13	29526139	-	1	0.003449346
chr13	32606020	+	1	0.003449346
chr13	35822686	-	1	0.003449346
chr13	41628774	-	1	0.003449346
chr13	51812069	+	1	0.003449346
chr13	59423435	-	1	0.003449346
chr13	67529025	+	1	0.003449346
chr13	99575113	+	1	0.003449346
chr14	16041327	+	1	0.003449346
chr14	21299740	-	1	0.003449346
chr14	22373200	-	1	0.003449346
chr14	24097010	+	1	0.003449346
chr14	34735164	-	1	0.003449346
chr14	44121831	-	1	0.003449346
chr14	55221178	+	1	0.003449346
chr14	77239679	+	1	0.003449346
chr14	100655991	-	1	0.003449346
chr14	103162214	+	1	0.003449346
chr15	66729525	-	1	0.003449346
chr15	72674453	-	1	0.003449346
chr15	75798485	+	1	0.003449346
chr15	78992818	-	1	0.003449346
chr15	85761741	-	1	0.003449346
chr15	86675856	+	1	0.003449346
chr15	98521281	-	1	0.003449346
chr16	4958650	+	1	0.003449346
chr16	18779641	+	1	0.003449346
chr16	21274943	+	1	0.003449346
chr16	23106744	-	1	0.003449346
chr16	24537760	-	1	0.003449346
chr16	30583026	+	1	0.003449346
chr16	87326146	+	1	0.003449346
chr17	2085155	-	1	0.003449346
chr17	8325660	+	1	0.003449346
chr17	16215804	+	1	0.003449346
chr17	19014173	-	1	0.003449346
chr17	27558974	+	1	0.003449346
chr17	27936519	+	1	0.003449346
chr17	28559895	-	1	0.003449346
chr17	36596315	-	1	0.003449346
chr17	41500947	+	1	0.003449346
chr17	50065896	+	1	0.003449346
chr17	55434442	+	1	0.003449346
chr17	63537589	-	1	0.003449346
chr17	79447471	+	1	0.003449346
chr17	82244145	-	1	0.003449346
chr18	1762125	-	1	0.003449346
chr18	3157234	-	1	0.003449346
chr18	3244534	-	1	0.003449346
chr18	46033561	+	1	0.003449346
chr18	55530374	-	1	0.003449346
chr18	57663921	-	1	0.003449346
chr18	59008001	+	1	0.003449346
chr19	1336331	-	1	0.003449346
chr19	1524545	+	1	0.003449346
chr19	1975545	-	1	0.003449346
chr19	3437833	-	1	0.003449346
chr19	4417257	+	1	0.003449346
chr19	18610494	+	1	0.003449346
chr19	19021276	+	1	0.003449346
chr19	40465561	+	1	0.003449346
chr19	44852975	+	1	0.003449346
chr19	45036833	-	1	0.003449346
chr19	45163929	-	1	0.003449346
chr19	46726376	-	1	0.003449346
chr19	50836033	-	1	0.003449346
chr19	51359206	-	1	0.003449346
chr19	53930363	-	1	0.003449346
chr19	54138633	+	1	0.003449346
chr19	55792910	-	1	0.003449346
chr19	58440852	+	1	0.003449346
chr20	724212	-	1	0.003449346
chr20	3232343	+	1	0.003449346
chr20	3731130	-	1	0.003449346
chr20	3757926	+	1	0.003449346
chr20	10562027	-	1	0.003449346
chr20	13429644	+	1	0.003449346
chr20	23280261	-	1	0.003449346
chr20	24665712	-	1	0.003449346
chr20	35946864	-	1	0.003449346
chr20	61522048	+	1	0.003449346
chr20	62203764	+	1	0.003449346
chr21	37660842	+	1	0.003449346
chr21	40443480	+	1	0.003449346
chr21	44627591	+	1	0.003449346
chr21	44637729	+	1	0.003449346
chr21	45389892	+	1	0.003449346
chr22	20191077	+	1	0.003449346
chr22	21076931	+	1	0.003449346
chr22	24109413	-	1	0.003449346
chr22	24696855	-	1	0.003449346
chr22	27385762	-	1	0.003449346
chr22	30814103	+	1	0.003449346
chr22	35981505	+	1	0.003449346
chr22	36147983	-	1	0.003449346
chr22	47052838	+	1	0.003449346
chr22	48567297	+	1	0.003449346
chrX	9568865	+	1	0.003449346
chrX	13525503	+	1	0.003449346
chrX	34461185	-	1	0.003449346
chrX	53014627	+	1	0.003449346
chrX	70281776	+	1	0.003449346
chrX	70881190	+	1	0.003449346
chrX	82679832	+	1	0.003449346
chrX	110480530	+	1	0.003449346
chrX	129950078	-	1	0.003449346
chrX	143987138	-	1	0.003449346
chrX	150549493	+	1	0.003449346
chr_cluster4	start_cluster4	strand_cluster4	1	0.003449346
chr_cluster9	start_cluster9	strand_cluster9	1	0.003449346
chr_cluster32	start_cluster32	strand_cluster32	1	0.003449346
chr_cluster34	start_cluster34	strand_cluster34	1	0.003449346
chr_cluster62	start_cluster62	strand_cluster62	1	0.003449346
chr_cluster70	start_cluster70	strand_cluster70	1	0.003449346
chr_cluster71	start_cluster71	strand_cluster71	1	0.003449346
chr_cluster75	start_cluster75	strand_cluster75	1	0.003449346
chr_cluster76	start_cluster76	strand_cluster76	1	0.003449346
chr_cluster84	start_cluster84	strand_cluster84	1	0.003449346
chr_cluster85	start_cluster85	strand_cluster85	1	0.003449346
chr_cluster90	start_cluster90	strand_cluster90	1	0.003449346
chr_cluster92	start_cluster92	strand_cluster92	1	0.003449346
chr_cluster93	start_cluster93	strand_cluster93	1	0.003449346
			28991
