## Supplementary Figure 11 for "IS-Seq: a bioinformatics pipeline for integration sites analysis with comprehensive abundance quantification methods"

seqnames	start	strand	MLE	%	ID
chr19	49461738	-	386	53.38865837	chr19_49461738_-
chr_cluster1	start_cluster1	strand_cluster1	322	44.53665284	chr_cluster1_start_cluster1_strand_cluster1
chr16	737475	-	8	1.106500692	chr16_737475_-
chr9	129809699	-	5	0.691562932	chr9_129809699_-
chr1	1480064	-	1	0.138312586	chr1_1480064_-
chr8	138724437	-	1	0.138312586	chr8_138724437_-
			723
