## Supplementary Figure 11 for "IS-Seq: a bioinformatics pipeline for integration sites analysis with comprehensive abundance quantification methods"

seqnames	start	strand	MLE
chr19	49461738	-	53	63.85542169
chr_cluster1	start_cluster1	strand_cluster1	22	26.5060241
chr16	737475	-	5	6.024096386
chr9	129809699	-	2	2.409638554
chr1	1480064	-	1	1.204819277
			83
