## Supplementary Figure 11 for "IS-Seq: a bioinformatics pipeline for integration sites analysis with comprehensive abundance quantification methods"

seqnames	start	strand	MLE
chr1	1480064	-	1
chr1	2473430	+	1
chr1	8126685	+	1
chr1	9217968	-	1
chr1	37319191	+	1
chr1	43997863	+	1
chr1	44820453	-	2
chr1	65212643	-	1
chr1	167764064	+	1
chr1	184629400	-	1
chr1	193269975	-	1
chr1	210294811	-	1
chr1	211854717	-	1
chr1	228156110	+	2
chr2	5072209	-	2
chr2	16155416	-	2
chr2	21277363	-	1
chr2	26079050	+	1
chr2	35343107	-	1
chr2	42926592	-	1
chr2	48463588	-	1
chr2	58227172	-	1
chr2	72937659	+	1
chr2	74425077	+	1
chr2	98508675	-	1
chr2	156056808	+	1
chr2	160944091	+	1
chr2	164489451	-	2
chr2	182580408	+	1
chr2	217915421	+	1
chr2	222517748	+	1
chr2	234629363	+	1
chr2	237016734	-	1
chr3	205265	-	2
chr3	2659380	-	1
chr3	9239647	-	2
chr3	38015951	-	1
chr3	40374477	+	2
chr3	46892433	-	1
chr3	52238736	-	1
chr3	56412638	-	3
chr3	101670785	-	1
chr4	752899	+	2
chr4	760494	+	1
chr4	3911718	-	1
chr4	35054181	+	1
chr4	55920186	+	1
chr4	112220193	-	1
chr4	146950102	-	2
chr4	169792177	+	1
chr4	174502154	+	1
chr5	4863944	-	1
chr5	105564394	+	1
chr5	131339111	+	1
chr6	2641591	-	2
chr6	10496096	+	1
chr6	13812986	-	2
chr6	31717114	+	1
chr6	32848036	-	1259
chr6	43451192	-	1
chr6	111309045	-	1
chr6	154887996	+	1
chr6	168033924	-	1
chr6	169906289	-	2
chr6	170179057	+	2
chr7	2042228	-	1
chr7	2496367	+	1
chr7	2663820	+	4
chr7	6712652	+	2
chr7	8815895	+	1
chr7	38932763	-	1
chr7	43146863	-	1
chr7	46640481	-	2
chr7	51224655	-	1
chr7	57421855	-	1
chr7	67289682	-	5
chr7	72860849	+	1
chr7	74903652	+	1
chr7	75504993	-	58
chr7	76530640	+	2
chr7	77021669	+	1
chr7	77049723	+	3
chr7	85868650	-	1
chr7	99392548	+	1
chr7	100689160	-	1
chr7	102345063	+	1
chr7	102564215	-	1
chr7	106381378	+	1
chr7	113770017	-	1
chr7	150861379	-	1
chr7	151423358	+	1
chr8	2355679	-	1
chr8	11798956	-	1
chr8	39539457	-	1
chr8	56043554	-	1
chr8	61596531	-	1
chr8	70380939	+	1
chr8	98259749	-	1
chr8	116628143	-	1
chr8	141410219	-	1
chr8	143557141	+	4
chr8	143994821	+	1
chr9	18680053	-	1
chr9	41783675	-	1
chr9	76636819	+	1
chr9	96022508	-	1
chr9	137251852	-	2
chr10	71466169	+	1
chr10	74160628	+	1
chr10	74851487	-	1
chr10	92838936	+	1
chr10	97628047	-	1
chr10	98140556	-	1
chr10	124597737	+	1
chr10	128091908	-	1
chr11	1227979	+	1
chr11	5799037	-	1
chr11	9959370	+	2
chr11	44586359	+	1
chr11	67549453	-	4
chr11	68296676	+	1
chr11	70548304	-	1
chr11	117860900	-	1
chr11	122361782	-	1
chr12	1436163	-	1
chr12	1560687	-	1
chr12	43288371	+	2
chr12	53336606	-	1
chr12	54923843	-	1
chr12	96227015	+	1
chr12	98950360	+	1
chr12	104208855	-	1
chr12	121340711	-	1
chr12	129001731	-	1
chr12	132088139	-	1
chr12	132455820	+	1
chr13	32606020	+	1
chr13	41628774	-	1
chr14	22373200	-	1
chr14	24097010	+	1
chr14	44121831	-	1
chr14	70173310	+	1
chr14	74913420	+	1
chr14	100655991	-	1
chr14	104253190	-	1
chr15	39891676	-	1
chr15	75798485	+	1
chr15	78334868	-	1
chr15	78992870	-	3
chr15	86675856	+	1
chr15	98521281	-	1
chr16	461104	-	1
chr16	4746243	+	2
chr16	27823350	-	1
chr16	28158068	-	1
chr16	79654182	+	2
chr17	2085155	-	1
chr17	2371465	+	2
chr17	16215804	+	1
chr17	19014173	-	1
chr17	35795012	+	1
chr17	36596315	-	1
chr17	50282540	+	1
chr17	55434442	+	1
chr17	63537589	-	1
chr17	67530765	+	1
chr17	76533894	+	3
chr17	79447471	+	1
chr17	82244145	-	1
chr17	82888738	+	1
chr18	8167542	+	1
chr18	13863505	+	1
chr18	46033561	+	1
chr18	57663921	-	1
chr18	68703050	+	1
chr18	72384704	-	2
chr19	1336331	-	1
chr19	2602591	-	3
chr19	2647581	+	1
chr19	5287971	-	2
chr19	19021276	+	1
chr19	21377519	-	2
chr19	36248814	+	1
chr19	45163929	-	1
chr19	47422517	+	1
chr19	50836033	-	1
chr19	51359206	-	1
chr19	53930363	-	1
chr19	55792910	-	1
chr19	56479172	+	2
chr19	56978442	+	1
chr20	2386736	+	1
chr20	3232343	+	1
chr20	10562027	-	1
chr20	35946864	-	1
chr20	49124159	+	1
chr20	52051357	-	1
chr20	62203764	+	1
chr20	62448158	+	2
chr20	62650264	-	1
chr20	63598704	-	1
chr21	44539602	-	1
chr22	17738249	-	1
chr22	20191077	+	1
chr22	21076931	+	1
chr22	24181614	+	1
chr22	32243122	-	1
chr22	36147983	-	1
chr22	39224830	+	4
chr22	44950985	-	1
chr22	50467026	-	1
chrX	13525503	+	1
chrX	34461185	-	1
chrX	45845598	+	2
chrX	70281776	+	1
chrX	70881190	+	1
chrX	82679832	+	1
chr_cluster1	start_cluster1	strand_cluster1	29
chr_cluster2	start_cluster2	strand_cluster2	14
chr_cluster3	start_cluster3	strand_cluster3	15
chr_cluster4	start_cluster4	strand_cluster4	3
chr_cluster5	start_cluster5	strand_cluster5	1
chr_cluster6	start_cluster6	strand_cluster6	6
chr_cluster7	start_cluster7	strand_cluster7	3
chr_cluster8	start_cluster8	strand_cluster8	4
chr_cluster9	start_cluster9	strand_cluster9	2
chr_cluster10	start_cluster10	strand_cluster10	3
chr_cluster11	start_cluster11	strand_cluster11	3
chr_cluster12	start_cluster12	strand_cluster12	2600
chr_cluster13	start_cluster13	strand_cluster13	2
chr_cluster14	start_cluster14	strand_cluster14	1
chr_cluster15	start_cluster15	strand_cluster15	1
chr_cluster16	start_cluster16	strand_cluster16	3
chr_cluster17	start_cluster17	strand_cluster17	3
chr_cluster18	start_cluster18	strand_cluster18	1
chr_cluster19	start_cluster19	strand_cluster19	1
chr_cluster20	start_cluster20	strand_cluster20	1
