## Supplementary material for "IS-Seq: a bioinformatics pipeline for integration sites analysis with comprehensive abundance quantification methods": Table 1

### Sheet: IsSeq_Frag_mle_on_INSP_data_raw
IsSeq.mle.grouped.gr.add.sorted.seqnames	IsSeq.mle.grouped.gr.add.sorted.start	IsSeq.mle.grouped.gr.add.sorted.end	IsSeq.mle.grouped.gr.add.sorted.width	IsSeq.mle.grouped.gr.add.sorted.strand	IsSeq.mle.grouped.gr.add.sorted.clone1.1	IsSeq.mle.grouped.gr.add.sorted.clone1.2	IsSeq.mle.grouped.gr.add.sorted.clone1.3	IsSeq.mle.grouped.gr.add.sorted.clone1.4	IsSeq.mle.grouped.gr.add.sorted.clone2.1	IsSeq.mle.grouped.gr.add.sorted.clone2.2	IsSeq.mle.grouped.gr.add.sorted.clone2.3	IsSeq.mle.grouped.gr.add.sorted.clone2.4	IsSeq.mle.grouped.gr.add.sorted.clone3.1	IsSeq.mle.grouped.gr.add.sorted.clone3.2	IsSeq.mle.grouped.gr.add.sorted.clone3.3	IsSeq.mle.grouped.gr.add.sorted.clone3.4	IsSeq.mle.grouped.gr.add.sorted.clone4.1	IsSeq.mle.grouped.gr.add.sorted.clone4.2	IsSeq.mle.grouped.gr.add.sorted.clone4.3	IsSeq.mle.grouped.gr.add.sorted.clone4.4	IsSeq.mle.grouped.gr.add.sorted.clone7.1	IsSeq.mle.grouped.gr.add.sorted.clone7.2	IsSeq.mle.grouped.gr.add.sorted.clone7.3	IsSeq.mle.grouped.gr.add.sorted.clone7.4	IsSeq.mle.grouped.gr.add.sorted.pool1.1	IsSeq.mle.grouped.gr.add.sorted.pool1.2	IsSeq.mle.grouped.gr.add.sorted.pool1.3	IsSeq.mle.grouped.gr.add.sorted.pool1.4	IsSeq.mle.grouped.gr.add.sorted.pool2.1	IsSeq.mle.grouped.gr.add.sorted.pool2.2	IsSeq.mle.grouped.gr.add.sorted.pool2.3	IsSeq.mle.grouped.gr.add.sorted.pool2.4	IsSeq.mle.grouped.gr.add.sorted.pool3.1	IsSeq.mle.grouped.gr.add.sorted.pool3.2	IsSeq.mle.grouped.gr.add.sorted.pool3.3	IsSeq.mle.grouped.gr.add.sorted.pool3.4
chr1	52699700	52699700	1	+	60	46	62	60	0	0	0	0	0	0	0	0	0	0	0	0	0	0	0	0	2	1	8	5	10	10	4	5	0	2	0	4
chr1	148889088	148889088	1	+	0	0	0	0	0	0	0	0	0	0	0	0	0	0	0	0	2	11	3	3	16	7	14	7	7	3	9	7	21	31	26	13
chr1	153461600	153461600	1	-	0	0	0	0	0	0	0	0	0	0	0	0	37	38	44	53	0	0	0	0	3	7	6	3	8	2	8	3	2	2	5	3
chr3	52363483	52363483	1	-	0	0	0	0	0	0	0	0	0	0	0	0	0	0	0	0	0	0	0	0	0	0	0	0	0	0	0	0	0	0	0	0
chr8	145352261	145352261	1	+	0	0	0	0	0	0	0	0	0	0	0	0	0	0	1	0	0	0	0	0	0	0	0	0	0	0	0	0	0	0	0	0
chr12	122199560	122199560	1	+	0	0	0	0	0	0	0	0	0	0	0	0	0	0	0	0	0	0	0	0	0	0	0	0	0	0	0	0	0	0	0	0
chr17	18146337	18146337	1	-	0	0	0	2	0	0	0	0	0	0	0	0	0	0	0	0	0	0	0	0	0	0	0	0	0	0	0	0	0	0	0	0
chr17	77440127	77440127	1	+	0	0	0	0	38	55	62	52	0	0	0	0	0	0	0	0	0	0	0	0	5	8	4	3	2	2	4	4	2	8	5	4
chr19	1330529	1330529	1	+	0	0	0	0	0	0	0	0	23	25	30	19	0	0	0	0	0	0	0	0	9	8	7	11	25	19	13	25	0	0	0	0
