## Supplementary Figure 12 for "IS-Seq: a bioinformatics pipeline for integration sites analysis with comprehensive abundance quantification methods"

seqnames	start	end	width	strand	Frag.MLE	Type
chr6	32848036	32848036	1	-	9675	Uniq
chr7	75504993	75504993	1	-	81	Uniq
chr6	32830384	32830384	1	-	55	Uniq
chr7	6712652	6712652	1	+	9	Uniq
chr2	164489451	164489451	1	-	7	Uniq
chr7	77049723	77049723	1	+	7	Uniq
chr13	41426028	41426028	1	+	7	Uniq
chr22	39224830	39224830	1	+	7	Uniq
chr1	1480064	1480064	1	-	6	Uniq
chr7	76530640	76530640	1	+	6	Uniq
chr8	143557141	143557141	1	+	6	Uniq
chr17	76533894	76533894	1	+	6	Uniq
chr1	44820453	44820453	1	-	5	Uniq
chr1	228156110	228156110	1	+	5	Uniq
chr2	1636948	1636948	1	-	5	Uniq
chr2	5072209	5072209	1	-	5	Uniq
chr3	56412638	56412638	1	-	5	Uniq
chr6	37636042	37636042	1	-	5	Uniq
chr7	2663820	2663820	1	+	5	Uniq
chr7	100689160	100689160	1	-	5	Uniq
chr9	137251852	137251852	1	-	5	Uniq
chr11	67549453	67549453	1	-	5	Uniq
chr16	28158068	28158068	1	-	5	Uniq
chr16	79654182	79654182	1	+	5	Uniq
chr18	8167542	8167542	1	+	5	Uniq
chr18	13863505	13863505	1	+	5	Uniq
chr18	72384704	72384704	1	-	5	Uniq
chr19	5287971	5287971	1	-	5	Uniq
chr2	21277363	21277363	1	-	4	Uniq
chr2	35343107	35343107	1	-	4	Uniq
chr2	42926592	42926592	1	-	4	Uniq
chr2	238717373	238717373	1	-	4	Uniq
chr3	9239647	9239647	1	-	4	Uniq
chr4	752899	752899	1	+	4	Uniq
chr6	169906289	169906289	1	-	4	Uniq
chr7	73075327	73075327	1	+	4	Uniq
chr7	77021669	77021669	1	+	4	Uniq
chr10	74160628	74160628	1	+	4	Uniq
chr10	128091908	128091908	1	-	4	Uniq
chr11	131680473	131680473	1	+	4	Uniq
chr12	43288372	43288372	1	+	4	Uniq
chr13	51222087	51222087	1	-	4	Uniq
chr15	39891676	39891676	1	-	4	Uniq
chr15	78992870	78992870	1	-	4	Uniq
chr16	461104	461104	1	-	4	Uniq
chr16	1185313	1185313	1	+	4	Uniq
chr17	79601797	79601797	1	+	4	Uniq
chr18	68703050	68703050	1	+	4	Uniq
chr19	56978442	56978442	1	+	4	Uniq
chr22	30824966	30824966	1	+	4	Uniq
chr1	65212643	65212643	1	-	3	Uniq
chr2	16155416	16155416	1	-	3	Uniq
chr2	217915421	217915421	1	+	3	Uniq
chr4	3911718	3911718	1	-	3	Uniq
chr4	180057020	180057020	1	-	3	Uniq
chr5	178556214	178556214	1	-	3	Uniq
chr6	43781721	43781721	1	+	3	Uniq
chr6	170179057	170179057	1	+	3	Uniq
chr7	46640481	46640481	1	-	3	Uniq
chr7	67289682	67289682	1	-	3	Uniq
chr7	72078985	72078985	1	+	3	Uniq
chr11	44586359	44586359	1	+	3	Uniq
chr12	1436163	1436163	1	-	3	Uniq
chr12	120777899	120777899	1	-	3	Uniq
chr12	129001732	129001732	1	-	3	Uniq
chr14	101916308	101916308	1	+	3	Uniq
chr15	89761169	89761169	1	+	3	Uniq
chr16	4746243	4746243	1	+	3	Uniq
chr16	27823350	27823350	1	-	3	Uniq
chr17	2371465	2371465	1	+	3	Uniq
chr18	24756814	24756814	1	+	3	Uniq
chr19	2602591	2602591	1	-	3	Uniq
chr19	2647581	2647581	1	+	3	Uniq
chr19	21377519	21377519	1	-	3	Uniq
chr19	56479172	56479172	1	+	3	Uniq
chr20	49124159	49124159	1	+	3	Uniq
chr20	62448158	62448158	1	+	3	Uniq
chr20	63021576	63021576	1	+	3	Uniq
chr22	50467026	50467026	1	-	3	Uniq
chr1	8126685	8126685	1	+	2	Uniq
chr1	16993824	16993824	1	+	2	Uniq
chr1	52583534	52583534	1	-	2	Uniq
chr1	76143417	76143417	1	+	2	Uniq
chr1	151287119	151287119	1	+	2	Uniq
chr1	226121381	226121381	1	-	2	Uniq
chr2	96106251	96106251	1	+	2	Uniq
chr2	121993501	121993501	1	+	2	Uniq
chr2	160944091	160944091	1	+	2	Uniq
chr2	182580408	182580408	1	+	2	Uniq
chr2	203794978	203794978	1	-	2	Uniq
chr2	206098266	206098266	1	+	2	Uniq
chr3	205265	205265	1	-	2	Uniq
chr3	38051056	38051056	1	-	2	Uniq
chr3	40374477	40374477	1	+	2	Uniq
chr3	52238736	52238736	1	-	2	Uniq
chr4	760494	760494	1	+	2	Uniq
chr4	53134097	53134097	1	-	2	Uniq
chr4	146950102	146950102	1	-	2	Uniq
chr4	189150029	189150029	1	+	2	Uniq
chr5	4375708	4375708	1	+	2	Uniq
chr5	25210273	25210273	1	-	2	Uniq
chr5	131339111	131339111	1	+	2	Uniq
chr6	2641591	2641591	1	-	2	Uniq
chr6	7071608	7071608	1	+	2	Uniq
chr6	13812986	13812986	1	-	2	Uniq
chr6	31717113	31717113	1	+	2	Uniq
chr6	43743603	43743603	1	-	2	Uniq
chr6	45758190	45758190	1	+	2	Uniq
chr6	154887996	154887996	1	+	2	Uniq
chr6	168033924	168033924	1	-	2	Uniq
chr7	2496367	2496367	1	+	2	Uniq
chr7	5020782	5020782	1	+	2	Uniq
chr7	26412681	26412681	1	+	2	Uniq
chr7	72860849	72860849	1	+	2	Uniq
chr7	101699488	101699488	1	-	2	Uniq
chr7	102345063	102345063	1	+	2	Uniq
chr7	102564215	102564215	1	-	2	Uniq
chr7	151423358	151423358	1	+	2	Uniq
chr8	11798956	11798956	1	-	2	Uniq
chr8	30673023	30673023	1	-	2	Uniq
chr8	61596531	61596531	1	-	2	Uniq
chr8	101128347	101128347	1	-	2	Uniq
chr8	116628143	116628143	1	-	2	Uniq
chr9	77116731	77116731	1	+	2	Uniq
chr10	71466169	71466169	1	+	2	Uniq
chr10	79090949	79090949	1	+	2	Uniq
chr10	80581569	80581569	1	-	2	Uniq
chr10	103556801	103556801	1	+	2	Uniq
chr10	133040940	133040940	1	+	2	Uniq
chr11	1757820	1757820	1	-	2	Uniq
chr11	5799037	5799037	1	-	2	Uniq
chr11	70548304	70548304	1	-	2	Uniq
chr11	109335143	109335143	1	-	2	Uniq
chr11	113723882	113723882	1	+	2	Uniq
chr11	131859104	131859104	1	+	2	Uniq
chr12	53336606	53336606	1	-	2	Uniq
chr12	121340711	121340711	1	-	2	Uniq
chr12	132950585	132950585	1	-	2	Uniq
chr13	42324630	42324630	1	+	2	Uniq
chr13	50810597	50810597	1	-	2	Uniq
chr14	70173310	70173310	1	+	2	Uniq
chr14	74913420	74913420	1	+	2	Uniq
chr14	89380562	89380562	1	+	2	Uniq
chr14	104253190	104253190	1	-	2	Uniq
chr15	78334868	78334868	1	-	2	Uniq
chr16	9017827	9017827	1	+	2	Uniq
chr16	20888609	20888609	1	-	2	Uniq
chr17	35795012	35795012	1	+	2	Uniq
chr17	50282540	50282540	1	+	2	Uniq
chr17	67530765	67530765	1	+	2	Uniq
chr17	78251769	78251769	1	-	2	Uniq
chr17	82888738	82888738	1	+	2	Uniq
chr19	624116	624116	1	-	2	Uniq
chr19	36248814	36248814	1	+	2	Uniq
chr19	47422517	47422517	1	+	2	Uniq
chr20	20906852	20906852	1	+	2	Uniq
chr20	25293669	25293669	1	+	2	Uniq
chr20	52051357	52051357	1	-	2	Uniq
chr20	62650264	62650264	1	-	2	Uniq
chr20	63598704	63598704	1	-	2	Uniq
chr21	31541320	31541320	1	+	2	Uniq
chr21	43753151	43753151	1	-	2	Uniq
chr22	17738249	17738249	1	-	2	Uniq
chr22	24181614	24181614	1	+	2	Uniq
chr22	32243122	32243122	1	-	2	Uniq
chr22	44950985	44950985	1	-	2	Uniq
chrX	8222407	8222407	1	+	2	Uniq
chrX	45845598	45845598	1	+	2	Uniq
chr1	1518553	1518553	1	-	1	Uniq
chr1	2473430	2473430	1	+	1	Uniq
chr1	9217968	9217968	1	-	1	Uniq
chr1	25707594	25707594	1	-	1	Uniq
chr1	37319191	37319191	1	+	1	Uniq
chr1	43997863	43997863	1	+	1	Uniq
chr1	66224899	66224899	1	+	1	Uniq
chr1	78701761	78701761	1	+	1	Uniq
chr1	111929262	111929262	1	-	1	Uniq
chr1	152905269	152905269	1	-	1	Uniq
chr1	166947369	166947369	1	-	1	Uniq
chr1	167764064	167764064	1	+	1	Uniq
chr1	184629400	184629400	1	-	1	Uniq
chr1	192009139	192009139	1	-	1	Uniq
chr1	193269975	193269975	1	-	1	Uniq
chr1	210294811	210294811	1	-	1	Uniq
chr1	211854717	211854717	1	-	1	Uniq
chr2	2573125	2573125	1	-	1	Uniq
chr2	16867968	16867968	1	-	1	Uniq
chr2	18329482	18329482	1	+	1	Uniq
chr2	23544165	23544165	1	+	1	Uniq
chr2	26079050	26079050	1	+	1	Uniq
chr2	48463588	48463588	1	-	1	Uniq
chr2	58227172	58227172	1	-	1	Uniq
chr2	72937659	72937659	1	+	1	Uniq
chr2	74425077	74425077	1	+	1	Uniq
chr2	96106750	96106750	1	+	1	Uniq
chr2	98508675	98508675	1	-	1	Uniq
chr2	106835226	106835226	1	+	1	Uniq
chr2	121445210	121445210	1	-	1	Uniq
chr2	156056808	156056808	1	+	1	Uniq
chr2	167983973	167983973	1	+	1	Uniq
chr2	222517748	222517748	1	+	1	Uniq
chr2	229916419	229916419	1	+	1	Uniq
chr2	231532107	231532107	1	-	1	Uniq
chr2	234629363	234629363	1	+	1	Uniq
chr2	237016734	237016734	1	-	1	Uniq
chr2	240961486	240961486	1	-	1	Uniq
chr3	2659380	2659380	1	-	1	Uniq
chr3	38015951	38015951	1	-	1	Uniq
chr3	43182711	43182711	1	-	1	Uniq
chr3	46892433	46892433	1	-	1	Uniq
chr3	50183715	50183715	1	-	1	Uniq
chr3	101670785	101670785	1	-	1	Uniq
chr3	106591391	106591391	1	+	1	Uniq
chr3	117514666	117514666	1	-	1	Uniq
chr3	122007289	122007289	1	+	1	Uniq
chr3	195838883	195838883	1	+	1	Uniq
chr3	195870898	195870898	1	+	1	Uniq
chr4	1048773	1048773	1	-	1	Uniq
chr4	2019013	2019013	1	+	1	Uniq
chr4	3992227	3992227	1	+	1	Uniq
chr4	8782429	8782429	1	-	1	Uniq
chr4	35054181	35054181	1	+	1	Uniq
chr4	55920186	55920186	1	+	1	Uniq
chr4	83411467	83411467	1	+	1	Uniq
chr4	87383057	87383057	1	-	1	Uniq
chr4	112220193	112220193	1	-	1	Uniq
chr4	130296572	130296572	1	+	1	Uniq
chr4	169792177	169792177	1	+	1	Uniq
chr4	174502154	174502154	1	+	1	Uniq
chr5	1312169	1312169	1	-	1	Uniq
chr5	4863944	4863944	1	-	1	Uniq
chr5	50968127	50968127	1	-	1	Uniq
chr5	59117443	59117443	1	-	1	Uniq
chr5	105564394	105564394	1	+	1	Uniq
chr5	151780465	151780465	1	+	1	Uniq
chr5	164374783	164374783	1	+	1	Uniq
chr5	178561983	178561983	1	-	1	Uniq
chr6	9785504	9785504	1	+	1	Uniq
chr6	10496096	10496096	1	+	1	Uniq
chr6	32848020	32848020	1	-	1	Uniq
chr6	43451192	43451192	1	-	1	Uniq
chr6	80099116	80099116	1	+	1	Uniq
chr6	111309045	111309045	1	-	1	Uniq
chr6	126225931	126225931	1	+	1	Uniq
chr6	157207308	157207308	1	+	1	Uniq
chr7	1935036	1935036	1	-	1	Uniq
chr7	2042228	2042228	1	-	1	Uniq
chr7	2070405	2070405	1	-	1	Uniq
chr7	8815895	8815895	1	+	1	Uniq
chr7	23414784	23414784	1	+	1	Uniq
chr7	38932763	38932763	1	-	1	Uniq
chr7	39797521	39797521	1	+	1	Uniq
chr7	43146863	43146863	1	-	1	Uniq
chr7	47332830	47332830	1	-	1	Uniq
chr7	51224655	51224655	1	-	1	Uniq
chr7	55177472	55177472	1	-	1	Uniq
chr7	57421855	57421855	1	-	1	Uniq
chr7	57646119	57646119	1	-	1	Uniq
chr7	57777266	57777266	1	+	1	Uniq
chr7	74550453	74550453	1	+	1	Uniq
chr7	75290146	75290146	1	-	1	Uniq
chr7	78078176	78078176	1	+	1	Uniq
chr7	85868650	85868650	1	-	1	Uniq
chr7	93030008	93030008	1	-	1	Uniq
chr7	99392548	99392548	1	+	1	Uniq
chr7	100323026	100323026	1	-	1	Uniq
chr7	102663296	102663296	1	-	1	Uniq
chr7	106381378	106381378	1	+	1	Uniq
chr7	113770017	113770017	1	-	1	Uniq
chr7	132158312	132158312	1	+	1	Uniq
chr7	141463023	141463023	1	-	1	Uniq
chr7	150861379	150861379	1	-	1	Uniq
chr7	155364676	155364676	1	-	1	Uniq
chr7	157493513	157493513	1	+	1	Uniq
chr8	826682	826682	1	+	1	Uniq
chr8	2355679	2355679	1	-	1	Uniq
chr8	39539457	39539457	1	-	1	Uniq
chr8	41276110	41276110	1	-	1	Uniq
chr8	56043554	56043554	1	-	1	Uniq
chr8	61596354	61596354	1	-	1	Uniq
chr8	70380939	70380939	1	+	1	Uniq
chr8	87561704	87561704	1	+	1	Uniq
chr8	89162146	89162146	1	-	1	Uniq
chr8	98259749	98259749	1	-	1	Uniq
chr8	127295814	127295814	1	-	1	Uniq
chr8	134432023	134432023	1	+	1	Uniq
chr8	141410219	141410219	1	-	1	Uniq
chr8	141704670	141704670	1	-	1	Uniq
chr8	143994821	143994821	1	+	1	Uniq
chr9	6908381	6908381	1	-	1	Uniq
chr9	18680053	18680053	1	-	1	Uniq
chr9	41783675	41783675	1	-	1	Uniq
chr9	76636819	76636819	1	+	1	Uniq
chr9	79993617	79993617	1	-	1	Uniq
chr9	86276988	86276988	1	-	1	Uniq
chr9	90701857	90701857	1	-	1	Uniq
chr9	93553745	93553745	1	+	1	Uniq
chr9	96022508	96022508	1	-	1	Uniq
chr9	120877978	120877978	1	-	1	Uniq
chr9	123294541	123294541	1	-	1	Uniq
chr9	134028749	134028749	1	-	1	Uniq
chr9	136914103	136914103	1	-	1	Uniq
chr9	137117426	137117426	1	-	1	Uniq
chr10	71273681	71273681	1	-	1	Uniq
chr10	74851487	74851487	1	-	1	Uniq
chr10	78899024	78899024	1	+	1	Uniq
chr10	86668843	86668843	1	+	1	Uniq
chr10	91670866	91670866	1	-	1	Uniq
chr10	92838936	92838936	1	+	1	Uniq
chr10	97628047	97628047	1	-	1	Uniq
chr10	98140556	98140556	1	-	1	Uniq
chr10	121213220	121213220	1	-	1	Uniq
chr10	123360104	123360104	1	-	1	Uniq
chr10	124597737	124597737	1	+	1	Uniq
chr10	128885377	128885377	1	-	1	Uniq
chr11	1227979	1227979	1	+	1	Uniq
chr11	9959370	9959370	1	+	1	Uniq
chr11	44379627	44379627	1	-	1	Uniq
chr11	46317488	46317488	1	+	1	Uniq
chr11	61183896	61183896	1	-	1	Uniq
chr11	64077619	64077619	1	-	1	Uniq
chr11	68296676	68296676	1	+	1	Uniq
chr11	72777367	72777367	1	-	1	Uniq
chr11	117411359	117411359	1	-	1	Uniq
chr11	117860900	117860900	1	-	1	Uniq
chr11	118610056	118610056	1	+	1	Uniq
chr11	122361782	122361782	1	-	1	Uniq
chr11	130888114	130888114	1	+	1	Uniq
chr11	132670397	132670397	1	-	1	Uniq
chr11	133741316	133741316	1	-	1	Uniq
chr12	1560687	1560687	1	-	1	Uniq
chr12	7302112	7302112	1	+	1	Uniq
chr12	22558009	22558009	1	-	1	Uniq
chr12	27696607	27696607	1	+	1	Uniq
chr12	48827279	48827279	1	-	1	Uniq
chr12	52748349	52748349	1	-	1	Uniq
chr12	54923843	54923843	1	-	1	Uniq
chr12	96227015	96227015	1	+	1	Uniq
chr12	98950360	98950360	1	+	1	Uniq
chr12	104208855	104208855	1	-	1	Uniq
chr12	106695168	106695168	1	+	1	Uniq
chr12	109453922	109453922	1	-	1	Uniq
chr12	113498260	113498260	1	+	1	Uniq
chr12	122211131	122211131	1	-	1	Uniq
chr12	123028799	123028799	1	-	1	Uniq
chr12	127187668	127187668	1	+	1	Uniq
chr12	130425634	130425634	1	+	1	Uniq
chr12	132088139	132088139	1	-	1	Uniq
chr13	29526139	29526139	1	-	1	Uniq
chr13	32606020	32606020	1	+	1	Uniq
chr13	35822686	35822686	1	-	1	Uniq
chr13	41628774	41628774	1	-	1	Uniq
chr13	51812069	51812069	1	+	1	Uniq
chr13	59423435	59423435	1	-	1	Uniq
chr13	67529025	67529025	1	+	1	Uniq
chr13	99575113	99575113	1	+	1	Uniq
chr14	16041327	16041327	1	+	1	Uniq
chr14	21299740	21299740	1	-	1	Uniq
chr14	22373200	22373200	1	-	1	Uniq
chr14	24097010	24097010	1	+	1	Uniq
chr14	34735164	34735164	1	-	1	Uniq
chr14	44121831	44121831	1	-	1	Uniq
chr14	55221178	55221178	1	+	1	Uniq
chr14	77239679	77239679	1	+	1	Uniq
chr14	100655991	100655991	1	-	1	Uniq
chr14	103162214	103162214	1	+	1	Uniq
chr15	66729525	66729525	1	-	1	Uniq
chr15	72674453	72674453	1	-	1	Uniq
chr15	75798485	75798485	1	+	1	Uniq
chr15	78992818	78992818	1	-	1	Uniq
chr15	85761741	85761741	1	-	1	Uniq
chr15	86675856	86675856	1	+	1	Uniq
chr15	98521281	98521281	1	-	1	Uniq
chr16	4958650	4958650	1	+	1	Uniq
chr16	18779641	18779641	1	+	1	Uniq
chr16	21274943	21274943	1	+	1	Uniq
chr16	23106744	23106744	1	-	1	Uniq
chr16	24537760	24537760	1	-	1	Uniq
chr16	30583026	30583026	1	+	1	Uniq
chr16	87326146	87326146	1	+	1	Uniq
chr17	2085155	2085155	1	-	1	Uniq
chr17	8325660	8325660	1	+	1	Uniq
chr17	16215804	16215804	1	+	1	Uniq
chr17	19014173	19014173	1	-	1	Uniq
chr17	27558974	27558974	1	+	1	Uniq
chr17	27936519	27936519	1	+	1	Uniq
chr17	28559895	28559895	1	-	1	Uniq
chr17	36596315	36596315	1	-	1	Uniq
chr17	41500947	41500947	1	+	1	Uniq
chr17	50065896	50065896	1	+	1	Uniq
chr17	55434442	55434442	1	+	1	Uniq
chr17	63537589	63537589	1	-	1	Uniq
chr17	79447471	79447471	1	+	1	Uniq
chr17	82244145	82244145	1	-	1	Uniq
chr18	1762125	1762125	1	-	1	Uniq
chr18	3157234	3157234	1	-	1	Uniq
chr18	3244534	3244534	1	-	1	Uniq
chr18	46033561	46033561	1	+	1	Uniq
chr18	55530374	55530374	1	-	1	Uniq
chr18	57663921	57663921	1	-	1	Uniq
chr18	59008001	59008001	1	+	1	Uniq
chr19	1336331	1336331	1	-	1	Uniq
chr19	1524545	1524545	1	+	1	Uniq
chr19	1975545	1975545	1	-	1	Uniq
chr19	3437833	3437833	1	-	1	Uniq
chr19	4417257	4417257	1	+	1	Uniq
chr19	18610494	18610494	1	+	1	Uniq
chr19	19021276	19021276	1	+	1	Uniq
chr19	40465561	40465561	1	+	1	Uniq
chr19	44852975	44852975	1	+	1	Uniq
chr19	45036833	45036833	1	-	1	Uniq
chr19	45163929	45163929	1	-	1	Uniq
chr19	46726376	46726376	1	-	1	Uniq
chr19	50836033	50836033	1	-	1	Uniq
chr19	51359206	51359206	1	-	1	Uniq
chr19	53930363	53930363	1	-	1	Uniq
chr19	54138633	54138633	1	+	1	Uniq
chr19	55792910	55792910	1	-	1	Uniq
chr19	58440852	58440852	1	+	1	Uniq
chr20	724212	724212	1	-	1	Uniq
chr20	3232343	3232343	1	+	1	Uniq
chr20	3731130	3731130	1	-	1	Uniq
chr20	3757926	3757926	1	+	1	Uniq
chr20	10562027	10562027	1	-	1	Uniq
chr20	13429644	13429644	1	+	1	Uniq
chr20	23280261	23280261	1	-	1	Uniq
chr20	24665712	24665712	1	-	1	Uniq
chr20	35946864	35946864	1	-	1	Uniq
chr20	61522048	61522048	1	+	1	Uniq
chr20	62203764	62203764	1	+	1	Uniq
chr21	37660842	37660842	1	+	1	Uniq
chr21	40443480	40443480	1	+	1	Uniq
chr21	44627591	44627591	1	+	1	Uniq
chr21	44637729	44637729	1	+	1	Uniq
chr21	45389892	45389892	1	+	1	Uniq
chr22	20191077	20191077	1	+	1	Uniq
chr22	21076931	21076931	1	+	1	Uniq
chr22	24109413	24109413	1	-	1	Uniq
chr22	24696855	24696855	1	-	1	Uniq
chr22	27385762	27385762	1	-	1	Uniq
chr22	30814103	30814103	1	+	1	Uniq
chr22	35981505	35981505	1	+	1	Uniq
chr22	36147983	36147983	1	-	1	Uniq
chr22	47052838	47052838	1	+	1	Uniq
chr22	48567297	48567297	1	+	1	Uniq
chrX	9568865	9568865	1	+	1	Uniq
chrX	13525503	13525503	1	+	1	Uniq
chrX	34461185	34461185	1	-	1	Uniq
chrX	53014627	53014627	1	+	1	Uniq
chrX	70281776	70281776	1	+	1	Uniq
chrX	70881190	70881190	1	+	1	Uniq
chrX	82679832	82679832	1	+	1	Uniq
chrX	110480530	110480530	1	+	1	Uniq
chrX	129950078	129950078	1	-	1	Uniq
chrX	143987138	143987138	1	-	1	Uniq
chrX	150549493	150549493	1	+	1	Uniq
