## Supplementary Figure 12 for "IS-Seq: a bioinformatics pipeline for integration sites analysis with comprehensive abundance quantification methods"

seqnames	start	end	width	strand	Frag.MLE	Type
chr6	32848036	32848036	1	-	1259	Uniq
chr7	75504993	75504993	1	-	58	Uniq
chr7	67289682	67289682	1	-	5	Uniq
chr7	2663820	2663820	1	+	4	Uniq
chr8	143557141	143557141	1	+	4	Uniq
chr11	67549453	67549453	1	-	4	Uniq
chr22	39224830	39224830	1	+	4	Uniq
chr3	56412638	56412638	1	-	3	Uniq
chr7	77049723	77049723	1	+	3	Uniq
chr15	78992870	78992870	1	-	3	Uniq
chr17	76533894	76533894	1	+	3	Uniq
chr19	2602591	2602591	1	-	3	Uniq
chr1	44820453	44820453	1	-	2	Uniq
chr1	228156110	228156110	1	+	2	Uniq
chr2	5072209	5072209	1	-	2	Uniq
chr2	16155416	16155416	1	-	2	Uniq
chr2	164489451	164489451	1	-	2	Uniq
chr3	205265	205265	1	-	2	Uniq
chr3	9239647	9239647	1	-	2	Uniq
chr3	40374477	40374477	1	+	2	Uniq
chr4	752899	752899	1	+	2	Uniq
chr4	146950102	146950102	1	-	2	Uniq
chr6	2641591	2641591	1	-	2	Uniq
chr6	13812986	13812986	1	-	2	Uniq
chr6	169906289	169906289	1	-	2	Uniq
chr6	170179057	170179057	1	+	2	Uniq
chr7	6712652	6712652	1	+	2	Uniq
chr7	46640481	46640481	1	-	2	Uniq
chr7	76530640	76530640	1	+	2	Uniq
chr9	137251852	137251852	1	-	2	Uniq
chr11	9959370	9959370	1	+	2	Uniq
chr12	43288371	43288371	1	+	2	Uniq
chr16	4746243	4746243	1	+	2	Uniq
chr16	79654182	79654182	1	+	2	Uniq
chr17	2371465	2371465	1	+	2	Uniq
chr18	72384704	72384704	1	-	2	Uniq
chr19	5287971	5287971	1	-	2	Uniq
chr19	21377519	21377519	1	-	2	Uniq
chr19	56479172	56479172	1	+	2	Uniq
chr20	62448158	62448158	1	+	2	Uniq
chrX	45845598	45845598	1	+	2	Uniq
chr1	1480064	1480064	1	-	1	Uniq
chr1	2473430	2473430	1	+	1	Uniq
chr1	8126685	8126685	1	+	1	Uniq
chr1	9217968	9217968	1	-	1	Uniq
chr1	37319191	37319191	1	+	1	Uniq
chr1	43997863	43997863	1	+	1	Uniq
chr1	65212643	65212643	1	-	1	Uniq
chr1	167764064	167764064	1	+	1	Uniq
chr1	184629400	184629400	1	-	1	Uniq
chr1	193269975	193269975	1	-	1	Uniq
chr1	210294811	210294811	1	-	1	Uniq
chr1	211854717	211854717	1	-	1	Uniq
chr2	21277363	21277363	1	-	1	Uniq
chr2	26079050	26079050	1	+	1	Uniq
chr2	35343107	35343107	1	-	1	Uniq
chr2	42926592	42926592	1	-	1	Uniq
chr2	48463588	48463588	1	-	1	Uniq
chr2	58227172	58227172	1	-	1	Uniq
chr2	72937659	72937659	1	+	1	Uniq
chr2	74425077	74425077	1	+	1	Uniq
chr2	98508675	98508675	1	-	1	Uniq
chr2	156056808	156056808	1	+	1	Uniq
chr2	160944091	160944091	1	+	1	Uniq
chr2	182580408	182580408	1	+	1	Uniq
chr2	217915421	217915421	1	+	1	Uniq
chr2	222517748	222517748	1	+	1	Uniq
chr2	234629363	234629363	1	+	1	Uniq
chr2	237016734	237016734	1	-	1	Uniq
chr3	2659380	2659380	1	-	1	Uniq
chr3	38015951	38015951	1	-	1	Uniq
chr3	46892433	46892433	1	-	1	Uniq
chr3	52238736	52238736	1	-	1	Uniq
chr3	101670785	101670785	1	-	1	Uniq
chr4	760494	760494	1	+	1	Uniq
chr4	3911718	3911718	1	-	1	Uniq
chr4	35054181	35054181	1	+	1	Uniq
chr4	55920186	55920186	1	+	1	Uniq
chr4	112220193	112220193	1	-	1	Uniq
chr4	169792177	169792177	1	+	1	Uniq
chr4	174502154	174502154	1	+	1	Uniq
chr5	4863944	4863944	1	-	1	Uniq
chr5	105564394	105564394	1	+	1	Uniq
chr5	131339111	131339111	1	+	1	Uniq
chr6	10496096	10496096	1	+	1	Uniq
chr6	31717114	31717114	1	+	1	Uniq
chr6	43451192	43451192	1	-	1	Uniq
chr6	111309045	111309045	1	-	1	Uniq
chr6	154887996	154887996	1	+	1	Uniq
chr6	168033924	168033924	1	-	1	Uniq
chr7	2042228	2042228	1	-	1	Uniq
chr7	2496367	2496367	1	+	1	Uniq
chr7	8815895	8815895	1	+	1	Uniq
chr7	38932763	38932763	1	-	1	Uniq
chr7	43146863	43146863	1	-	1	Uniq
chr7	51224655	51224655	1	-	1	Uniq
chr7	57421855	57421855	1	-	1	Uniq
chr7	72860849	72860849	1	+	1	Uniq
chr7	74903652	74903652	1	+	1	Uniq
chr7	77021669	77021669	1	+	1	Uniq
chr7	85868650	85868650	1	-	1	Uniq
chr7	99392548	99392548	1	+	1	Uniq
chr7	100689160	100689160	1	-	1	Uniq
chr7	102345063	102345063	1	+	1	Uniq
chr7	102564215	102564215	1	-	1	Uniq
chr7	106381378	106381378	1	+	1	Uniq
chr7	113770017	113770017	1	-	1	Uniq
chr7	150861379	150861379	1	-	1	Uniq
chr7	151423358	151423358	1	+	1	Uniq
chr8	2355679	2355679	1	-	1	Uniq
chr8	11798956	11798956	1	-	1	Uniq
chr8	39539457	39539457	1	-	1	Uniq
chr8	56043554	56043554	1	-	1	Uniq
chr8	61596531	61596531	1	-	1	Uniq
chr8	70380939	70380939	1	+	1	Uniq
chr8	98259749	98259749	1	-	1	Uniq
chr8	116628143	116628143	1	-	1	Uniq
chr8	141410219	141410219	1	-	1	Uniq
chr8	143994821	143994821	1	+	1	Uniq
chr9	18680053	18680053	1	-	1	Uniq
chr9	41783675	41783675	1	-	1	Uniq
chr9	76636819	76636819	1	+	1	Uniq
chr9	96022508	96022508	1	-	1	Uniq
chr10	71466169	71466169	1	+	1	Uniq
chr10	74160628	74160628	1	+	1	Uniq
chr10	74851487	74851487	1	-	1	Uniq
chr10	92838936	92838936	1	+	1	Uniq
chr10	97628047	97628047	1	-	1	Uniq
chr10	98140556	98140556	1	-	1	Uniq
chr10	124597737	124597737	1	+	1	Uniq
chr10	128091908	128091908	1	-	1	Uniq
chr11	1227979	1227979	1	+	1	Uniq
chr11	5799037	5799037	1	-	1	Uniq
chr11	44586359	44586359	1	+	1	Uniq
chr11	68296676	68296676	1	+	1	Uniq
chr11	70548304	70548304	1	-	1	Uniq
chr11	117860900	117860900	1	-	1	Uniq
chr11	122361782	122361782	1	-	1	Uniq
chr12	1436163	1436163	1	-	1	Uniq
chr12	1560687	1560687	1	-	1	Uniq
chr12	53336606	53336606	1	-	1	Uniq
chr12	54923843	54923843	1	-	1	Uniq
chr12	96227015	96227015	1	+	1	Uniq
chr12	98950360	98950360	1	+	1	Uniq
chr12	104208855	104208855	1	-	1	Uniq
chr12	121340711	121340711	1	-	1	Uniq
chr12	129001731	129001731	1	-	1	Uniq
chr12	132088139	132088139	1	-	1	Uniq
chr12	132455820	132455820	1	+	1	Uniq
chr13	32606020	32606020	1	+	1	Uniq
chr13	41628774	41628774	1	-	1	Uniq
chr14	22373200	22373200	1	-	1	Uniq
chr14	24097010	24097010	1	+	1	Uniq
chr14	44121831	44121831	1	-	1	Uniq
chr14	70173310	70173310	1	+	1	Uniq
chr14	74913420	74913420	1	+	1	Uniq
chr14	100655991	100655991	1	-	1	Uniq
chr14	104253190	104253190	1	-	1	Uniq
chr15	39891676	39891676	1	-	1	Uniq
chr15	75798485	75798485	1	+	1	Uniq
chr15	78334868	78334868	1	-	1	Uniq
chr15	86675856	86675856	1	+	1	Uniq
chr15	98521281	98521281	1	-	1	Uniq
chr16	461104	461104	1	-	1	Uniq
chr16	27823350	27823350	1	-	1	Uniq
chr16	28158068	28158068	1	-	1	Uniq
chr17	2085155	2085155	1	-	1	Uniq
chr17	16215804	16215804	1	+	1	Uniq
chr17	19014173	19014173	1	-	1	Uniq
chr17	35795012	35795012	1	+	1	Uniq
chr17	36596315	36596315	1	-	1	Uniq
chr17	50282540	50282540	1	+	1	Uniq
chr17	55434442	55434442	1	+	1	Uniq
chr17	63537589	63537589	1	-	1	Uniq
chr17	67530765	67530765	1	+	1	Uniq
chr17	79447471	79447471	1	+	1	Uniq
chr17	82244145	82244145	1	-	1	Uniq
chr17	82888738	82888738	1	+	1	Uniq
chr18	8167542	8167542	1	+	1	Uniq
chr18	13863505	13863505	1	+	1	Uniq
chr18	46033561	46033561	1	+	1	Uniq
chr18	57663921	57663921	1	-	1	Uniq
chr18	68703050	68703050	1	+	1	Uniq
chr19	1336331	1336331	1	-	1	Uniq
chr19	2647581	2647581	1	+	1	Uniq
chr19	19021276	19021276	1	+	1	Uniq
chr19	36248814	36248814	1	+	1	Uniq
chr19	45163929	45163929	1	-	1	Uniq
chr19	47422517	47422517	1	+	1	Uniq
chr19	50836033	50836033	1	-	1	Uniq
chr19	51359206	51359206	1	-	1	Uniq
chr19	53930363	53930363	1	-	1	Uniq
chr19	55792910	55792910	1	-	1	Uniq
chr19	56978442	56978442	1	+	1	Uniq
chr20	2386736	2386736	1	+	1	Uniq
chr20	3232343	3232343	1	+	1	Uniq
chr20	10562027	10562027	1	-	1	Uniq
chr20	35946864	35946864	1	-	1	Uniq
chr20	49124159	49124159	1	+	1	Uniq
chr20	52051357	52051357	1	-	1	Uniq
chr20	62203764	62203764	1	+	1	Uniq
chr20	62650264	62650264	1	-	1	Uniq
chr20	63598704	63598704	1	-	1	Uniq
chr21	44539602	44539602	1	-	1	Uniq
chr22	17738249	17738249	1	-	1	Uniq
chr22	20191077	20191077	1	+	1	Uniq
chr22	21076931	21076931	1	+	1	Uniq
chr22	24181614	24181614	1	+	1	Uniq
chr22	32243122	32243122	1	-	1	Uniq
chr22	36147983	36147983	1	-	1	Uniq
chr22	44950985	44950985	1	-	1	Uniq
chr22	50467026	50467026	1	-	1	Uniq
chrX	13525503	13525503	1	+	1	Uniq
chrX	34461185	34461185	1	-	1	Uniq
chrX	70281776	70281776	1	+	1	Uniq
chrX	70881190	70881190	1	+	1	Uniq
chrX	82679832	82679832	1	+	1	Uniq
