## Supplementary Figure 12 for "IS-Seq: a bioinformatics pipeline for integration sites analysis with comprehensive abundance quantification methods"

seqnames	start	end	width	strand	Frag.MLE	Type
chr6	32848036	32848036	1	-	1259	Uniq
chr7	2663820	2663820	1	+	4	Uniq
chr8	143557141	143557141	1	+	4	Uniq
chr11	67549453	67549453	1	-	4	Uniq
chr22	39224830	39224830	1	+	4	Uniq
chr3	56412638	56412638	1	-	3	Uniq
chr15	78992870	78992870	1	-	3	Uniq
chr17	76533894	76533894	1	+	3	Uniq
chr19	2602591	2602591	1	-	3	Uniq
chr1	44820453	44820453	1	-	2	Uniq
chr1	228156110	228156110	1	+	2	Uniq
chr2	5072209	5072209	1	-	2	Uniq
chr2	16155416	16155416	1	-	2	Uniq
chr2	164489451	164489451	1	-	2	Uniq
chr3	205265	205265	1	-	2	Uniq
chr3	9239647	9239647	1	-	2	Uniq
chr3	40374477	40374477	1	+	2	Uniq
chr4	752899	752899	1	+	2	Uniq
chr4	146950102	146950102	1	-	2	Uniq
chr6	2641591	2641591	1	-	2	Uniq
chr6	13812986	13812986	1	-	2	Uniq
chr6	169906289	169906289	1	-	2	Uniq
chr6	170179057	170179057	1	+	2	Uniq
chr7	46640481	46640481	1	-	2	Uniq
chr9	137251852	137251852	1	-	2	Uniq
chr11	9959370	9959370	1	+	2	Uniq
chr12	43288371	43288371	1	+	2	Uniq
chr16	4746243	4746243	1	+	2	Uniq
chr16	79654182	79654182	1	+	2	Uniq
chr17	2371465	2371465	1	+	2	Uniq
chr18	72384704	72384704	1	-	2	Uniq
chr19	5287971	5287971	1	-	2	Uniq
chr19	56479172	56479172	1	+	2	Uniq
chr20	62448158	62448158	1	+	2	Uniq
chrX	45845598	45845598	1	+	2	Uniq
chr1	1480064	1480064	1	-	1	Uniq
chr1	2473430	2473430	1	+	1	Uniq
chr1	8126685	8126685	1	+	1	Uniq
chr1	9217968	9217968	1	-	1	Uniq
chr1	37319191	37319191	1	+	1	Uniq
chr1	43997863	43997863	1	+	1	Uniq
chr1	65212643	65212643	1	-	1	Uniq
chr1	167764064	167764064	1	+	1	Uniq
chr1	184629400	184629400	1	-	1	Uniq
chr1	193269975	193269975	1	-	1	Uniq
chr1	210294811	210294811	1	-	1	Uniq
chr1	211854717	211854717	1	-	1	Uniq
chr2	21277363	21277363	1	-	1	Uniq
chr2	26079050	26079050	1	+	1	Uniq
chr2	35343107	35343107	1	-	1	Uniq
chr2	42926592	42926592	1	-	1	Uniq
chr2	48463588	48463588	1	-	1	Uniq
chr2	58227172	58227172	1	-	1	Uniq
chr2	72937659	72937659	1	+	1	Uniq
chr2	74425077	74425077	1	+	1	Uniq
chr2	98508675	98508675	1	-	1	Uniq
chr2	156056808	156056808	1	+	1	Uniq
chr2	160944091	160944091	1	+	1	Uniq
chr2	182580408	182580408	1	+	1	Uniq
chr2	217915421	217915421	1	+	1	Uniq
chr2	222517748	222517748	1	+	1	Uniq
chr2	234629363	234629363	1	+	1	Uniq
chr2	237016734	237016734	1	-	1	Uniq
chr3	2659380	2659380	1	-	1	Uniq
chr3	38015951	38015951	1	-	1	Uniq
chr3	46892433	46892433	1	-	1	Uniq
chr3	52238736	52238736	1	-	1	Uniq
chr3	101670785	101670785	1	-	1	Uniq
chr4	760494	760494	1	+	1	Uniq
chr4	3911718	3911718	1	-	1	Uniq
chr4	35054181	35054181	1	+	1	Uniq
chr4	55920186	55920186	1	+	1	Uniq
chr4	112220193	112220193	1	-	1	Uniq
chr4	169792177	169792177	1	+	1	Uniq
chr4	174502154	174502154	1	+	1	Uniq
chr5	4863944	4863944	1	-	1	Uniq
chr5	105564394	105564394	1	+	1	Uniq
chr5	131339111	131339111	1	+	1	Uniq
chr6	10496096	10496096	1	+	1	Uniq
chr6	31717114	31717114	1	+	1	Uniq
chr6	43451192	43451192	1	-	1	Uniq
chr6	111309045	111309045	1	-	1	Uniq
chr6	154887996	154887996	1	+	1	Uniq
chr6	168033924	168033924	1	-	1	Uniq
chr7	2042228	2042228	1	-	1	Uniq
chr7	2496367	2496367	1	+	1	Uniq
chr7	8815895	8815895	1	+	1	Uniq
chr7	38932763	38932763	1	-	1	Uniq
chr7	43146863	43146863	1	-	1	Uniq
chr7	51224655	51224655	1	-	1	Uniq
chr7	57421855	57421855	1	-	1	Uniq
chr7	85868650	85868650	1	-	1	Uniq
chr7	99392548	99392548	1	+	1	Uniq
chr7	100689160	100689160	1	-	1	Uniq
chr7	106381378	106381378	1	+	1	Uniq
chr7	113770017	113770017	1	-	1	Uniq
chr7	150861379	150861379	1	-	1	Uniq
chr7	151423358	151423358	1	+	1	Uniq
chr8	2355679	2355679	1	-	1	Uniq
chr8	11798956	11798956	1	-	1	Uniq
chr8	39539457	39539457	1	-	1	Uniq
chr8	56043554	56043554	1	-	1	Uniq
chr8	61596531	61596531	1	-	1	Uniq
chr8	70380939	70380939	1	+	1	Uniq
chr8	98259749	98259749	1	-	1	Uniq
chr8	116628143	116628143	1	-	1	Uniq
chr8	141410219	141410219	1	-	1	Uniq
chr8	143994821	143994821	1	+	1	Uniq
chr9	18680053	18680053	1	-	1	Uniq
chr9	41783675	41783675	1	-	1	Uniq
chr9	76636819	76636819	1	+	1	Uniq
chr9	96022508	96022508	1	-	1	Uniq
chr10	71466169	71466169	1	+	1	Uniq
chr10	74160628	74160628	1	+	1	Uniq
chr10	74851487	74851487	1	-	1	Uniq
chr10	92838936	92838936	1	+	1	Uniq
chr10	97628047	97628047	1	-	1	Uniq
chr10	98140556	98140556	1	-	1	Uniq
chr10	124597737	124597737	1	+	1	Uniq
chr10	128091908	128091908	1	-	1	Uniq
chr11	1227979	1227979	1	+	1	Uniq
chr11	5799037	5799037	1	-	1	Uniq
chr11	44586359	44586359	1	+	1	Uniq
chr11	68296676	68296676	1	+	1	Uniq
chr11	70548304	70548304	1	-	1	Uniq
chr11	117860900	117860900	1	-	1	Uniq
chr11	122361782	122361782	1	-	1	Uniq
chr12	1436163	1436163	1	-	1	Uniq
chr12	1560687	1560687	1	-	1	Uniq
chr12	53336606	53336606	1	-	1	Uniq
chr12	54923843	54923843	1	-	1	Uniq
chr12	96227015	96227015	1	+	1	Uniq
chr12	98950360	98950360	1	+	1	Uniq
chr12	104208855	104208855	1	-	1	Uniq
chr12	121340711	121340711	1	-	1	Uniq
chr12	129001731	129001731	1	-	1	Uniq
chr12	132088139	132088139	1	-	1	Uniq
chr12	132455820	132455820	1	+	1	Uniq
chr13	32606020	32606020	1	+	1	Uniq
chr13	41628774	41628774	1	-	1	Uniq
chr14	22373200	22373200	1	-	1	Uniq
chr14	24097010	24097010	1	+	1	Uniq
chr14	44121831	44121831	1	-	1	Uniq
chr14	70173310	70173310	1	+	1	Uniq
chr14	74913420	74913420	1	+	1	Uniq
chr14	100655991	100655991	1	-	1	Uniq
chr14	104253190	104253190	1	-	1	Uniq
chr15	39891676	39891676	1	-	1	Uniq
chr15	75798485	75798485	1	+	1	Uniq
chr15	78334868	78334868	1	-	1	Uniq
chr15	86675856	86675856	1	+	1	Uniq
chr15	98521281	98521281	1	-	1	Uniq
chr16	461104	461104	1	-	1	Uniq
chr16	27823350	27823350	1	-	1	Uniq
chr16	28158068	28158068	1	-	1	Uniq
chr17	2085155	2085155	1	-	1	Uniq
chr17	16215804	16215804	1	+	1	Uniq
chr17	19014173	19014173	1	-	1	Uniq
chr17	35795012	35795012	1	+	1	Uniq
chr17	36596315	36596315	1	-	1	Uniq
chr17	50282540	50282540	1	+	1	Uniq
chr17	55434442	55434442	1	+	1	Uniq
chr17	63537589	63537589	1	-	1	Uniq
chr17	67530765	67530765	1	+	1	Uniq
chr17	79447471	79447471	1	+	1	Uniq
chr17	82244145	82244145	1	-	1	Uniq
chr17	82888738	82888738	1	+	1	Uniq
chr18	8167542	8167542	1	+	1	Uniq
chr18	13863505	13863505	1	+	1	Uniq
chr18	46033561	46033561	1	+	1	Uniq
chr18	57663921	57663921	1	-	1	Uniq
chr18	68703050	68703050	1	+	1	Uniq
chr19	1336331	1336331	1	-	1	Uniq
chr19	2647581	2647581	1	+	1	Uniq
chr19	19021276	19021276	1	+	1	Uniq
chr19	36248814	36248814	1	+	1	Uniq
chr19	45163929	45163929	1	-	1	Uniq
chr19	47422517	47422517	1	+	1	Uniq
chr19	50836033	50836033	1	-	1	Uniq
chr19	51359206	51359206	1	-	1	Uniq
chr19	53930363	53930363	1	-	1	Uniq
chr19	55792910	55792910	1	-	1	Uniq
chr19	56978442	56978442	1	+	1	Uniq
chr20	2386736	2386736	1	+	1	Uniq
chr20	3232343	3232343	1	+	1	Uniq
chr20	10562027	10562027	1	-	1	Uniq
chr20	35946864	35946864	1	-	1	Uniq
chr20	49124159	49124159	1	+	1	Uniq
chr20	52051357	52051357	1	-	1	Uniq
chr20	62203764	62203764	1	+	1	Uniq
chr20	62650264	62650264	1	-	1	Uniq
chr20	63598704	63598704	1	-	1	Uniq
chr21	44539602	44539602	1	-	1	Uniq
chr22	17738249	17738249	1	-	1	Uniq
chr22	20191077	20191077	1	+	1	Uniq
chr22	21076931	21076931	1	+	1	Uniq
chr22	24181614	24181614	1	+	1	Uniq
chr22	32243122	32243122	1	-	1	Uniq
chr22	36147983	36147983	1	-	1	Uniq
chr22	44950985	44950985	1	-	1	Uniq
chr22	50467026	50467026	1	-	1	Uniq
chrX	13525503	13525503	1	+	1	Uniq
chrX	34461185	34461185	1	-	1	Uniq
chrX	70281776	70281776	1	+	1	Uniq
chrX	70881190	70881190	1	+	1	Uniq
chrX	82679832	82679832	1	+	1	Uniq
chr7	75504993	75504993	1	-	745	Common
chr7	67289682	67289682	1	-	1070	Common
chr7	77049723	77049723	1	+	944	Common
chr7	6712652	6712652	1	+	87	Common
chr7	76530640	76530640	1	+	1029	Common
chr19	21377519	21377519	1	-	3	Common
chr7	72860849	72860849	1	+	1034	Common
chr7	74903652	74903652	1	+	498	Common
chr7	77021669	77021669	1	+	574	Common
chr7	102345063	102345063	1	+	1032	Common
chr7	102564215	102564215	1	-	1047	Common
chr7	44010813	44010813	1	-	1053	Multi
chr7	102663296	102663296	1	-	1022	Multi
chr7	100323026	100323026	1	-	582	Multi
chr7	75290146	75290146	1	-	402	Multi
chr7	75318074	75318074	1	-	402	Multi
chr7	73019074	73019074	1	+	400	Multi
chr7	73047217	73047217	1	+	400	Multi
chr7	73075327	73075327	1	+	399	Multi
chr7	75346041	75346041	1	-	349	Multi
chr7	73103363	73103363	1	+	346	Multi
chr13	45669956	45669956	1	+	6	Multi
chr15	70990522	70990522	1	+	6	Multi
chr17	51332832	51332832	1	+	6	Multi
chr18	14988699	14988699	1	+	6	Multi
chr1	59587069	59587069	1	-	5	Multi
chr5	49644687	49644687	1	-	5	Multi
chr12	58477295	58477295	1	+	5	Multi
chr18	49216026	49216026	1	-	5	Multi
chr19	36703818	36703818	1	+	5	Multi
chrY	9967493	9967493	1	+	5	Multi
chr3	179132601	179132601	1	+	4	Multi
chr8	59882115	59882115	1	-	4	Multi
chr9	75706988	75706988	1	+	4	Multi
chr9	80345143	80345143	1	-	4	Multi
chr12	73199526	73199526	1	+	4	Multi
chr12	99463565	99463565	1	-	4	Multi
chr14	32583864	32583864	1	+	4	Multi
chr14	36184814	36184814	1	-	4	Multi
chr14	66032344	66032344	1	+	4	Multi
chr17	11866908	11866908	1	+	4	Multi
chr18	976621	976621	1	+	4	Multi
chr18	42660584	42660584	1	-	4	Multi
chr19	40043790	40043790	1	+	4	Multi
chr20	17120664	17120664	1	+	4	Multi
chr21	15920470	15920470	1	+	4	Multi
chr22	28339774	28339774	1	+	4	Multi
chrX	16497617	16497617	1	-	4	Multi
chrY	7134864	7134864	1	-	4	Multi
chrY	23704865	23704865	1	-	4	Multi
chr1	48277454	48277454	1	-	3	Multi
chr1	109748681	109748681	1	+	3	Multi
chr1	213808667	213808667	1	+	3	Multi
chr2	167835307	167835307	1	-	3	Multi
chr3	67393296	67393296	1	-	3	Multi
chr4	16408278	16408278	1	+	3	Multi
chr4	97736484	97736484	1	-	3	Multi
chr4	110763370	110763370	1	+	3	Multi
chr5	1339820	1339820	1	-	3	Multi
chr5	118383233	118383233	1	-	3	Multi
chr6	57335112	57335112	1	-	3	Multi
chr6	70944350	70944350	1	-	3	Multi
chr6	74013372	74013372	1	+	3	Multi
chr8	64102494	64102494	1	-	3	Multi
chr8	98738866	98738866	1	-	3	Multi
chr10	112251162	112251162	1	-	3	Multi
chr11	27939332	27939332	1	-	3	Multi
chr11	43100886	43100886	1	+	3	Multi
chr11	128140316	128140316	1	-	3	Multi
chr12	59751378	59751378	1	-	3	Multi
chr12	66578532	66578532	1	-	3	Multi
chr13	22574997	22574997	1	-	3	Multi
chr14	34150337	34150337	1	-	3	Multi
chr14	46101283	46101283	1	+	3	Multi
chr14	56019780	56019780	1	+	3	Multi
chr15	43175958	43175958	1	-	3	Multi
chr15	46614567	46614567	1	-	3	Multi
chr15	78607848	78607848	1	-	3	Multi
chr17	6808350	6808350	1	+	3	Multi
chr17	26735981	26735981	1	-	3	Multi
chr17	69617834	69617834	1	+	3	Multi
chr18	2247431	2247431	1	-	3	Multi
chr19	20807988	20807988	1	-	3	Multi
chr19	42863421	42863421	1	+	3	Multi
chr20	59537540	59537540	1	+	3	Multi
chr22	11959651	11959651	1	-	3	Multi
chr22	16766634	16766634	1	-	3	Multi
chrX	27801305	27801305	1	-	3	Multi
chrX	101585927	101585927	1	+	3	Multi
chrX	137080611	137080611	1	+	3	Multi
chrY	15053487	15053487	1	+	3	Multi
chrY	25965209	25965209	1	+	3	Multi
chr1	170113525	170113525	1	+	2	Multi
chr1	183658333	183658333	1	-	2	Multi
chr3	28370040	28370040	1	+	2	Multi
chr3	33671717	33671717	1	-	2	Multi
chr3	75622857	75622857	1	+	2	Multi
chr3	95065694	95065694	1	+	2	Multi
chr4	4146812	4146812	1	+	2	Multi
chr4	8960603	8960603	1	-	2	Multi
chr4	47294381	47294381	1	-	2	Multi
chr4	49322788	49322788	1	+	2	Multi
chr4	124131698	124131698	1	+	2	Multi
chr4	142991140	142991140	1	-	2	Multi
chr5	1339628	1339628	1	-	2	Multi
chr5	7170813	7170813	1	-	2	Multi
chr5	49633444	49633444	1	-	2	Multi
chr5	49633784	49633784	1	-	2	Multi
chr5	78710022	78710022	1	-	2	Multi
chr5	153723518	153723518	1	-	2	Multi
chr5	160592689	160592689	1	-	2	Multi
chr6	46086132	46086132	1	+	2	Multi
chr6	79325512	79325512	1	+	2	Multi
chr7	6858854	6858854	1	+	2	Multi
chr7	32708269	32708269	1	-	2	Multi
chr7	110036025	110036025	1	+	2	Multi
chr8	24454541	24454541	1	+	2	Multi
chr8	50783585	50783585	1	+	2	Multi
chr8	57319382	57319382	1	-	2	Multi
chr8	92386569	92386569	1	+	2	Multi
chr8	120193937	120193937	1	+	2	Multi
chr9	6376529	6376529	1	-	2	Multi
chr9	75208392	75208392	1	+	2	Multi
chr10	74217144	74217144	1	-	2	Multi
chr10	133580820	133580820	1	-	2	Multi
chr11	5412566	5412566	1	-	2	Multi
chr11	6904853	6904853	1	-	2	Multi
chr11	6954622	6954622	1	+	2	Multi
chr11	21674805	21674805	1	+	2	Multi
chr11	59015502	59015502	1	-	2	Multi
chr11	67715029	67715029	1	+	2	Multi
chr11	83884218	83884218	1	-	2	Multi
chr12	11290496	11290496	1	-	2	Multi
chr12	38987930	38987930	1	-	2	Multi
chr12	44931963	44931963	1	-	2	Multi
chr12	59228212	59228212	1	+	2	Multi
chr13	38065638	38065638	1	-	2	Multi
chr13	92752740	92752740	1	-	2	Multi
chr14	20280311	20280311	1	-	2	Multi
chr14	25183687	25183687	1	-	2	Multi
chr14	32581947	32581947	1	+	2	Multi
chr14	53302342	53302342	1	+	2	Multi
chr15	20313096	20313096	1	-	2	Multi
chr15	81800005	81800005	1	-	2	Multi
chr15	89634578	89634578	1	-	2	Multi
chr16	31633820	31633820	1	+	2	Multi
chr16	31937815	31937815	1	-	2	Multi
chr16	36097793	36097793	1	+	2	Multi
chr16	53398964	53398964	1	-	2	Multi
chr16	58983268	58983268	1	+	2	Multi
chr16	86262430	86262430	1	-	2	Multi
chr17	32889208	32889208	1	-	2	Multi
chr17	33879318	33879318	1	-	2	Multi
chr17	54162092	54162092	1	-	2	Multi
chr17	55503785	55503785	1	-	2	Multi
chr17	61112297	61112297	1	-	2	Multi
chr18	6163960	6163960	1	-	2	Multi
chr19	23894383	23894383	1	+	2	Multi
chr19	24153439	24153439	1	+	2	Multi
chr19	34625399	34625399	1	-	2	Multi
chr19	37052314	37052314	1	+	2	Multi
chr19	42774847	42774847	1	+	2	Multi
chr19	43247841	43247841	1	+	2	Multi
chr20	12584581	12584581	1	-	2	Multi
chr20	12664346	12664346	1	-	2	Multi
chr21	8771390	8771390	1	+	2	Multi
chr21	14929157	14929157	1	-	2	Multi
chr21	17329558	17329558	1	-	2	Multi
chr21	31818180	31818180	1	+	2	Multi
chr22	15984045	15984045	1	+	2	Multi
chr22	22188110	22188110	1	-	2	Multi
chr22	28191569	28191569	1	-	2	Multi
chr22	28337793	28337793	1	+	2	Multi
chr22	28531119	28531119	1	-	2	Multi
chr22	48989719	48989719	1	+	2	Multi
chrX	56330883	56330883	1	+	2	Multi
chrX	64549676	64549676	1	+	2	Multi
chrX	65224649	65224649	1	-	2	Multi
chrX	117260939	117260939	1	-	2	Multi
chrX	121877615	121877615	1	-	2	Multi
chrY	14391790	14391790	1	+	2	Multi
chrY	14953021	14953021	1	-	2	Multi
chrY	16120471	16120471	1	+	2	Multi
chrY	18894162	18894162	1	-	2	Multi
chrY	19036701	19036701	1	-	2	Multi
chr1	7605567	7605567	1	+	1	Multi
chr1	29404736	29404736	1	+	1	Multi
chr1	91212990	91212990	1	-	1	Multi
chr1	94134381	94134381	1	-	1	Multi
chr1	96057468	96057468	1	+	1	Multi
chr1	98590723	98590723	1	-	1	Multi
chr1	102442348	102442348	1	-	1	Multi
chr1	103051487	103051487	1	+	1	Multi
chr1	108364162	108364162	1	+	1	Multi
chr1	122823293	122823293	1	+	1	Multi
chr1	123207927	123207927	1	+	1	Multi
chr1	145559182	145559182	1	+	1	Multi
chr1	147327550	147327550	1	+	1	Multi
chr1	173076145	173076145	1	-	1	Multi
chr1	178837807	178837807	1	-	1	Multi
chr1	179689937	179689937	1	+	1	Multi
chr1	185003602	185003602	1	-	1	Multi
chr1	187090610	187090610	1	+	1	Multi
chr1	222468971	222468971	1	-	1	Multi
chr1	223447254	223447254	1	-	1	Multi
chr1	223449065	223449065	1	-	1	Multi
chr1	223948466	223948466	1	-	1	Multi
chr2	4645043	4645043	1	-	1	Multi
chr2	9863157	9863157	1	-	1	Multi
chr2	14099397	14099397	1	-	1	Multi
chr2	18015954	18015954	1	+	1	Multi
chr2	20875727	20875727	1	+	1	Multi
chr2	22986233	22986233	1	-	1	Multi
chr2	35567016	35567016	1	+	1	Multi
chr2	36106067	36106067	1	+	1	Multi
chr2	55442370	55442370	1	-	1	Multi
chr2	66632973	66632973	1	+	1	Multi
chr2	73538664	73538664	1	-	1	Multi
chr2	94608446	94608446	1	-	1	Multi
chr2	102324631	102324631	1	-	1	Multi
chr2	115805314	115805314	1	+	1	Multi
chr2	117778443	117778443	1	-	1	Multi
chr2	118140944	118140944	1	+	1	Multi
chr2	154151883	154151883	1	+	1	Multi
chr2	169453047	169453047	1	-	1	Multi
chr2	183586458	183586458	1	-	1	Multi
chr2	188826429	188826429	1	-	1	Multi
chr2	208831833	208831833	1	-	1	Multi
chr2	216454980	216454980	1	-	1	Multi
chr2	231404557	231404557	1	-	1	Multi
chr2	234777675	234777675	1	-	1	Multi
chr3	14070363	14070363	1	-	1	Multi
chr3	15188740	15188740	1	-	1	Multi
chr3	20821276	20821276	1	+	1	Multi
chr3	21365119	21365119	1	-	1	Multi
chr3	27263700	27263700	1	+	1	Multi
chr3	38405659	38405659	1	-	1	Multi
chr3	43567894	43567894	1	-	1	Multi
chr3	43679220	43679220	1	-	1	Multi
chr3	54804266	54804266	1	-	1	Multi
chr3	58806843	58806843	1	-	1	Multi
chr3	69345116	69345116	1	-	1	Multi
chr3	91542248	91542248	1	-	1	Multi
chr3	98174349	98174349	1	-	1	Multi
chr3	99074406	99074406	1	+	1	Multi
chr3	106667369	106667369	1	-	1	Multi
chr3	107334010	107334010	1	-	1	Multi
chr3	130027742	130027742	1	+	1	Multi
chr3	130129809	130129809	1	+	1	Multi
chr3	130145897	130145897	1	+	1	Multi
chr3	130166295	130166295	1	+	1	Multi
chr3	130804894	130804894	1	-	1	Multi
chr3	139196501	139196501	1	+	1	Multi
chr3	166617703	166617703	1	-	1	Multi
chr3	173451942	173451942	1	+	1	Multi
chr3	176705800	176705800	1	-	1	Multi
chr3	192153267	192153267	1	+	1	Multi
chr4	3992227	3992227	1	+	1	Multi
chr4	4019438	4019438	1	+	1	Multi
chr4	5486467	5486467	1	+	1	Multi
chr4	5593845	5593845	1	-	1	Multi
chr4	9116308	9116308	1	-	1	Multi
chr4	9494711	9494711	1	-	1	Multi
chr4	9652607	9652607	1	-	1	Multi
chr4	14664252	14664252	1	+	1	Multi
chr4	19920400	19920400	1	-	1	Multi
chr4	20722208	20722208	1	+	1	Multi
chr4	38847563	38847563	1	-	1	Multi
chr4	49280430	49280430	1	-	1	Multi
chr4	49286452	49286452	1	-	1	Multi
chr4	49292615	49292615	1	-	1	Multi
chr4	49298770	49298770	1	-	1	Multi
chr4	49305050	49305050	1	-	1	Multi
chr4	49310626	49310626	1	+	1	Multi
chr4	49316475	49316475	1	+	1	Multi
chr4	49323811	49323811	1	+	1	Multi
chr4	49329833	49329833	1	+	1	Multi
chr4	91437755	91437755	1	-	1	Multi
chr4	103707781	103707781	1	-	1	Multi
chr4	113852407	113852407	1	-	1	Multi
chr4	118637920	118637920	1	+	1	Multi
chr4	141368593	141368593	1	+	1	Multi
chr4	146529700	146529700	1	-	1	Multi
chr4	165821085	165821085	1	-	1	Multi
chr4	170431647	170431647	1	-	1	Multi
chr4	190005799	190005799	1	+	1	Multi
chr5	1339436	1339436	1	-	1	Multi
chr5	33568869	33568869	1	-	1	Multi
chr5	37522760	37522760	1	-	1	Multi
chr5	41570423	41570423	1	+	1	Multi
chr5	43671236	43671236	1	+	1	Multi
chr5	45445160	45445160	1	-	1	Multi
chr5	47629230	47629230	1	+	1	Multi
chr5	47742789	47742789	1	+	1	Multi
chr5	48013864	48013864	1	+	1	Multi
chr5	49478136	49478136	1	+	1	Multi
chr5	49615543	49615543	1	-	1	Multi
chr5	49615883	49615883	1	-	1	Multi
chr5	49616563	49616563	1	-	1	Multi
chr5	49617922	49617922	1	-	1	Multi
chr5	49622662	49622662	1	-	1	Multi
chr5	49628095	49628095	1	-	1	Multi
chr5	53665709	53665709	1	+	1	Multi
chr5	62863413	62863413	1	-	1	Multi
chr5	66388504	66388504	1	+	1	Multi
chr5	86270884	86270884	1	+	1	Multi
chr5	91762398	91762398	1	-	1	Multi
chr5	97813868	97813868	1	+	1	Multi
chr5	102673297	102673297	1	-	1	Multi
chr5	110692580	110692580	1	-	1	Multi
chr5	126155681	126155681	1	+	1	Multi
chr5	131893474	131893474	1	+	1	Multi
chr5	137423666	137423666	1	+	1	Multi
chr5	138684562	138684562	1	+	1	Multi
chr5	160813263	160813263	1	-	1	Multi
chr5	162578298	162578298	1	-	1	Multi
chr5	180906475	180906475	1	+	1	Multi
chr6	143135	143135	1	-	1	Multi
chr6	4332695	4332695	1	+	1	Multi
chr6	5690150	5690150	1	+	1	Multi
chr6	25158453	25158453	1	-	1	Multi
chr6	44590050	44590050	1	+	1	Multi
chr6	48739419	48739419	1	-	1	Multi
chr6	49795435	49795435	1	+	1	Multi
chr6	74660275	74660275	1	-	1	Multi
chr6	77804337	77804337	1	+	1	Multi
chr6	79257188	79257188	1	+	1	Multi
chr6	83495926	83495926	1	-	1	Multi
chr6	83801699	83801699	1	+	1	Multi
chr6	84832309	84832309	1	+	1	Multi
chr6	86731653	86731653	1	-	1	Multi
chr6	96986755	96986755	1	+	1	Multi
chr6	98910953	98910953	1	-	1	Multi
chr6	102171741	102171741	1	-	1	Multi
chr6	104374873	104374873	1	-	1	Multi
chr6	113228561	113228561	1	-	1	Multi
chr6	114805792	114805792	1	+	1	Multi
chr6	120268625	120268625	1	+	1	Multi
chr6	139210761	139210761	1	-	1	Multi
chr6	139212689	139212689	1	-	1	Multi
chr6	164708640	164708640	1	+	1	Multi
chr7	6955398	6955398	1	+	1	Multi
chr7	8353807	8353807	1	-	1	Multi
chr7	8730293	8730293	1	+	1	Multi
chr7	8732104	8732104	1	+	1	Multi
chr7	16218502	16218502	1	-	1	Multi
chr7	31619882	31619882	1	-	1	Multi
chr7	31621817	31621817	1	-	1	Multi
chr7	32308008	32308008	1	-	1	Multi
chr7	32703280	32703280	1	+	1	Multi
chr7	34576064	34576064	1	-	1	Multi
chr7	34577994	34577994	1	-	1	Multi
chr7	39797521	39797521	1	+	1	Multi
chr7	43414981	43414981	1	+	1	Multi
chr7	43777095	43777095	1	+	1	Multi
chr7	45818151	45818151	1	+	1	Multi
chr7	48685210	48685210	1	-	1	Multi
chr7	56363323	56363323	1	-	1	Multi
chr7	57485525	57485525	1	+	1	Multi
chr7	57777266	57777266	1	+	1	Multi
chr7	57820180	57820180	1	+	1	Multi
chr7	63734659	63734659	1	-	1	Multi
chr7	63770204	63770204	1	+	1	Multi
chr7	89466268	89466268	1	+	1	Multi
chr7	103244862	103244862	1	-	1	Multi
chr7	107508158	107508158	1	-	1	Multi
chr7	108393467	108393467	1	+	1	Multi
chr7	111500084	111500084	1	-	1	Multi
chr7	128657913	128657913	1	+	1	Multi
chr7	130579559	130579559	1	-	1	Multi
chr7	135067016	135067016	1	-	1	Multi
chr8	12490055	12490055	1	+	1	Multi
chr8	14805290	14805290	1	-	1	Multi
chr8	23379822	23379822	1	+	1	Multi
chr8	24841770	24841770	1	-	1	Multi
chr8	26940823	26940823	1	+	1	Multi
chr8	27555171	27555171	1	+	1	Multi
chr8	30732411	30732411	1	-	1	Multi
chr8	50919184	50919184	1	-	1	Multi
chr8	52047223	52047223	1	+	1	Multi
chr8	53611580	53611580	1	-	1	Multi
chr8	56266191	56266191	1	+	1	Multi
chr8	62322211	62322211	1	+	1	Multi
chr8	71581883	71581883	1	-	1	Multi
chr8	72481506	72481506	1	-	1	Multi
chr8	77090492	77090492	1	-	1	Multi
chr8	87626886	87626886	1	-	1	Multi
chr8	94009504	94009504	1	+	1	Multi
chr8	107717828	107717828	1	+	1	Multi
chr8	114046173	114046173	1	+	1	Multi
chr8	119292298	119292298	1	-	1	Multi
chr8	121334554	121334554	1	+	1	Multi
chr9	4191244	4191244	1	-	1	Multi
chr9	4531336	4531336	1	-	1	Multi
chr9	15817474	15817474	1	-	1	Multi
chr9	21537997	21537997	1	-	1	Multi
chr9	34530495	34530495	1	+	1	Multi
chr9	41152062	41152062	1	-	1	Multi
chr9	41241195	41241195	1	-	1	Multi
chr9	43105993	43105993	1	+	1	Multi
chr9	61854682	61854682	1	+	1	Multi
chr9	62805531	62805531	1	-	1	Multi
chr9	63147302	63147302	1	-	1	Multi
chr9	63313196	63313196	1	+	1	Multi
chr9	63810098	63810098	1	+	1	Multi
chr9	64617676	64617676	1	+	1	Multi
chr9	65383693	65383693	1	+	1	Multi
chr9	77410506	77410506	1	-	1	Multi
chr9	79441034	79441034	1	-	1	Multi
chr9	90192455	90192455	1	-	1	Multi
chr9	96799205	96799205	1	-	1	Multi
chr9	105493453	105493453	1	+	1	Multi
chr9	110235648	110235648	1	+	1	Multi
chr9	122595906	122595906	1	+	1	Multi
chr9	135440798	135440798	1	+	1	Multi
chr10	37534	37534	1	-	1	Multi
chr10	18629465	18629465	1	-	1	Multi
chr10	20937719	20937719	1	-	1	Multi
chr10	23854967	23854967	1	+	1	Multi
chr10	27418527	27418527	1	-	1	Multi
chr10	32560882	32560882	1	-	1	Multi
chr10	34972575	34972575	1	-	1	Multi
chr10	35475849	35475849	1	-	1	Multi
chr10	35860741	35860741	1	-	1	Multi
chr10	38454931	38454931	1	+	1	Multi
chr10	42530160	42530160	1	+	1	Multi
chr10	42531958	42531958	1	+	1	Multi
chr10	44112633	44112633	1	+	1	Multi
chr10	50262661	50262661	1	-	1	Multi
chr10	53200085	53200085	1	-	1	Multi
chr10	55687020	55687020	1	+	1	Multi
chr10	64442258	64442258	1	+	1	Multi
chr10	75562482	75562482	1	+	1	Multi
chr10	83785012	83785012	1	+	1	Multi
chr10	100406596	100406596	1	-	1	Multi
chr10	105735975	105735975	1	-	1	Multi
chr10	108116016	108116016	1	-	1	Multi
chr10	109607013	109607013	1	-	1	Multi
chr11	3462410	3462410	1	+	1	Multi
chr11	3478522	3478522	1	+	1	Multi
chr11	10173411	10173411	1	-	1	Multi
chr11	18659056	18659056	1	-	1	Multi
chr11	25281207	25281207	1	+	1	Multi
chr11	25425397	25425397	1	-	1	Multi
chr11	28238494	28238494	1	+	1	Multi
chr11	42514912	42514912	1	-	1	Multi
chr11	45126289	45126289	1	+	1	Multi
chr11	55461989	55461989	1	-	1	Multi
chr11	56592426	56592426	1	+	1	Multi
chr11	59350049	59350049	1	+	1	Multi
chr11	60437483	60437483	1	-	1	Multi
chr11	67836422	67836422	1	+	1	Multi
chr11	67850137	67850137	1	+	1	Multi
chr11	67994903	67994903	1	+	1	Multi
chr11	71604237	71604237	1	-	1	Multi
chr11	71760542	71760542	1	-	1	Multi
chr11	84366524	84366524	1	-	1	Multi
chr11	99035723	99035723	1	+	1	Multi
chr11	116005182	116005182	1	-	1	Multi
chr12	7510175	7510175	1	+	1	Multi
chr12	8287285	8287285	1	+	1	Multi
chr12	8306917	8306917	1	+	1	Multi
chr12	15949582	15949582	1	+	1	Multi
chr12	21213017	21213017	1	+	1	Multi
chr12	27404878	27404878	1	-	1	Multi
chr12	29848725	29848725	1	-	1	Multi
chr12	33108192	33108192	1	+	1	Multi
chr12	33850203	33850203	1	-	1	Multi
chr12	34196038	34196038	1	+	1	Multi
chr12	34614395	34614395	1	+	1	Multi
chr12	37548684	37548684	1	+	1	Multi
chr12	38967418	38967418	1	+	1	Multi
chr12	39260683	39260683	1	-	1	Multi
chr12	41641371	41641371	1	+	1	Multi
chr12	41643179	41643179	1	+	1	Multi
chr12	46426819	46426819	1	+	1	Multi
chr12	48474521	48474521	1	-	1	Multi
chr12	48476456	48476456	1	-	1	Multi
chr12	52117850	52117850	1	+	1	Multi
chr12	54816527	54816527	1	+	1	Multi
chr12	55157335	55157335	1	+	1	Multi
chr12	58057622	58057622	1	+	1	Multi
chr12	73605962	73605962	1	-	1	Multi
chr12	80128923	80128923	1	+	1	Multi
chr12	80454257	80454257	1	+	1	Multi
chr12	80479587	80479587	1	-	1	Multi
chr12	83584531	83584531	1	-	1	Multi
chr12	83871230	83871230	1	-	1	Multi
chr12	95775461	95775461	1	-	1	Multi
chr12	95929302	95929302	1	+	1	Multi
chr12	129043433	129043433	1	+	1	Multi
chr13	29829572	29829572	1	+	1	Multi
chr13	35428017	35428017	1	+	1	Multi
chr13	38067589	38067589	1	-	1	Multi
chr13	40358364	40358364	1	-	1	Multi
chr13	40736992	40736992	1	-	1	Multi
chr13	41048160	41048160	1	+	1	Multi
chr13	50508916	50508916	1	+	1	Multi
chr13	60249851	60249851	1	+	1	Multi
chr13	60251786	60251786	1	+	1	Multi
chr13	75954036	75954036	1	+	1	Multi
chr13	79821009	79821009	1	+	1	Multi
chr13	79841865	79841865	1	-	1	Multi
chr14	22349187	22349187	1	-	1	Multi
chr14	27860119	27860119	1	+	1	Multi
chr14	28316463	28316463	1	+	1	Multi
chr14	34152276	34152276	1	-	1	Multi
chr14	37786509	37786509	1	+	1	Multi
chr14	40350133	40350133	1	-	1	Multi
chr14	40381525	40381525	1	-	1	Multi
chr14	43264137	43264137	1	-	1	Multi
chr14	43494251	43494251	1	-	1	Multi
chr14	43700717	43700717	1	-	1	Multi
chr14	49149876	49149876	1	+	1	Multi
chr14	54870628	54870628	1	-	1	Multi
chr14	61096212	61096212	1	+	1	Multi
chr14	86314423	86314423	1	-	1	Multi
chr14	93418910	93418910	1	+	1	Multi
chr15	20415432	20415432	1	+	1	Multi
chr15	22571899	22571899	1	+	1	Multi
chr15	24637887	24637887	1	+	1	Multi
chr15	28160616	28160616	1	+	1	Multi
chr15	28203668	28203668	1	-	1	Multi
chr15	28666142	28666142	1	+	1	Multi
chr15	32185625	32185625	1	-	1	Multi
chr15	38784823	38784823	1	-	1	Multi
chr15	39422638	39422638	1	-	1	Multi
chr15	49837177	49837177	1	+	1	Multi
chr15	49839102	49839102	1	+	1	Multi
chr15	73533247	73533247	1	-	1	Multi
chr15	77154438	77154438	1	+	1	Multi
chr15	77262320	77262320	1	-	1	Multi
chr15	85055761	85055761	1	+	1	Multi
chr15	86474355	86474355	1	-	1	Multi
chr15	87235632	87235632	1	+	1	Multi
chr15	89047850	89047850	1	+	1	Multi
chr16	12074122	12074122	1	+	1	Multi
chr16	16748994	16748994	1	+	1	Multi
chr16	17733421	17733421	1	-	1	Multi
chr16	31939749	31939749	1	-	1	Multi
chr16	32840635	32840635	1	+	1	Multi
chr16	35075167	35075167	1	-	1	Multi
chr16	35157655	35157655	1	-	1	Multi
chr16	35831688	35831688	1	+	1	Multi
chr16	36095876	36095876	1	+	1	Multi
chr16	46453365	46453365	1	+	1	Multi
chr16	46490120	46490120	1	-	1	Multi
chr16	47184839	47184839	1	-	1	Multi
chr16	47347324	47347324	1	-	1	Multi
chr16	48772530	48772530	1	+	1	Multi
chr16	54044168	54044168	1	-	1	Multi
chr16	55600857	55600857	1	-	1	Multi
chr16	56393423	56393423	1	-	1	Multi
chr16	58879008	58879008	1	+	1	Multi
chr16	59072522	59072522	1	-	1	Multi
chr16	59365406	59365406	1	-	1	Multi
chr16	59563243	59563243	1	+	1	Multi
chr16	72582984	72582984	1	-	1	Multi
chr16	72629347	72629347	1	-	1	Multi
chr16	80142194	80142194	1	+	1	Multi
chr16	81979753	81979753	1	-	1	Multi
chr16	90174967	90174967	1	+	1	Multi
chr17	592343	592343	1	+	1	Multi
chr17	3349242	3349242	1	-	1	Multi
chr17	5573097	5573097	1	-	1	Multi
chr17	9618060	9618060	1	-	1	Multi
chr17	13857690	13857690	1	-	1	Multi
chr17	27043615	27043615	1	+	1	Multi
chr17	27186879	27186879	1	+	1	Multi
chr17	27251409	27251409	1	-	1	Multi
chr17	28235490	28235490	1	+	1	Multi
chr17	31782598	31782598	1	-	1	Multi
chr17	35202763	35202763	1	+	1	Multi
chr17	35396005	35396005	1	-	1	Multi
chr17	36305977	36305977	1	+	1	Multi
chr17	38110081	38110081	1	+	1	Multi
chr17	38210441	38210441	1	-	1	Multi
chr17	47578068	47578068	1	+	1	Multi
chr17	51307159	51307159	1	-	1	Multi
chr17	56004663	56004663	1	-	1	Multi
chr17	56191166	56191166	1	+	1	Multi
chr17	56382540	56382540	1	-	1	Multi
chr17	69615897	69615897	1	+	1	Multi
chr17	70461030	70461030	1	-	1	Multi
chr18	37865	37865	1	-	1	Multi
chr18	2249246	2249246	1	-	1	Multi
chr18	5006204	5006204	1	-	1	Multi
chr18	5688482	5688482	1	+	1	Multi
chr18	7554781	7554781	1	-	1	Multi
chr18	14006691	14006691	1	+	1	Multi
chr18	27281621	27281621	1	-	1	Multi
chr18	27512084	27512084	1	-	1	Multi
chr18	27741680	27741680	1	+	1	Multi
chr18	33787144	33787144	1	-	1	Multi
chr18	35897746	35897746	1	-	1	Multi
chr18	42662601	42662601	1	-	1	Multi
chr18	45696659	45696659	1	-	1	Multi
chr18	45799947	45799947	1	+	1	Multi
chr18	47352180	47352180	1	+	1	Multi
chr18	51970863	51970863	1	+	1	Multi
chr18	53979582	53979582	1	+	1	Multi
chr19	9399851	9399851	1	-	1	Multi
chr19	11907883	11907883	1	-	1	Multi
chr19	20809891	20809891	1	-	1	Multi
chr19	21653143	21653143	1	-	1	Multi
chr19	21730458	21730458	1	+	1	Multi
chr19	23615602	23615602	1	-	1	Multi
chr19	24283735	24283735	1	+	1	Multi
chr19	24396111	24396111	1	-	1	Multi
chr19	25143393	25143393	1	+	1	Multi
chr19	25228735	25228735	1	+	1	Multi
chr19	25613369	25613369	1	+	1	Multi
chr19	28089843	28089843	1	-	1	Multi
chr19	28177847	28177847	1	-	1	Multi
chr19	28179654	28179654	1	-	1	Multi
chr19	28269971	28269971	1	-	1	Multi
chr19	28271782	28271782	1	-	1	Multi
chr19	29461364	29461364	1	-	1	Multi
chr19	32591454	32591454	1	+	1	Multi
chr19	32848247	32848247	1	-	1	Multi
chr19	34862259	34862259	1	-	1	Multi
chr19	36701876	36701876	1	+	1	Multi
chr19	37118680	37118680	1	-	1	Multi
chr19	37839576	37839576	1	-	1	Multi
chr19	39717895	39717895	1	+	1	Multi
chr19	41488569	41488569	1	-	1	Multi
chr19	42716365	42716365	1	-	1	Multi
chr19	42810612	42810612	1	-	1	Multi
chr19	43865236	43865236	1	+	1	Multi
chr19	55824474	55824474	1	-	1	Multi
chr19	56335537	56335537	1	+	1	Multi
chr19	57729485	57729485	1	-	1	Multi
chr20	132039	132039	1	-	1	Multi
chr20	1218937	1218937	1	-	1	Multi
chr20	2503023	2503023	1	-	1	Multi
chr20	3497114	3497114	1	+	1	Multi
chr20	11634849	11634849	1	-	1	Multi
chr20	14272705	14272705	1	-	1	Multi
chr20	18602985	18602985	1	-	1	Multi
chr20	21914807	21914807	1	+	1	Multi
chr20	22044410	22044410	1	+	1	Multi
chr20	22734936	22734936	1	-	1	Multi
chr20	24929274	24929274	1	-	1	Multi
chr20	25865298	25865298	1	-	1	Multi
chr20	26277404	26277404	1	+	1	Multi
chr20	29398512	29398512	1	+	1	Multi
chr20	29833817	29833817	1	+	1	Multi
chr20	29870965	29870965	1	+	1	Multi
chr20	30819377	30819377	1	-	1	Multi
chr20	31334908	31334908	1	-	1	Multi
chr20	39369537	39369537	1	-	1	Multi
chr20	43816535	43816535	1	-	1	Multi
chr20	54752817	54752817	1	+	1	Multi
chr20	54784581	54784581	1	-	1	Multi
chr20	64292135	64292135	1	+	1	Multi
chr21	8641275	8641275	1	-	1	Multi
chr21	8809952	8809952	1	+	1	Multi
chr21	9268117	9268117	1	-	1	Multi
chr21	9337673	9337673	1	+	1	Multi
chr21	9592311	9592311	1	-	1	Multi
chr21	10741718	10741718	1	-	1	Multi
chr21	13133970	13133970	1	-	1	Multi
chr21	13993411	13993411	1	+	1	Multi
chr21	14166987	14166987	1	-	1	Multi
chr21	15918533	15918533	1	+	1	Multi
chr21	17271571	17271571	1	-	1	Multi
chr21	17773698	17773698	1	+	1	Multi
chr21	25920438	25920438	1	-	1	Multi
chr21	27435920	27435920	1	+	1	Multi
chr21	33929538	33929538	1	+	1	Multi
chr21	35497717	35497717	1	+	1	Multi
chr21	37109341	37109341	1	-	1	Multi
chr21	37111265	37111265	1	-	1	Multi
chr21	40026829	40026829	1	+	1	Multi
chr22	10618268	10618268	1	-	1	Multi
chr22	11336125	11336125	1	+	1	Multi
chr22	11358766	11358766	1	+	1	Multi
chr22	11432938	11432938	1	+	1	Multi
chr22	11592975	11592975	1	+	1	Multi
chr22	11701509	11701509	1	+	1	Multi
chr22	11961585	11961585	1	-	1	Multi
chr22	12176263	12176263	1	+	1	Multi
chr22	12875614	12875614	1	-	1	Multi
chr22	15535006	15535006	1	+	1	Multi
chr22	16023088	16023088	1	-	1	Multi
chr22	16185783	16185783	1	-	1	Multi
chr22	16237247	16237247	1	-	1	Multi
chr22	16662560	16662560	1	-	1	Multi
chr22	23665177	23665177	1	-	1	Multi
chr22	25342813	25342813	1	+	1	Multi
chr22	28085722	28085722	1	-	1	Multi
chr22	28211343	28211343	1	-	1	Multi
chr22	28665358	28665358	1	-	1	Multi
chr22	32298607	32298607	1	+	1	Multi
chr22	34553637	34553637	1	+	1	Multi
chr22	47349503	47349503	1	+	1	Multi
chr22	50754090	50754090	1	+	1	Multi
chrX	1255765	1255765	1	-	1	Multi
chrX	1416154	1416154	1	-	1	Multi
chrX	1417306	1417306	1	-	1	Multi
chrX	14809455	14809455	1	-	1	Multi
chrX	15088674	15088674	1	-	1	Multi
chrX	27758840	27758840	1	-	1	Multi
chrX	47782083	47782083	1	-	1	Multi
chrX	55936656	55936656	1	-	1	Multi
chrX	56842057	56842057	1	+	1	Multi
chrX	66944866	66944866	1	-	1	Multi
chrX	69351023	69351023	1	-	1	Multi
chrX	70216276	70216276	1	+	1	Multi
chrX	91627362	91627362	1	-	1	Multi
chrX	92215327	92215327	1	-	1	Multi
chrX	93627590	93627590	1	-	1	Multi
chrX	94864449	94864449	1	-	1	Multi
chrX	98415262	98415262	1	-	1	Multi
chrX	109901363	109901363	1	+	1	Multi
chrX	110606093	110606093	1	-	1	Multi
chrX	115086347	115086347	1	+	1	Multi
chrX	116968767	116968767	1	+	1	Multi
chrX	128733002	128733002	1	-	1	Multi
chrX	131552951	131552951	1	-	1	Multi
chrX	137122684	137122684	1	-	1	Multi
chrX	154848670	154848670	1	+	1	Multi
chrX	154939295	154939295	1	-	1	Multi
chrX	155568111	155568111	1	-	1	Multi
chrY	1255765	1255765	1	-	1	Multi
chrY	1416154	1416154	1	-	1	Multi
chrY	1417306	1417306	1	-	1	Multi
chrY	3445623	3445623	1	-	1	Multi
chrY	4418913	4418913	1	-	1	Multi
chrY	4975441	4975441	1	-	1	Multi
chrY	5045064	5045064	1	+	1	Multi
chrY	6628855	6628855	1	-	1	Multi
chrY	6854493	6854493	1	-	1	Multi
chrY	7575809	7575809	1	+	1	Multi
chrY	8138272	8138272	1	+	1	Multi
chrY	9589981	9589981	1	-	1	Multi
chrY	10096088	10096088	1	-	1	Multi
chrY	13774663	13774663	1	+	1	Multi
chrY	14863299	14863299	1	-	1	Multi
chrY	15887506	15887506	1	-	1	Multi
chrY	17547965	17547965	1	+	1	Multi
chrY	18358047	18358047	1	-	1	Multi
chrY	19377239	19377239	1	+	1	Multi
chrY	23146747	23146747	1	-	1	Multi
chrY	24224083	24224083	1	-	1	Multi
chrY	24778085	24778085	1	-	1	Multi
