## Supplementary Figure 12 for "IS-Seq: a bioinformatics pipeline for integration sites analysis with comprehensive abundance quantification methods"

seqnames	start	end	width	strand	Frag.MLE	Type
chr7	67289682	67289682	1	-	993	Multi
chr7	102564215	102564215	1	-	966	Multi
chr7	44010813	44010813	1	-	965	Multi
chr7	102345063	102345063	1	+	952	Multi
chr7	76530640	76530640	1	+	951	Multi
chr7	72860849	72860849	1	+	889	Multi
chr7	102663296	102663296	1	-	718	Multi
chr7	75504993	75504993	1	-	524	Multi
chr7	77049723	77049723	1	+	460	Multi
chr4	4146812	4146812	1	+	2	Multi
chr5	49644687	49644687	1	-	2	Multi
chr7	6858854	6858854	1	+	2	Multi
chr11	67715029	67715029	1	+	2	Multi
chr1	122823293	122823293	1	+	1	Multi
chr1	123207927	123207927	1	+	1	Multi
chr2	231404557	231404557	1	-	1	Multi
chr3	43567894	43567894	1	-	1	Multi
chr3	75622857	75622857	1	+	1	Multi
chr4	8960603	8960603	1	-	1	Multi
chr4	9494711	9494711	1	-	1	Multi
chr5	47629230	47629230	1	+	1	Multi
chr5	48013864	48013864	1	+	1	Multi
chr7	6955398	6955398	1	+	1	Multi
chr8	12490055	12490055	1	+	1	Multi
chr9	43105993	43105993	1	+	1	Multi
chr9	63147302	63147302	1	-	1	Multi
chr9	63313196	63313196	1	+	1	Multi
chr9	64617676	64617676	1	+	1	Multi
chr11	67994903	67994903	1	+	1	Multi
chr11	71604237	71604237	1	-	1	Multi
chr12	80479587	80479587	1	-	1	Multi
chr14	27860119	27860119	1	+	1	Multi
chr15	22571899	22571899	1	+	1	Multi
chr15	28666142	28666142	1	+	1	Multi
chr19	25228735	25228735	1	+	1	Multi
chr19	25613369	25613369	1	+	1	Multi
chrX	1416154	1416154	1	-	1	Multi
chrY	1416154	1416154	1	-	1	Multi
