## Supplementary Table 9 for "IS-Seq: a bioinformatics pipeline for integration sites analysis with comprehensive abundance quantification methods"

	V1	Exp	Type	Method	Est
Simulation0vs100_filter60_UmiBased	0	0	umi	filter60	0
Simulation100vs0_filter60_UmiBased	1	100	umi	filter60	100
Simulation10vs90_filter60_UmiBased	0.0867959372114497	10	umi	filter60	8.67959372114497
Simulation1vs99_filter60_UmiBased	0.010327400571303	1	umi	filter60	1.0327400571303
Simulation50vs50_filter60_UmiBased	0.430205949656751	50	umi	filter60	43.0205949656751
Simulation75vs25_filter60_UmiBased	0.693726937269373	75	umi	filter60	69.3726937269373
