## Supplementary Table 9 for "IS-Seq: a bioinformatics pipeline for integration sites analysis with comprehensive abundance quantification methods"

	V1	Exp	Type	Method	Est
Simulation0vs100_filterNo_UmiBased	0	0	umi	filterNo	0
Simulation100vs0_filterNo_UmiBased	1	100	umi	filterNo	100
Simulation10vs90_filterNo_UmiBased	0.1	10	umi	filterNo	10
Simulation1vs99_filterNo_UmiBased	0.01	1	umi	filterNo	1
Simulation50vs50_filterNo_UmiBased	0.498985801217039	50	umi	filterNo	49.8985801217039
Simulation75vs25_filterNo_UmiBased	0.75	75	umi	filterNo	75
