## Supplementary Table 9 for "IS-Seq: a bioinformatics pipeline for integration sites analysis with comprehensive abundance quantification methods"

	V1	Exp	Type	Method	Est
Simulation0vs100_filterNo_FragmentBased2	0	0	Frag	filterNo	0
Simulation100vs0_filterNo_FragmentBased2	1	100	Frag	filterNo	100
Simulation10vs90_filterNo_FragmentBased2	0.0993963782696177	10	Frag	filterNo	9.93963782696177
Simulation1vs99_filterNo_FragmentBased2	0.0100664302889514	1	Frag	filterNo	1.00664302889514
Simulation50vs50_filterNo_FragmentBased2	0.497967479674797	50	Frag	filterNo	49.7967479674797
Simulation75vs25_filterNo_FragmentBased2	0.748484848484849	75	Frag	filterNo	74.8484848484849
