## Supplementary Table 9 for "IS-Seq: a bioinformatics pipeline for integration sites analysis with comprehensive abundance quantification methods"

	V1	Exp	Type	Method	Est
Simulation0vs100_filterNo_UmiBased	0	0	umi	filterNo	0
Simulation100vs0_filterNo_UmiBased	1	100	umi	filterNo	100
Simulation10vs90_filterNo_UmiBased	0.0867959372114497	10	umi	filterNo	8.67959372114497
Simulation1vs99_filterNo_UmiBased	0.010327400571303	1	umi	filterNo	1.0327400571303
Simulation50vs50_filterNo_UmiBased	0.430205949656751	50	umi	filterNo	43.0205949656751
Simulation75vs25_filterNo_UmiBased	0.693726937269373	75	umi	filterNo	69.3726937269373
