## Supplementary Table 9 for "IS-Seq: a bioinformatics pipeline for integration sites analysis with comprehensive abundance quantification methods"

	V1	Exp	Type	Method	Est
Simulation0vs100_filter60_ISseqOutput	0	0	Read	filter60	0
Simulation100vs0_filter60_ISseqOutput	1	100	Read	filter60	100
Simulation10vs90_filter60_ISseqOutput	0.1	10	Read	filter60	10
Simulation1vs99_filter60_ISseqOutput	0.01	1	Read	filter60	1
Simulation50vs50_filter60_ISseqOutput	0.5	50	Read	filter60	50
Simulation75vs25_filter60_ISseqOutput	0.75	75	Read	filter60	75
