## Supplementary Table 9 for "IS-Seq: a bioinformatics pipeline for integration sites analysis with comprehensive abundance quantification methods"

	V1	Exp	Type	Method	Est
Simulation0vs100_filter60_UmiBased	0	0	umi	filter60	0
Simulation100vs0_filter60_UmiBased	1	100	umi	filter60	100
Simulation10vs90_filter60_UmiBased	0.0743353228431905	10	umi	filter60	7.43353228431905
Simulation1vs99_filter60_UmiBased	0.0103552532123961	1	umi	filter60	1.03552532123961
Simulation50vs50_filter60_UmiBased	0.365333333333333	50	umi	filter60	36.5333333333333
Simulation75vs25_filter60_UmiBased	0.625570776255708	75	umi	filter60	62.5570776255708
