## Supplementary Table 9 for "IS-Seq: a bioinformatics pipeline for integration sites analysis with comprehensive abundance quantification methods"

	V1	Exp	Type	Method	Est
Simulation0vs100_filter60_UmiBased	0	0	umi	filter60	0
Simulation100vs0_filter60_UmiBased	1	100	umi	filter60	100
Simulation10vs90_filter60_UmiBased	0.0959575336872193	10	umi	filter60	9.59575336872193
Simulation1vs99_filter60_UmiBased	0.00995678332344717	1	umi	filter60	0.995678332344716
Simulation50vs50_filter60_UmiBased	0.486542443064182	50	umi	filter60	48.6542443064182
Simulation75vs25_filter60_UmiBased	0.738993710691824	75	umi	filter60	73.8993710691824
