## Supplementary Table 9 for "IS-Seq: a bioinformatics pipeline for integration sites analysis with comprehensive abundance quantification methods"

	V1	Exp	Type	Method	Est
Simulation0vs100_filterNo_UmiBased	0	0	umi	filterNo	0
Simulation100vs0_filterNo_UmiBased	1	100	umi	filterNo	100
Simulation10vs90_filterNo_UmiBased	0.0927750410509031	10	umi	filterNo	9.27750410509031
Simulation1vs99_filterNo_UmiBased	0.0097632624848799	1	umi	filterNo	0.97632624848799
Simulation50vs50_filterNo_UmiBased	0.475789473684211	50	umi	filterNo	47.5789473684211
Simulation75vs25_filterNo_UmiBased	0.731391585760518	75	umi	filterNo	73.1391585760518
