## Supplementary Table 9 for "IS-Seq: a bioinformatics pipeline for integration sites analysis with comprehensive abundance quantification methods"

	V1	Exp	Type	Method	Est
Simulation0vs100_filterNo_FragmentBased2	0	0	Frag	filterNo	0
Simulation100vs0_filterNo_FragmentBased2	1	100	Frag	filterNo	100
Simulation10vs90_filterNo_FragmentBased2	0.0993563958165728	10	Frag	filterNo	9.93563958165728
Simulation1vs99_filterNo_FragmentBased2	0.0100651996740016	1	Frag	filterNo	1.00651996740016
Simulation50vs50_filterNo_FragmentBased2	0.497983870967742	50	Frag	filterNo	49.7983870967742
Simulation75vs25_filterNo_FragmentBased2	0.750759878419453	75	Frag	filterNo	75.0759878419453
