## Supplementary Table 9 for "IS-Seq: a bioinformatics pipeline for integration sites analysis with comprehensive abundance quantification methods"

	V1	Exp	Type	Method	Est
Simulation0vs100_filter60_AddPCR1	0	0	Read	filter60	0
Simulation100vs0_filter60_AddPCR1	1	100	Read	filter60	100
Simulation10vs90_filter60_AddPCR1	0.250501672240803	10	Read	filter60	25.0501672240803
Simulation1vs99_filter60_AddPCR1	0.029488188976378	1	Read	filter60	2.9488188976378
Simulation50vs50_filter60_AddPCR1	0.751258811681772	50	Read	filter60	75.1258811681772
Simulation75vs25_filter60_AddPCR1	0.900240384615385	75	Read	filter60	90.0240384615385
