## Supplementary Table 9 for "IS-Seq: a bioinformatics pipeline for integration sites analysis with comprehensive abundance quantification methods"

	V1	Exp	Type	Method	Est
Simulation0vs100_filter60_FragmentBased2	0	0	Frag	filter60	0
Simulation100vs0_filter60_FragmentBased2	1	100	Frag	filter60	100
Simulation10vs90_filter60_FragmentBased2	0.0993563958165728	10	Frag	filter60	9.93563958165728
Simulation1vs99_filter60_FragmentBased2	0.0100643794311792	1	Frag	filter60	1.00643794311792
Simulation50vs50_filter60_FragmentBased2	0.497983870967742	50	Frag	filter60	49.7983870967742
Simulation75vs25_filter60_FragmentBased2	0.748484848484849	75	Frag	filter60	74.8484848484849
