## Supplementary Table 9 for "IS-Seq: a bioinformatics pipeline for integration sites analysis with comprehensive abundance quantification methods"

	V1	Exp	Type	Method	Est
Simulation0vs100_filter60_UmiBased	0	0	umi	filter60	0
Simulation100vs0_filter60_UmiBased	1	100	umi	filter60	100
Simulation10vs90_filter60_UmiBased	0.0881976991904559	10	umi	filter60	8.81976991904559
Simulation1vs99_filter60_UmiBased	0.0100266408331315	1	umi	filter60	1.00266408331315
Simulation50vs50_filter60_UmiBased	0.453947368421053	50	umi	filter60	45.3947368421053
Simulation75vs25_filter60_UmiBased	0.716262975778547	75	umi	filter60	71.6262975778547
