## Supplementary Table 9 for "IS-Seq: a bioinformatics pipeline for integration sites analysis with comprehensive abundance quantification methods"

	V1	Exp	Type	Method	Est
Simulation0vs100_filter60_UMI7	0	0	Read	filter60	0
Simulation100vs0_filter60_UMI7	1	100	Read	filter60	100
Simulation10vs90_filter60_UMI7	0.166914498141264	10	Read	filter60	16.6914498141264
Simulation1vs99_filter60_UMI7	0.0178884462151394	1	Read	filter60	1.78884462151394
Simulation50vs50_filter60_UMI7	0.643266475644699	50	Read	filter60	64.3266475644699
Simulation75vs25_filter60_UMI7	0.845574387947269	75	Read	filter60	84.5574387947269
