## Supplementary Table 9 for "IS-Seq: a bioinformatics pipeline for integration sites analysis with comprehensive abundance quantification methods"

	V1	Exp	Type	Method	Est
Simulation0vs100_filterNo_UMI12	0	0	Read	filterNo	0
Simulation100vs0_filterNo_UMI12	1	100	Read	filterNo	100
Simulation10vs90_filterNo_UMI12	0.166914498141264	10	Read	filterNo	16.6914498141264
Simulation1vs99_filterNo_UMI12	0.0178884462151394	1	Read	filterNo	1.78884462151394
Simulation50vs50_filterNo_UMI12	0.643266475644699	50	Read	filterNo	64.3266475644699
Simulation75vs25_filterNo_UMI12	0.843984962406015	75	Read	filterNo	84.3984962406015
