## Supplementary Table 9 for "IS-Seq: a bioinformatics pipeline for integration sites analysis with comprehensive abundance quantification methods"

	V1	Exp	Type	Method	Est
Simulation0vs100UmiD_filterNo_ISseqOutput	0	0	Read	filterNo	0
Simulation100vs0UmiD_filterNo_ISseqOutput	1	100	Read	filterNo	100
Simulation10vs90UmiD_filterNo_ISseqOutput	0.1	10	Read	filterNo	10
Simulation1vs99UmiD_filterNo_ISseqOutput	0.01	1	Read	filterNo	1
Simulation50vs50UmiD_filterNo_ISseqOutput	0.5	50	Read	filterNo	50
Simulation75vs25UmiD_filterNo_ISseqOutput	0.75	75	Read	filterNo	75
