## Supplementary Table 9 for "IS-Seq: a bioinformatics pipeline for integration sites analysis with comprehensive abundance quantification methods"

	V1	Exp	Type	Method	Est
Simulation0vs100_filterNo_UmiBased	0	0	umi	filterNo	0
Simulation100vs0_filterNo_UmiBased	1	100	umi	filterNo	100
Simulation10vs90_filterNo_UmiBased	0.0110497237569061	10	umi	filterNo	1.10497237569061
Simulation1vs99_filterNo_UmiBased	0.0101137800252845	1	umi	filterNo	1.01137800252845
Simulation50vs50_filterNo_UmiBased	0.0361990950226244	50	umi	filterNo	3.61990950226244
Simulation75vs25_filterNo_UmiBased	0.0909090909090909	75	umi	filterNo	9.09090909090909
