## Supplementary Table 9 for "IS-Seq: a bioinformatics pipeline for integration sites analysis with comprehensive abundance quantification methods"

	V1	Exp	Type	Method	Est
Simulation0vs100UmiD_filter60_UmiBased	0	0	umi	filter60	0
Simulation100vs0UmiD_filter60_UmiBased	1	100	umi	filter60	100
Simulation10vs90UmiD_filter60_UmiBased	0.1	10	umi	filter60	10
Simulation1vs99UmiD_filter60_UmiBased	0.01	1	umi	filter60	1
Simulation50vs50UmiD_filter60_UmiBased	0.5	50	umi	filter60	50
Simulation75vs25UmiD_filter60_UmiBased	0.75	75	umi	filter60	75
