## Supplementary material for "IS-Seq: a bioinformatics pipeline for integration sites analysis with comprehensive abundance quantification methods": Figure 5

seqnames	start	end	width	strand	H20EPLIG	HL60cl60HL60Poly100	HL60cl6100HL60Poly0	HL60cl610HL60Poly90	HL60cl61HL60Poly99	HL60cl650HL60Poly50	HL60cl675HL60Poly25	HL60wt
chr1	1320991	1320991	1	-	0	0	0	1	0	0	0	0
chr1	1480064	1480064	1	-	0	0	0	1	0	0	0	0
chr1	2212416	2212416	1	-	0	0	0	1	1	0	0	0
chr1	6818424	6818424	1	-	0	1	0	0	0	0	0	0
chr1	7830237	7830237	1	-	0	0	0	5	0	0	0	0
chr1	8126685	8126685	1	+	0	1	0	0	0	0	0	0
chr1	8616431	8616431	1	-	0	0	0	0	0	2	0	0
chr1	10089919	10089919	1	+	0	1	0	0	0	0	0	0
chr1	10438390	10438390	1	-	0	1	0	0	0	0	0	0
chr1	11215364	11215364	1	+	0	0	0	0	0	2	0	0
chr1	12401072	12401072	1	+	0	2	0	0	0	0	0	0
chr1	16315016	16315016	1	-	0	0	0	4	0	0	0	0
chr1	26642634	26642634	1	-	0	1	0	0	0	0	0	0
chr1	26720183	26720183	1	+	0	0	0	0	1	0	0	0
chr1	27434048	27434048	1	+	0	0	0	0	1	0	0	0
chr1	28226693	28226693	1	-	0	0	0	0	1	0	0	0
chr1	32626579	32626579	1	-	0	0	0	0	2	0	0	0
chr1	35315649	35315649	1	+	0	2	0	0	0	0	0	0
chr1	35365962	35365962	1	+	0	1	0	0	0	0	0	0
chr1	40718719	40718719	1	+	0	1	0	0	0	0	0	0
chr1	42950540	42950540	1	+	0	0	0	2	0	0	0	0
chr1	43679520	43679520	1	-	0	0	0	0	1	0	0	0
chr1	43807241	43807241	1	+	0	0	0	1	0	0	0	0
chr1	44777437	44777437	1	-	0	0	0	3	0	0	0	0
chr1	45403793	45403793	1	+	0	0	0	0	0	1	0	0
chr1	45901868	45901868	1	+	0	3	0	0	0	0	0	0
chr1	46257617	46257617	1	-	0	0	0	0	1	0	0	0
chr1	50538242	50538242	1	-	0	0	0	0	0	0	1	0
chr1	50973945	50973945	1	+	0	2	0	0	0	0	0	0
chr1	52474355	52474355	1	+	0	0	0	1	0	0	0	0
chr1	66985158	66985158	1	+	0	0	1	0	0	0	0	0
chr1	72029163	72029163	1	-	0	0	0	0	0	0	0	1
chr1	92253049	92253049	1	+	0	0	0	0	0	1	0	0
chr1	96351151	96351151	1	-	0	0	0	0	0	1	0	0
chr1	102312685	102312685	1	+	0	0	0	0	0	0	1	0
chr1	103188203	103188203	1	-	0	0	0	1	0	0	0	0
chr1	107903607	107903607	1	+	0	1	0	0	0	0	0	0
chr1	111166618	111166618	1	+	0	0	0	0	2	0	0	0
chr1	120330069	120330069	1	-	0	0	0	1	0	0	0	0
chr1	151407728	151407728	1	+	0	0	0	0	0	1	0	0
chr1	151438684	151438684	1	+	0	0	0	0	1	0	0	0
chr1	151615659	151615659	1	-	0	1	0	0	0	0	0	0
chr1	158219755	158219755	1	+	0	0	0	0	0	1	0	0
chr1	168785184	168785184	1	-	0	1	0	0	0	0	0	0
chr1	174015610	174015610	1	+	0	0	0	1	0	0	0	0
chr1	184629400	184629400	1	-	0	1	0	0	0	0	0	0
chr1	184896538	184896538	1	-	0	0	0	0	0	1	0	0
chr1	186890928	186890928	1	-	0	0	0	2	0	0	0	0
chr1	187992102	187992102	1	-	0	1	0	0	0	0	0	0
chr1	198225485	198225485	1	+	0	1	0	0	0	0	0	0
chr1	206755247	206755247	1	+	1	0	0	0	0	0	0	0
chr1	209862596	209862596	1	+	0	1	0	0	0	0	0	0
chr1	226292443	226292443	1	-	0	0	0	0	1	0	0	0
chr1	233277585	233277585	1	-	0	1	0	0	0	0	0	0
chr1	235827444	235827444	1	-	0	1	0	0	0	0	0	0
chr1	243721864	243721864	1	+	0	0	0	1	0	0	0	0
chr2	1636948	1636948	1	-	0	0	0	0	0	1	0	0
chr2	2573203	2573203	1	-	0	0	0	0	0	1	0	0
chr2	27885733	27885733	1	-	0	1	0	0	0	0	0	0
chr2	30390805	30390805	1	+	0	1	0	0	0	0	0	0
chr2	35343107	35343107	1	-	0	1	0	0	0	0	0	0
chr2	36690587	36690587	1	-	0	0	0	0	0	0	1	0
chr2	37993138	37993138	1	+	0	0	0	0	0	0	1	0
chr2	38616293	38616293	1	-	0	0	0	0	1	0	0	0
chr2	39765120	39765120	1	+	0	0	0	1	0	0	0	0
chr2	42926592	42926592	1	-	0	0	0	0	1	0	0	0
chr2	43204957	43204957	1	+	0	2	0	0	0	0	0	0
chr2	43452778	43452778	1	+	0	1	0	0	0	0	0	0
chr2	48450056	48450056	1	+	0	0	0	0	0	0	2	0
chr2	48512199	48512199	1	+	0	0	0	0	2	0	0	0
chr2	60423226	60423226	1	-	0	0	0	1	0	0	0	0
chr2	61403096	61403096	1	+	0	0	0	1	0	0	0	0
chr2	64239406	64239406	1	-	0	0	0	0	1	0	0	0
chr2	64961352	64961352	1	+	0	0	0	3	0	0	0	0
chr2	64997014	64997014	1	+	0	0	0	2	0	0	0	0
chr2	69345500	69345500	1	-	0	3	0	0	0	0	0	0
chr2	69701317	69701317	1	-	0	0	0	0	0	1	0	0
chr2	72937659	72937659	1	+	0	1	0	0	0	0	0	0
chr2	84237728	84237728	1	-	0	2	0	0	0	0	0	0
chr2	95985245	95985245	1	-	0	0	0	1	0	0	0	0
chr2	97583430	97583430	1	-	0	0	0	1	0	0	0	0
chr2	97956040	97956040	1	-	0	1	0	0	0	0	0	0
chr2	100466644	100466644	1	+	0	1	0	0	0	0	0	0
chr2	106125665	106125665	1	-	0	1	0	0	0	0	0	0
chr2	113721734	113721734	1	-	0	0	0	0	0	2	0	0
chr2	117393284	117393284	1	-	0	0	0	0	1	0	0	0
chr2	121445210	121445210	1	-	0	0	0	0	0	0	1	0
chr2	126669217	126669217	1	-	0	0	0	1	0	0	0	0
chr2	126936007	126936007	1	-	0	3	0	0	0	0	0	0
chr2	128164325	128164325	1	-	0	0	0	0	1	0	0	0
chr2	128403360	128403360	1	-	0	0	0	0	0	0	0	1
chr2	131081855	131081855	1	-	0	1	0	0	0	0	0	0
chr2	137285353	137285353	1	+	0	0	0	1	0	0	0	0
chr2	142956690	142956690	1	-	0	0	0	1	0	0	0	0
chr2	144678707	144678707	1	+	0	0	0	2	0	0	0	0
chr2	145716831	145716831	1	+	0	0	0	1	0	0	0	0
chr2	160289364	160289364	1	-	0	0	0	1	0	0	0	0
chr2	162040861	162040861	1	+	0	0	0	0	0	1	0	0
chr2	168148363	168148363	1	+	0	2	0	0	0	0	0	0
chr2	168889565	168889565	1	+	0	0	0	0	1	0	0	0
chr2	177249464	177249464	1	-	0	0	0	0	0	1	0	0
chr2	181330996	181330996	1	+	0	0	0	2	0	0	0	0
chr2	196776009	196776009	1	+	0	0	0	0	0	1	0	0
chr2	197522189	197522189	1	-	0	0	0	0	1	0	0	0
chr2	197540794	197540794	1	+	1	0	0	2	0	0	0	0
chr2	200871978	200871978	1	+	0	2	0	0	0	0	0	0
chr2	200975077	200975077	1	+	0	0	0	0	1	0	0	0
chr2	201401468	201401468	1	-	1	0	0	0	0	0	0	0
chr2	212125785	212125785	1	+	0	0	0	3	0	0	0	0
chr2	215591820	215591820	1	+	0	0	0	0	1	0	0	0
chr2	223319699	223319699	1	-	0	0	0	1	0	0	0	0
chr2	226249396	226249396	1	-	0	0	0	0	0	1	0	0
chr2	230734281	230734281	1	-	0	1	0	0	0	0	0	0
chr2	231502826	231502826	1	-	0	0	0	0	1	0	0	0
chr2	231532107	231532107	1	-	0	1	0	0	0	0	0	0
chr2	233369172	233369172	1	+	0	0	0	1	0	0	0	0
chr2	239219863	239219863	1	-	0	2	0	0	0	0	0	0
chr2	240555338	240555338	1	-	0	0	0	0	1	0	0	0
chr3	4649519	4649519	1	+	0	0	0	0	0	5	0	0
chr3	15744464	15744464	1	-	0	0	0	1	0	0	0	0
chr3	34824851	34824851	1	+	0	0	0	0	1	0	0	0
chr3	42147396	42147396	1	-	0	0	0	0	0	1	0	0
chr3	43182711	43182711	1	-	0	0	0	1	0	0	0	0
chr3	46184922	46184922	1	+	0	0	0	1	0	0	0	0
chr3	47089646	47089646	1	+	0	0	0	4	0	0	0	0
chr3	47297315	47297315	1	+	0	0	0	0	0	4	0	0
chr3	47722555	47722555	1	+	0	2	0	0	0	0	0	0
chr3	48059622	48059622	1	-	0	0	0	0	1	0	0	0
chr3	48307425	48307425	1	-	0	0	0	0	0	0	2	0
chr3	48321511	48321511	1	+	0	0	0	0	1	0	0	0
chr3	48713539	48713539	1	+	0	1	0	0	0	0	0	0
chr3	49062199	49062199	1	+	0	0	0	0	0	2	0	0
chr3	49220314	49220314	1	-	0	0	0	1	0	0	0	0
chr3	49765105	49765105	1	-	0	1	0	0	0	0	0	0
chr3	49944391	49944391	1	-	0	0	0	4	0	0	0	0
chr3	50378729	50378729	1	-	0	1	0	0	0	0	0	0
chr3	50485666	50485666	1	-	0	0	0	1	0	0	0	0
chr3	51451739	51451739	1	+	0	0	0	0	1	0	0	0
chr3	51477538	51477538	1	+	0	3	0	0	0	0	0	0
chr3	52238736	52238736	1	-	0	1	0	1	0	0	0	0
chr3	52587479	52587479	1	-	0	1	0	0	0	0	0	0
chr3	52614274	52614274	1	-	0	0	0	1	0	0	0	0
chr3	56412638	56412638	1	-	0	1	0	0	0	0	0	0
chr3	67011281	67011281	1	+	0	0	0	0	0	0	1	0
chr3	69498779	69498779	1	-	0	0	0	0	0	1	0	0
chr3	72926547	72926547	1	-	0	0	0	1	0	0	0	0
chr3	80083713	80083713	1	+	0	1	0	0	0	0	0	0
chr3	81804995	81804995	1	+	0	0	0	1	0	0	0	0
chr3	95098181	95098181	1	-	0	0	0	0	0	4	0	0
chr3	98675513	98675513	1	-	0	0	0	1	0	0	0	0
chr3	98824127	98824127	1	-	0	0	0	1	0	0	0	0
chr3	98898018	98898018	1	+	0	0	0	0	0	0	1	0
chr3	100360823	100360823	1	+	1	0	0	1	0	0	0	0
chr3	105733657	105733657	1	-	0	0	0	0	0	4	0	0
chr3	107742571	107742571	1	-	0	0	0	0	0	1	0	0
chr3	121828536	121828536	1	+	0	0	0	0	0	0	1	0
chr3	122773192	122773192	1	+	0	0	0	0	1	0	0	0
chr3	129863897	129863897	1	+	0	0	0	1	0	0	0	0
chr3	132718029	132718029	1	-	0	2	0	0	0	0	0	0
chr3	133606628	133606628	1	+	0	1	0	0	0	0	0	0
chr3	145135302	145135302	1	+	0	0	0	2	0	0	0	0
chr3	146055670	146055670	1	-	0	1	0	0	0	0	0	0
chr3	152060616	152060616	1	-	0	0	0	1	0	0	0	0
chr3	167728216	167728216	1	+	0	1	0	0	0	0	0	0
chr3	171786937	171786937	1	+	0	0	0	3	0	0	0	0
chr3	172779766	172779766	1	+	0	1	0	0	0	0	0	0
chr3	177052627	177052627	1	+	0	1	0	0	0	0	0	0
chr3	179960155	179960155	1	-	0	0	0	0	0	2	0	0
chr3	180318316	180318316	1	+	0	0	0	0	1	0	0	0
chr3	183338672	183338672	1	-	0	0	0	1	0	0	0	0
chr3	183726146	183726146	1	+	0	1	0	0	0	0	0	0
chr3	184004536	184004536	1	-	0	0	0	3	0	0	0	0
chr3	184184747	184184747	1	+	0	0	0	2	0	0	0	0
chr3	184959028	184959028	1	+	0	0	0	2	0	0	0	0
chr3	197283099	197283099	1	+	0	0	0	0	0	0	1	0
chr4	45913	45913	1	-	0	0	0	1	0	0	0	0
chr4	53018	53018	1	+	0	0	0	2	1	0	0	0
chr4	760494	760494	1	+	0	1	0	0	0	0	0	0
chr4	2645803	2645803	1	+	0	0	0	0	1	0	0	0
chr4	2745511	2745511	1	+	0	0	0	0	1	0	0	0
chr4	2826773	2826773	1	+	0	0	0	1	0	0	0	0
chr4	2868466	2868466	1	-	0	0	0	0	1	0	0	0
chr4	3111703	3111703	1	+	0	0	0	0	1	0	0	0
chr4	9652607	9652607	1	-	0	0	0	0	0	0	1	0
chr4	11371715	11371715	1	-	0	0	0	0	0	2	0	0
chr4	17959544	17959544	1	+	0	2	0	0	0	0	0	0
chr4	23264906	23264906	1	+	0	0	0	0	1	0	0	0
chr4	29535635	29535635	1	-	0	1	0	0	0	0	0	0
chr4	35054181	35054181	1	+	0	1	0	0	0	0	0	0
chr4	36327487	36327487	1	-	0	0	0	0	1	0	0	0
chr4	48251155	48251155	1	-	1	0	0	2	0	0	0	0
chr4	48710722	48710722	1	+	0	0	0	0	1	0	0	0
chr4	75653884	75653884	1	+	0	1	0	0	0	0	0	0
chr4	79171377	79171377	1	-	0	0	0	1	0	0	0	0
chr4	79453491	79453491	1	-	1	0	0	0	0	0	0	0
chr4	94489406	94489406	1	-	0	0	0	0	0	0	1	0
chr4	108606888	108606888	1	+	0	1	0	0	0	0	0	0
chr4	130372074	130372074	1	+	0	0	0	0	0	0	2	0
chr4	150858810	150858810	1	+	0	0	0	0	0	1	0	0
chr4	155397536	155397536	1	-	0	0	0	0	1	0	0	0
chr4	158516682	158516682	1	+	0	0	0	1	0	0	0	0
chr4	158699034	158699034	1	-	0	2	0	0	0	0	0	0
chr4	163587312	163587312	1	+	0	3	0	0	0	0	0	0
chr4	165227889	165227889	1	+	0	0	0	0	0	2	0	0
chr4	169730842	169730842	1	-	1	0	0	0	0	0	0	0
chr4	189150029	189150029	1	+	0	0	1	1	0	0	0	0
chr5	1339179	1339179	1	-	0	0	0	0	1	0	0	0
chr5	16600528	16600528	1	-	1	0	0	0	0	0	0	0
chr5	23312129	23312129	1	-	0	0	0	0	1	0	0	0
chr5	25039732	25039732	1	+	0	0	0	2	0	0	0	0
chr5	35211358	35211358	1	+	0	0	0	0	0	2	0	0
chr5	37673078	37673078	1	+	0	0	0	1	0	0	0	0
chr5	39247368	39247368	1	+	0	0	0	1	0	0	0	0
chr5	56755043	56755043	1	+	0	0	0	2	0	0	0	0
chr5	56886263	56886263	1	+	0	1	0	0	0	0	0	0
chr5	73839263	73839263	1	+	0	2	0	0	0	0	0	0
chr5	84602006	84602006	1	-	0	0	0	1	0	0	0	0
chr5	97029328	97029328	1	+	0	2	0	0	0	0	0	0
chr5	100470600	100470600	1	+	0	0	0	0	0	2	0	0
chr5	130836784	130836784	1	+	0	0	0	0	1	0	0	0
chr5	139363205	139363205	1	-	0	3	0	0	0	0	0	0
chr5	143173170	143173170	1	+	0	0	0	2	0	0	0	0
chr5	144264636	144264636	1	+	0	0	1	0	0	0	0	0
chr5	148757449	148757449	1	+	0	0	0	0	0	0	1	0
chr5	169099808	169099808	1	-	0	0	0	0	1	0	0	0
chr5	172120602	172120602	1	-	1	0	0	0	0	0	0	0
chr5	176255605	176255605	1	+	0	0	0	1	0	0	0	0
chr5	176257591	176257591	1	+	0	0	0	0	1	0	0	0
chr5	177184864	177184864	1	+	0	0	0	0	1	0	0	0
chr5	177656683	177656683	1	-	0	0	0	1	0	0	0	0
chr6	1904365	1904365	1	+	0	0	0	0	0	1	0	0
chr6	2641591	2641591	1	-	0	1	0	1	0	0	0	0
chr6	8957421	8957421	1	-	0	0	0	0	1	0	0	0
chr6	16136696	16136696	1	-	0	0	0	1	0	0	0	0
chr6	27565650	27565650	1	+	0	0	0	1	0	0	0	0
chr6	30099622	30099622	1	+	0	0	0	1	0	0	0	0
chr6	31647161	31647161	1	-	0	0	0	0	0	0	2	0
chr6	31694727	31694727	1	-	0	0	0	2	0	0	0	0
chr6	31717113	31717113	1	+	0	0	0	1	0	0	0	0
chr6	31788409	31788409	1	-	0	0	0	0	1	0	0	0
chr6	33261488	33261488	1	+	0	0	0	0	0	3	1	0
chr6	33307362	33307362	1	+	0	0	0	0	1	0	0	0
chr6	34668045	34668045	1	+	0	0	0	0	0	3	0	0
chr6	34952206	34952206	1	+	0	0	0	2	0	0	0	0
chr6	35455766	35455766	1	-	0	0	0	0	0	1	0	0
chr6	37636042	37636042	1	-	0	0	0	0	1	0	0	0
chr6	37872375	37872375	1	-	0	0	0	2	0	0	0	0
chr6	41838134	41838134	1	-	0	1	0	0	0	0	0	0
chr6	42483569	42483569	1	+	0	1	0	0	0	0	0	0
chr6	43743603	43743603	1	-	0	0	0	1	0	0	0	0
chr6	43781721	43781721	1	+	0	0	0	1	0	0	0	0
chr6	44285686	44285686	1	-	0	0	0	1	0	0	0	0
chr6	52518126	52518126	1	-	0	0	0	1	0	1	0	0
chr6	53538635	53538635	1	+	0	0	0	1	0	0	0	0
chr6	54203588	54203588	1	+	0	2	0	0	0	0	0	0
chr6	72727140	72727140	1	+	0	0	0	1	0	0	0	0
chr6	75281947	75281947	1	-	0	0	0	0	1	0	0	0
chr6	80637898	80637898	1	+	0	0	0	0	1	0	0	0
chr6	81927837	81927837	1	-	0	0	0	0	1	0	0	0
chr6	87329015	87329015	1	+	0	1	0	0	0	0	0	0
chr6	88889659	88889659	1	+	0	0	0	0	0	0	1	0
chr6	108618520	108618520	1	-	0	0	0	0	0	2	0	0
chr6	116651316	116651316	1	-	0	0	0	2	0	0	0	0
chr6	118916286	118916286	1	+	0	3	0	0	0	0	0	0
chr6	119956037	119956037	1	-	0	1	0	0	0	0	0	0
chr6	121297162	121297162	1	-	0	0	0	0	0	3	0	0
chr6	121546802	121546802	1	-	0	1	0	0	0	0	0	0
chr6	132824448	132824448	1	+	0	0	0	0	1	0	0	0
chr6	134734160	134734160	1	-	0	0	0	1	0	0	0	0
chr6	139547478	139547478	1	-	0	3	0	0	0	0	0	0
chr6	143197963	143197963	1	-	0	1	0	0	0	0	0	0
chr6	143655940	143655940	1	-	0	0	0	1	0	0	0	0
chr6	157207308	157207308	1	+	0	0	0	0	1	0	0	0
chr6	157716960	157716960	1	+	0	0	0	0	1	0	0	0
chr7	972509	972509	1	-	0	0	0	1	0	0	0	0
chr7	1935036	1935036	1	-	0	0	0	1	0	0	0	0
chr7	2042228	2042228	1	-	0	1	0	0	0	0	0	0
chr7	5199156	5199156	1	+	0	0	0	0	1	0	0	0
chr7	6630461	6630461	1	+	0	0	0	1	0	0	0	0
chr7	12888471	12888471	1	-	0	0	1	0	0	0	0	0
chr7	17122783	17122783	1	+	0	0	0	1	0	1	0	0
chr7	19679959	19679959	1	-	0	0	0	0	0	2	0	0
chr7	32674295	32674295	1	-	0	0	0	0	1	0	0	0
chr7	39635017	39635017	1	+	0	0	0	1	0	0	0	0
chr7	40478953	40478953	1	-	0	0	1	0	0	0	0	0
chr7	41592568	41592568	1	-	0	1	0	0	0	0	0	0
chr7	45046079	45046079	1	+	0	0	0	2	0	0	0	0
chr7	45056316	45056316	1	+	0	0	0	1	0	0	0	0
chr7	45157130	45157130	1	-	0	0	0	0	1	0	0	0
chr7	56654446	56654446	1	-	0	0	0	0	1	0	0	0
chr7	66317247	66317247	1	-	0	0	0	1	0	0	0	0
chr7	73503068	73503068	1	+	0	1	0	0	0	0	0	0
chr7	77615865	77615865	1	-	0	0	0	0	0	0	1	0
chr7	77748887	77748887	1	+	0	0	0	0	1	0	0	0
chr7	77857287	77857287	1	-	0	0	0	1	0	0	0	0
chr7	81139663	81139663	1	-	0	0	0	0	1	0	0	0
chr7	92060008	92060008	1	-	0	0	0	0	0	1	0	0
chr7	94155702	94155702	1	-	0	0	0	0	1	0	0	0
chr7	97862326	97862326	1	-	0	0	0	0	0	2	0	0
chr7	99392548	99392548	1	+	0	1	0	0	0	0	0	0
chr7	100144081	100144081	1	+	0	1	0	0	0	0	0	0
chr7	100878747	100878747	1	-	0	0	0	1	0	0	0	0
chr7	101225475	101225475	1	+	0	2	0	0	0	0	0	0
chr7	101699488	101699488	1	-	0	0	0	0	1	0	0	0
chr7	112013521	112013521	1	+	0	1	0	0	0	0	0	0
chr7	113197073	113197073	1	+	0	0	0	2	0	0	0	0
chr7	115222908	115222908	1	+	0	1	0	0	0	0	0	0
chr7	129018470	129018470	1	-	0	0	0	0	0	2	0	0
chr7	132976406	132976406	1	+	1	0	0	0	0	0	0	0
chr7	133856902	133856902	1	-	0	0	0	0	2	0	0	0
chr7	149010670	149010670	1	+	0	1	0	0	0	0	0	0
chr7	152252856	152252856	1	-	0	0	4	0	0	1	0	0
chr7	158682966	158682966	1	-	0	0	0	0	0	2	0	0
chr7	159149144	159149144	1	-	0	1	0	0	0	0	0	0
chr8	6741098	6741098	1	+	0	0	0	1	0	0	0	0
chr8	10715758	10715758	1	-	0	0	0	0	1	0	0	0
chr8	11798956	11798956	1	-	0	0	0	0	1	0	0	0
chr8	25685799	25685799	1	+	0	0	0	1	0	0	0	0
chr8	26295653	26295653	1	-	0	0	0	0	0	2	0	0
chr8	27752875	27752875	1	+	0	1	0	0	0	0	0	0
chr8	28925088	28925088	1	+	0	0	0	0	0	0	1	0
chr8	52636821	52636821	1	-	0	1	0	0	0	0	0	0
chr8	58884711	58884711	1	+	0	0	0	0	0	0	1	0
chr8	70369200	70369200	1	-	0	0	0	0	1	0	0	0
chr8	78712168	78712168	1	-	0	1	0	0	0	0	0	0
chr8	81832509	81832509	1	-	0	0	0	0	1	0	0	0
chr8	107230694	107230694	1	+	0	0	0	0	0	0	3	0
chr8	109283334	109283334	1	-	0	0	0	0	0	0	2	0
chr8	110612997	110612997	1	-	0	0	0	2	0	0	0	0
chr8	113578627	113578627	1	-	0	0	0	0	1	0	0	0
chr8	125235355	125235355	1	-	0	0	0	4	0	0	0	0
chr8	126324454	126324454	1	-	0	1	0	0	0	0	0	0
chr8	129044781	129044781	1	-	0	0	0	0	0	1	0	0
chr8	129532590	129532590	1	+	0	0	0	1	0	0	0	0
chr8	129540029	129540029	1	+	0	2	0	0	0	0	0	0
chr8	129570342	129570342	1	+	0	0	0	2	0	0	0	0
chr8	129618436	129618436	1	+	0	1	0	0	0	0	0	0
chr8	141704670	141704670	1	-	0	0	1	0	0	0	0	0
chr8	143797273	143797273	1	+	0	0	0	1	0	0	0	0
chr8	144306791	144306791	1	+	0	0	0	1	0	0	0	0
chr8	144431974	144431974	1	-	0	0	0	0	1	0	0	0
chr8	144435892	144435892	1	+	0	3	0	0	0	0	0	0
chr8	144769202	144769202	1	-	0	0	0	3	0	0	0	0
chr8	144770434	144770434	1	-	0	1	0	0	0	0	0	0
chr9	2746227	2746227	1	-	0	0	0	0	1	0	0	0
chr9	14691066	14691066	1	-	0	0	0	1	0	0	0	0
chr9	32755537	32755537	1	-	0	1	0	0	0	0	0	0
chr9	36462829	36462829	1	-	0	0	0	1	0	0	0	0
chr9	65970417	65970417	1	+	0	0	0	1	0	0	0	0
chr9	70281914	70281914	1	+	0	0	0	3	0	0	0	0
chr9	73050259	73050259	1	-	0	0	0	0	0	0	3	0
chr9	77116731	77116731	1	+	0	0	0	1	0	0	0	0
chr9	89744010	89744010	1	+	0	0	0	1	0	0	0	0
chr9	90701857	90701857	1	-	0	0	0	0	0	1	0	0
chr9	90899605	90899605	1	-	0	1	0	0	0	0	0	0
chr9	92067035	92067035	1	-	0	0	0	0	0	2	0	0
chr9	94906161	94906161	1	-	0	0	0	0	0	0	1	0
chr9	95574335	95574335	1	-	0	0	0	0	1	0	0	0
chr9	98599074	98599074	1	-	0	0	0	0	0	0	1	0
chr9	105204461	105204461	1	+	0	0	0	0	0	0	3	0
chr9	112172157	112172157	1	-	0	0	0	4	0	0	0	0
chr9	121189458	121189458	1	-	0	1	0	0	0	0	0	0
chr9	123294541	123294541	1	-	0	0	0	1	0	0	0	0
chr9	125057623	125057623	1	+	0	0	0	5	0	0	0	0
chr9	126418573	126418573	1	-	0	0	1	0	0	0	0	0
chr9	127323339	127323339	1	+	0	1	0	0	0	0	0	0
chr9	128176111	128176111	1	-	0	0	0	0	1	0	0	0
chr9	128193247	128193247	1	-	0	1	0	0	0	0	0	0
chr9	128578014	128578014	1	-	0	0	0	0	0	3	0	0
chr9	129809699	129809699	1	-	0	0	1	0	0	0	0	0
chr9	129977336	129977336	1	+	0	0	0	1	0	0	0	0
chr9	130848945	130848945	1	-	0	0	0	2	0	0	0	0
chr9	132340258	132340258	1	+	0	1	0	0	0	0	0	0
chr9	133405725	133405725	1	+	0	1	0	0	0	0	0	0
chr9	134197415	134197415	1	-	0	0	0	0	0	1	0	0
chr9	135873683	135873683	1	+	0	1	0	0	0	0	1	0
chr9	136031230	136031230	1	-	0	0	0	3	0	0	0	0
chr9	136385549	136385549	1	-	0	0	0	2	0	0	0	0
chr9	136390975	136390975	1	+	0	0	0	0	1	0	0	0
chr9	136406251	136406251	1	-	0	0	0	0	0	0	1	0
chr9	136903640	136903640	1	+	0	0	0	2	0	0	0	0
chr9	136932928	136932928	1	-	0	0	0	0	1	0	0	0
chr9	137560362	137560362	1	+	0	3	0	0	0	0	0	0
chr9	137630310	137630310	1	-	0	0	0	0	0	2	0	0
chr9	137636117	137636117	1	-	1	0	0	0	0	0	0	0
chr9	137643259	137643259	1	-	0	0	0	0	0	1	0	0
chr9	137681875	137681875	1	+	0	0	0	0	0	0	2	0
chr10	17171801	17171801	1	-	0	1	0	0	0	0	0	0
chr10	27510528	27510528	1	-	0	0	0	1	0	0	0	0
chr10	35555734	35555734	1	+	0	1	0	0	0	0	0	0
chr10	42919223	42919223	1	-	0	0	0	3	0	0	0	0
chr10	62760724	62760724	1	-	0	0	0	0	1	0	0	0
chr10	68735342	68735342	1	-	0	0	0	2	0	0	0	0
chr10	70406516	70406516	1	+	0	0	0	0	1	0	0	0
chr10	71466169	71466169	1	+	0	0	0	1	0	0	0	0
chr10	74519355	74519355	1	+	0	0	0	0	0	1	0	0
chr10	80528599	80528599	1	-	0	0	0	0	0	0	1	0
chr10	87933918	87933918	1	-	0	0	0	2	0	0	0	0
chr10	88345384	88345384	1	+	0	0	0	1	0	0	0	0
chr10	91843205	91843205	1	+	0	0	0	0	0	0	1	0
chr10	97663968	97663968	1	-	0	1	0	0	0	0	0	0
chr10	123360104	123360104	1	-	0	0	1	0	0	0	0	0
chr10	125697222	125697222	1	+	0	0	1	0	0	0	0	0
chr10	129276294	129276294	1	-	0	0	0	0	1	0	0	0
chr10	133040940	133040940	1	+	0	0	0	1	0	0	0	0
chr11	465550	465550	1	+	0	0	0	3	0	0	0	0
chr11	1793340	1793340	1	+	0	0	0	1	0	0	0	0
chr11	3032608	3032608	1	+	0	0	0	0	1	0	0	0
chr11	4184762	4184762	1	-	0	0	0	0	1	0	0	0
chr11	6633984	6633984	1	+	0	1	0	0	0	0	0	0
chr11	8104410	8104410	1	+	0	0	0	0	0	1	0	0
chr11	9728876	9728876	1	-	0	0	0	0	0	0	1	0
chr11	9784563	9784563	1	+	0	1	0	0	0	0	0	0
chr11	9959370	9959370	1	+	0	0	0	0	1	0	0	0
chr11	10500816	10500816	1	-	0	0	0	0	1	0	0	0
chr11	27885410	27885410	1	+	0	0	0	3	0	0	0	0
chr11	28172527	28172527	1	-	0	0	0	0	0	2	0	0
chr11	35699298	35699298	1	+	0	0	0	0	0	1	0	0
chr11	36601979	36601979	1	+	0	0	0	0	0	0	1	0
chr11	44379627	44379627	1	-	0	0	0	1	0	0	0	0
chr11	46317488	46317488	1	+	0	1	0	0	0	0	0	0
chr11	46402024	46402024	1	-	0	0	0	1	0	0	0	0
chr11	46562364	46562364	1	+	0	0	0	3	0	0	0	0
chr11	61347885	61347885	1	+	0	0	0	0	1	0	0	0
chr11	61397835	61397835	1	-	0	0	0	0	1	0	0	0
chr11	61415236	61415236	1	-	0	1	0	0	0	0	0	0
chr11	63759164	63759164	1	-	0	0	0	1	0	0	0	0
chr11	64365621	64365621	1	-	0	1	0	0	0	0	0	0
chr11	64733418	64733418	1	-	0	4	0	0	0	0	0	0
chr11	64738986	64738986	1	-	0	0	0	0	0	0	1	0
chr11	64748635	64748635	1	+	0	0	0	2	0	0	0	0
chr11	64772255	64772255	1	+	0	0	0	0	1	0	0	0
chr11	65165403	65165403	1	+	0	1	0	0	0	0	0	0
chr11	65600336	65600336	1	+	0	0	0	1	0	0	0	0
chr11	65625392	65625392	1	-	0	1	0	0	0	0	0	0
chr11	65924994	65924994	1	+	0	0	0	0	1	0	0	0
chr11	65926167	65926167	1	-	0	0	0	1	0	0	0	0
chr11	66000363	66000363	1	-	0	1	0	0	0	0	0	0
chr11	66623113	66623113	1	+	0	0	0	3	0	0	0	0
chr11	67549454	67549454	1	-	0	0	0	1	0	0	0	0
chr11	67715029	67715029	1	+	0	0	0	0	0	1	0	0
chr11	67994903	67994903	1	+	0	0	0	0	1	0	0	0
chr11	70548304	70548304	1	-	0	1	0	0	0	0	0	0
chr11	71604237	71604237	1	-	0	0	0	0	0	1	0	0
chr11	72060604	72060604	1	-	0	0	0	0	0	1	0	0
chr11	72681399	72681399	1	-	0	0	0	1	0	0	0	0
chr11	76473554	76473554	1	+	0	0	0	0	1	0	0	0
chr11	78812442	78812442	1	+	0	0	1	1	0	0	0	0
chr11	85733927	85733927	1	+	0	1	0	0	0	0	0	0
chr11	88381771	88381771	1	+	0	1	0	0	0	0	0	0
chr11	93149131	93149131	1	+	0	0	0	0	0	0	1	0
chr11	95884247	95884247	1	+	0	1	0	0	0	0	0	0
chr11	104672415	104672415	1	+	0	0	0	4	0	0	0	0
chr11	107529148	107529148	1	+	0	1	0	0	0	0	0	0
chr11	108020419	108020419	1	+	0	2	0	0	0	0	0	0
chr11	108315975	108315975	1	+	0	1	0	0	0	0	0	0
chr11	110995504	110995504	1	-	0	0	1	0	0	0	0	0
chr11	117411359	117411359	1	-	0	0	0	1	0	0	0	0
chr11	121301418	121301418	1	+	0	0	0	3	0	0	0	0
chr11	130311450	130311450	1	+	0	0	0	0	1	0	0	0
chr11	134656937	134656937	1	+	0	0	0	1	0	0	0	0
chr12	825680	825680	1	+	0	0	0	0	1	0	0	0
chr12	4526196	4526196	1	-	0	1	0	0	0	0	0	0
chr12	6331868	6331868	1	+	0	1	0	0	0	0	0	0
chr12	6588906	6588906	1	-	0	0	0	0	1	0	0	0
chr12	8075334	8075334	1	-	0	0	0	0	2	0	0	0
chr12	14390225	14390225	1	-	0	0	0	0	1	0	0	0
chr12	32597454	32597454	1	-	1	2	0	0	0	0	0	0
chr12	39069722	39069722	1	-	0	0	0	0	1	0	0	0
chr12	40218710	40218710	1	-	0	1	0	0	0	0	0	0
chr12	40304816	40304816	1	+	0	0	0	1	0	0	0	0
chr12	43934195	43934195	1	+	0	0	0	0	1	0	0	0
chr12	47689555	47689555	1	-	0	1	0	0	0	0	2	0
chr12	48089800	48089800	1	-	1	0	0	0	0	0	0	0
chr12	48668183	48668183	1	+	0	0	0	1	0	0	0	0
chr12	49007651	49007651	1	-	0	0	0	0	0	0	2	0
chr12	49027642	49027642	1	+	0	2	0	0	0	0	0	0
chr12	49067491	49067491	1	-	0	0	0	0	0	1	0	0
chr12	49476049	49476049	1	-	0	1	0	0	0	0	0	0
chr12	49485290	49485290	1	+	0	2	0	0	0	0	0	0
chr12	50180338	50180338	1	+	0	0	0	0	1	0	0	0
chr12	50522723	50522723	1	+	0	0	0	0	0	0	0	1
chr12	53410875	53410875	1	+	0	0	0	0	0	1	0	0
chr12	54259751	54259751	1	+	0	0	0	1	0	0	0	0
chr12	54309235	54309235	1	+	0	0	0	1	0	0	0	0
chr12	56154864	56154864	1	+	0	0	0	0	0	1	0	0
chr12	57401076	57401076	1	-	0	0	0	0	1	0	0	0
chr12	60320365	60320365	1	-	0	0	0	0	1	0	0	0
chr12	62377610	62377610	1	+	0	0	0	3	0	0	0	0
chr12	66178838	66178838	1	+	0	0	0	4	0	0	0	0
chr12	66216649	66216649	1	+	0	0	0	0	0	1	0	0
chr12	71841913	71841913	1	-	0	1	0	0	0	0	0	0
chr12	78012471	78012471	1	-	0	0	0	0	1	0	0	0
chr12	79876748	79876748	1	+	0	0	0	0	1	0	0	0
chr12	82110797	82110797	1	-	0	3	0	0	0	0	0	0
chr12	89276874	89276874	1	+	0	0	0	0	1	0	0	0
chr12	89610731	89610731	1	+	0	0	0	0	1	0	0	0
chr12	90063490	90063490	1	+	0	2	0	0	0	0	0	0
chr12	90761148	90761148	1	-	0	0	0	2	0	0	0	0
chr12	100274616	100274616	1	+	0	0	0	0	0	2	0	0
chr12	105146123	105146123	1	+	0	0	0	0	1	0	0	0
chr12	109453922	109453922	1	-	0	0	0	0	1	0	0	0
chr12	110309519	110309519	1	+	0	0	0	0	1	0	0	0
chr12	110974981	110974981	1	+	0	0	1	0	1	0	0	0
chr12	112466141	112466141	1	+	0	1	0	0	0	0	0	0
chr12	118299027	118299027	1	-	0	0	0	2	0	0	0	0
chr12	122513373	122513373	1	-	0	1	0	0	0	0	0	0
chr12	122644117	122644117	1	-	0	0	0	0	1	0	0	0
chr12	123420944	123420944	1	+	0	1	0	0	0	0	0	0
chr12	129001732	129001732	1	-	0	0	0	1	0	0	0	0
chr12	129903341	129903341	1	-	0	1	0	0	0	0	0	0
chr12	131255222	131255222	1	-	0	1	0	0	0	0	0	0
chr12	132758407	132758407	1	-	0	3	0	0	0	0	0	0
chr12	132950585	132950585	1	-	0	0	0	0	1	0	0	0
chr13	19644850	19644850	1	-	0	3	0	0	0	0	0	0
chr13	27604550	27604550	1	-	0	0	0	0	1	0	0	0
chr13	29526139	29526139	1	-	0	1	0	0	0	0	0	0
chr13	35494872	35494872	1	-	0	0	0	0	0	2	0	0
chr13	36354916	36354916	1	+	0	1	0	0	0	0	0	0
chr13	38351331	38351331	1	+	0	0	0	0	0	2	0	0
chr13	40941519	40941519	1	+	0	0	0	0	0	0	1	0
chr13	46405715	46405715	1	+	1	0	0	0	0	0	0	0
chr13	51222087	51222087	1	-	0	0	0	0	1	0	0	0
chr13	58312038	58312038	1	-	0	0	0	0	0	0	1	0
chr13	60510838	60510838	1	-	0	4	0	0	0	0	0	0
chr13	71289427	71289427	1	+	0	1	0	0	0	0	0	0
chr13	71557589	71557589	1	-	0	1	0	0	0	0	0	0
chr13	72887613	72887613	1	-	0	0	0	0	0	0	2	0
chr13	78239375	78239375	1	+	0	1	1	0	0	0	0	0
chr13	79511737	79511737	1	-	0	0	0	1	0	0	0	0
chr13	85672763	85672763	1	-	0	1	0	0	0	0	0	0
chr13	114031594	114031594	1	+	0	1	0	0	0	0	0	0
chr14	19081106	19081106	1	-	0	0	0	0	0	1	0	0
chr14	30615695	30615695	1	+	0	0	0	0	1	0	0	0
chr14	30946971	30946971	1	-	0	0	0	1	0	0	0	0
chr14	31677638	31677638	1	+	0	2	0	0	0	0	0	0
chr14	34735164	34735164	1	-	0	0	0	1	0	0	0	0
chr14	40315042	40315042	1	+	0	0	0	0	0	0	2	0
chr14	46715639	46715639	1	+	0	0	0	0	0	2	0	0
chr14	52710082	52710082	1	-	0	0	0	0	0	2	0	0
chr14	57244938	57244938	1	+	0	1	0	0	0	0	0	0
chr14	58421649	58421649	1	+	0	2	0	0	0	0	0	0
chr14	59674645	59674645	1	+	0	1	0	0	0	0	0	0
chr14	68663615	68663615	1	+	0	0	1	0	0	0	0	0
chr14	69446135	69446135	1	+	0	2	0	0	0	0	0	0
chr14	70173310	70173310	1	+	0	0	0	0	0	1	0	0
chr14	73882740	73882740	1	-	0	0	0	3	0	0	0	0
chr14	84430376	84430376	1	-	0	0	0	1	0	0	0	0
chr14	93119288	93119288	1	+	0	0	0	1	0	0	0	0
chr14	94049399	94049399	1	-	0	1	0	0	0	0	0	0
chr14	101817489	101817489	1	-	0	0	0	0	1	0	0	0
chr14	102164732	102164732	1	-	0	1	0	0	0	0	0	0
chr14	105241710	105241710	1	-	0	1	0	1	0	0	0	0
chr14	105442473	105442473	1	-	0	2	0	0	0	0	0	0
chr14	105576233	105576233	1	+	0	0	0	1	0	0	0	0
chr14	105853770	105853770	1	+	0	0	0	0	0	1	0	0
chr15	22821584	22821584	1	-	0	0	0	0	1	0	0	0
chr15	34871179	34871179	1	+	0	0	0	1	0	0	0	0
chr15	41724318	41724318	1	+	0	0	0	1	0	0	0	0
chr15	43152225	43152225	1	-	0	0	0	1	0	0	0	0
chr15	51542779	51542779	1	-	0	1	0	0	0	0	0	0
chr15	55185055	55185055	1	-	0	1	0	0	0	0	0	0
chr15	56921447	56921447	1	+	0	1	0	0	0	0	0	0
chr15	66618701	66618701	1	+	0	0	0	0	0	0	1	0
chr15	75954065	75954065	1	+	0	2	0	0	0	0	0	0
chr15	75954729	75954729	1	+	0	1	0	0	0	0	0	0
chr15	78359867	78359867	1	-	0	0	0	0	1	0	0	0
chr15	78992870	78992870	1	-	0	1	0	0	1	0	0	0
chr15	81160851	81160851	1	-	0	0	0	1	0	0	0	0
chr15	86675856	86675856	1	+	0	1	0	0	0	0	0	0
chr15	89761169	89761169	1	+	0	0	0	1	0	0	0	0
chr15	96080335	96080335	1	+	0	0	0	0	0	3	0	0
chr15	100621221	100621221	1	-	0	1	0	0	0	0	0	0
chr16	342672	342672	1	-	0	0	0	0	1	0	0	0
chr16	349913	349913	1	+	0	1	0	0	0	0	0	0
chr16	594359	594359	1	-	0	1	0	0	0	0	0	0
chr16	594898	594898	1	-	0	0	0	0	0	1	0	0
chr16	595965	595965	1	+	0	0	0	0	0	0	2	0
chr16	723910	723910	1	-	0	0	0	1	0	0	0	0
chr16	730854	730854	1	-	0	0	0	0	0	1	0	0
chr16	737475	737475	1	-	0	0	0	0	0	2	0	0
chr16	739646	739646	1	-	0	0	0	2	0	0	0	0
chr16	1348544	1348544	1	+	0	0	0	0	0	0	2	0
chr16	1452775	1452775	1	+	0	1	0	0	0	0	0	0
chr16	1494962	1494962	1	+	0	0	0	0	1	0	0	0
chr16	1650578	1650578	1	+	0	0	0	0	1	0	0	0
chr16	1692199	1692199	1	-	0	0	1	0	0	3	0	0
chr16	1724793	1724793	1	+	0	0	0	1	0	0	0	1
chr16	1813190	1813190	1	+	0	2	0	0	0	0	0	0
chr16	1866596	1866596	1	-	0	0	0	3	0	0	0	0
chr16	2242094	2242094	1	-	0	1	0	0	0	0	0	0
chr16	2259480	2259480	1	+	0	0	0	0	0	0	2	0
chr16	2492805	2492805	1	-	1	0	0	0	0	1	0	0
chr16	2773423	2773423	1	+	0	0	0	1	0	0	0	0
chr16	3609662	3609662	1	-	0	0	0	1	0	0	0	0
chr16	3991332	3991332	1	-	0	0	0	0	1	0	0	0
chr16	4013689	4013689	1	+	0	0	0	0	1	0	0	0
chr16	8887543	8887543	1	+	0	1	0	0	0	0	0	0
chr16	9017827	9017827	1	+	0	0	0	1	0	0	0	0
chr16	14466619	14466619	1	-	0	0	0	1	0	0	0	0
chr16	14640170	14640170	1	+	0	0	0	0	0	1	0	0
chr16	15013579	15013579	1	+	0	0	0	0	1	0	0	0
chr16	15637150	15637150	1	+	0	0	0	0	0	1	0	0
chr16	18890313	18890313	1	+	0	0	0	1	0	0	0	0
chr16	20888609	20888609	1	-	0	0	0	1	0	0	0	0
chr16	20909947	20909947	1	-	0	0	0	1	0	0	0	0
chr16	21983539	21983539	1	+	0	0	0	0	0	1	0	0
chr16	24537760	24537760	1	-	0	0	0	1	1	0	0	0
chr16	28161806	28161806	1	+	0	0	0	0	0	1	0	0
chr16	29128751	29128751	1	+	0	0	0	0	0	1	0	0
chr16	29554122	29554122	1	-	0	0	0	2	0	0	0	0
chr16	30158901	30158901	1	+	0	0	0	0	1	0	0	0
chr16	30458229	30458229	1	+	0	0	0	0	0	2	0	0
chr16	30465533	30465533	1	-	0	0	0	0	1	0	0	0
chr16	47376593	47376593	1	+	0	0	0	1	0	0	0	0
chr16	48292827	48292827	1	-	0	0	0	0	0	2	0	0
chr16	53325681	53325681	1	-	0	0	0	2	0	0	0	0
chr16	56815594	56815594	1	+	0	2	0	0	0	0	0	0
chr16	57006567	57006567	1	+	0	0	0	0	0	0	2	0
chr16	57113714	57113714	1	+	0	1	0	0	0	0	0	0
chr16	59081601	59081601	1	-	0	0	0	0	1	0	0	0
chr16	67475751	67475751	1	-	0	0	0	0	0	2	0	0
chr16	68132876	68132876	1	-	0	0	0	0	1	0	0	0
chr16	68203158	68203158	1	+	0	0	0	0	0	1	0	0
chr16	68252276	68252276	1	+	0	1	0	0	0	0	0	0
chr16	74922875	74922875	1	-	0	0	0	0	0	4	0	0
chr16	77545456	77545456	1	-	0	0	0	0	1	0	0	0
chr16	88040446	88040446	1	-	0	0	0	0	1	0	0	0
chr16	88794954	88794954	1	-	0	2	0	0	0	0	0	0
chr16	88947065	88947065	1	+	0	0	0	0	0	1	0	0
chr16	89374265	89374265	1	+	0	1	0	0	0	0	0	0
chr16	89650234	89650234	1	-	0	1	0	0	0	0	0	0
chr17	1218408	1218408	1	+	0	0	0	0	0	1	0	0
chr17	2781788	2781788	1	+	0	0	0	1	0	1	0	0
chr17	5313285	5313285	1	+	0	0	0	0	0	1	0	0
chr17	6626046	6626046	1	+	0	1	0	0	0	0	0	0
chr17	6956454	6956454	1	-	0	0	0	0	0	2	0	0
chr17	7681324	7681324	1	-	0	0	1	0	0	0	0	0
chr17	9953469	9953469	1	+	1	0	0	0	0	0	0	0
chr17	19857097	19857097	1	-	0	0	0	0	1	0	0	0
chr17	28774941	28774941	1	-	0	1	0	0	0	0	0	0
chr17	29286903	29286903	1	-	0	0	0	1	0	0	0	0
chr17	30174098	30174098	1	+	0	0	0	2	0	0	0	0
chr17	30420199	30420199	1	+	0	0	0	1	0	0	0	0
chr17	31250257	31250257	1	-	0	0	0	0	2	0	0	0
chr17	34329636	34329636	1	+	0	0	0	0	0	2	0	0
chr17	35474963	35474963	1	-	0	0	0	4	0	0	0	0
chr17	39283320	39283320	1	+	0	0	0	0	0	0	2	0
chr17	39445061	39445061	1	+	0	0	0	0	1	0	0	0
chr17	40411934	40411934	1	+	0	0	0	5	0	0	0	0
chr17	41317451	41317451	1	-	0	0	0	1	0	0	0	0
chr17	41905120	41905120	1	+	0	0	0	1	0	0	0	0
chr17	41984033	41984033	1	-	0	0	0	2	0	0	0	0
chr17	42278666	42278666	1	-	0	0	0	1	0	0	0	0
chr17	44334286	44334286	1	+	0	1	0	0	0	0	0	0
chr17	44465570	44465570	1	-	0	2	0	0	0	0	0	0
chr17	59797026	59797026	1	+	0	0	0	0	0	1	0	0
chr17	59815026	59815026	1	-	0	0	0	0	0	0	1	0
chr17	63521375	63521375	1	+	0	0	0	0	1	0	0	0
chr17	64571149	64571149	1	-	0	0	0	1	0	0	0	0
chr17	73083461	73083461	1	-	0	0	0	0	0	0	0	1
chr17	75018974	75018974	1	+	0	0	0	0	1	0	0	0
chr17	75170616	75170616	1	+	0	0	1	3	0	0	0	0
chr17	75787540	75787540	1	+	0	1	0	0	0	0	0	0
chr17	78033087	78033087	1	-	0	0	0	0	0	2	0	0
chr17	78189101	78189101	1	+	0	0	0	0	0	1	0	0
chr17	78743529	78743529	1	+	0	0	0	0	2	0	0	0
chr17	80810170	80810170	1	+	0	0	0	2	0	0	0	0
chr17	81206029	81206029	1	+	0	0	0	1	0	0	0	0
chr17	81407378	81407378	1	+	0	0	0	1	0	0	0	0
chr17	81623019	81623019	1	-	0	0	0	1	0	0	0	0
chr17	81628491	81628491	1	+	0	0	0	3	0	0	0	0
chr17	81629941	81629941	1	-	0	1	0	0	0	0	0	0
chr17	81631531	81631531	1	+	0	2	0	0	0	0	0	0
chr17	81662360	81662360	1	+	0	0	0	0	1	0	0	0
chr17	81695527	81695527	1	+	0	0	0	2	0	0	0	0
chr17	81906834	81906834	1	+	0	1	0	0	0	0	0	0
chr17	81908665	81908665	1	+	0	0	0	1	0	0	0	0
chr17	81914411	81914411	1	-	0	0	0	1	0	0	0	0
chr17	82056559	82056559	1	+	0	1	0	0	0	0	0	0
chr17	82059736	82059736	1	+	0	0	0	1	0	0	0	0
chr17	82166666	82166666	1	+	0	0	0	0	1	0	0	0
chr17	82244145	82244145	1	-	0	0	0	1	0	0	0	0
chr17	82523752	82523752	1	+	0	0	0	1	0	0	0	0
chr17	82539085	82539085	1	+	0	0	0	0	1	0	0	0
chr17	82722456	82722456	1	+	0	1	0	0	0	0	0	0
chr17	82888738	82888738	1	+	0	0	0	0	1	0	0	0
chr17	83239900	83239900	1	+	0	0	0	1	0	0	0	0
chr18	162590	162590	1	+	0	2	0	0	0	0	0	0
chr18	724701	724701	1	-	0	1	0	0	0	0	0	0
chr18	804157	804157	1	-	0	0	0	0	2	0	0	0
chr18	3244534	3244534	1	-	0	0	0	0	0	1	0	0
chr18	5293707	5293707	1	-	0	0	0	1	0	0	0	0
chr18	5490705	5490705	1	-	1	0	0	0	0	0	0	0
chr18	8731452	8731452	1	+	0	0	0	1	0	0	0	0
chr18	13863505	13863505	1	+	0	1	0	0	0	0	0	0
chr18	29073722	29073722	1	+	0	1	0	0	0	0	0	0
chr18	31958379	31958379	1	+	0	1	0	1	0	0	0	0
chr18	32847946	32847946	1	-	0	0	0	1	0	0	0	0
chr18	34805479	34805479	1	-	0	0	0	1	0	0	0	0
chr18	35615515	35615515	1	-	0	0	0	4	0	0	0	0
chr18	46271666	46271666	1	-	0	0	0	0	1	0	0	0
chr18	49626071	49626071	1	+	0	0	0	1	0	0	0	0
chr18	61369899	61369899	1	-	0	0	0	1	0	0	0	0
chr18	62243771	62243771	1	-	0	0	0	0	0	2	0	0
chr18	63525835	63525835	1	-	0	0	0	0	0	0	2	0
chr18	70042597	70042597	1	-	0	0	0	1	0	0	0	0
chr18	70065486	70065486	1	+	0	0	0	1	0	0	0	0
chr18	74656184	74656184	1	+	0	1	0	0	0	0	0	0
chr18	76621828	76621828	1	+	0	0	0	4	0	0	0	0
chr18	77123397	77123397	1	+	0	0	0	0	1	0	0	0
chr19	535564	535564	1	-	0	1	0	0	0	0	0	0
chr19	624116	624116	1	-	0	1	0	2	0	0	0	0
chr19	701736	701736	1	+	0	1	0	0	0	0	0	0
chr19	819611	819611	1	+	0	0	0	0	0	0	0	1
chr19	936558	936558	1	+	0	0	0	1	0	0	0	0
chr19	960381	960381	1	+	0	0	0	0	0	2	0	0
chr19	1091595	1091595	1	-	0	0	0	0	0	0	2	0
chr19	1172979	1172979	1	+	0	0	0	2	0	0	0	0
chr19	1373008	1373008	1	-	0	0	0	0	1	0	0	0
chr19	1617452	1617452	1	-	0	0	0	0	1	0	0	0
chr19	2142345	2142345	1	-	0	2	0	0	0	0	0	0
chr19	2175606	2175606	1	+	0	0	0	0	0	2	0	0
chr19	2203315	2203315	1	+	0	2	0	0	0	0	0	0
chr19	2268229	2268229	1	+	0	0	0	1	0	0	0	0
chr19	2602591	2602591	1	-	0	0	0	1	0	0	0	0
chr19	3637040	3637040	1	-	0	0	0	0	0	2	0	0
chr19	3969486	3969486	1	-	0	0	0	0	0	1	0	0
chr19	4093375	4093375	1	-	0	2	0	0	0	0	0	0
chr19	4419637	4419637	1	-	0	2	0	0	0	0	0	0
chr19	5264119	5264119	1	+	0	0	0	1	0	0	0	0
chr19	5629668	5629668	1	-	0	1	0	0	0	0	0	0
chr19	5789653	5789653	1	-	0	0	0	2	0	0	0	0
chr19	5934812	5934812	1	+	0	0	0	3	0	0	0	0
chr19	8456348	8456348	1	-	0	0	0	1	0	0	0	0
chr19	10138342	10138342	1	-	0	1	0	0	0	0	0	0
chr19	10146514	10146514	1	-	0	0	0	0	0	1	0	0
chr19	10656135	10656135	1	+	0	1	0	0	0	0	0	0
chr19	10719487	10719487	1	+	0	0	0	1	0	0	0	0
chr19	11366038	11366038	1	-	0	0	0	0	1	0	0	0
chr19	12707201	12707201	1	-	0	1	0	0	0	0	0	0
chr19	12949001	12949001	1	-	0	1	0	0	0	0	0	0
chr19	13123672	13123672	1	-	0	0	0	1	0	0	0	0
chr19	17221794	17221794	1	+	0	0	0	0	1	0	0	0
chr19	19461248	19461248	1	-	0	1	0	0	0	0	0	0
chr19	21377519	21377519	1	-	0	0	0	0	1	0	0	0
chr19	27798349	27798349	1	-	1	0	0	0	0	0	0	0
chr19	33334416	33334416	1	-	0	0	0	0	0	0	2	0
chr19	36220122	36220122	1	-	0	0	0	0	0	0	1	0
chr19	39365709	39365709	1	-	0	0	0	1	0	0	0	0
chr19	40001501	40001501	1	-	0	0	0	2	0	0	0	0
chr19	40465561	40465561	1	+	0	0	0	1	0	0	0	0
chr19	40722345	40722345	1	+	0	1	0	0	0	0	0	0
chr19	41416054	41416054	1	+	0	1	0	0	0	0	0	0
chr19	42232860	42232860	1	-	0	0	0	1	0	0	0	0
chr19	44171551	44171551	1	-	0	0	0	0	0	0	1	0
chr19	45825301	45825301	1	+	0	5	0	0	0	0	0	0
chr19	46379590	46379590	1	-	0	0	0	2	0	0	0	0
chr19	48745790	48745790	1	-	0	0	0	0	1	0	0	0
chr19	49461738	49461738	1	-	0	0	3	0	0	2	1	0
chr19	49673530	49673530	1	+	0	0	0	0	0	0	0	1
chr19	49858416	49858416	1	+	0	0	0	1	0	0	0	0
chr19	51236451	51236451	1	+	0	0	0	0	1	0	0	0
chr19	51525304	51525304	1	-	0	2	0	0	0	0	0	0
chr19	52083390	52083390	1	-	0	0	0	0	0	2	0	0
chr19	52344629	52344629	1	+	0	3	0	0	0	0	0	0
chr19	52940354	52940354	1	+	0	0	0	1	0	0	0	0
chr19	54446247	54446247	1	+	0	1	0	0	0	0	0	0
chr19	56268218	56268218	1	+	0	2	0	0	0	0	0	0
chr19	56291912	56291912	1	+	0	0	0	2	0	0	0	0
chr19	57698615	57698615	1	-	0	0	0	2	0	0	0	0
chr19	58284596	58284596	1	-	0	0	0	1	0	0	0	0
chr20	907663	907663	1	-	0	1	0	0	0	0	0	0
chr20	2386736	2386736	1	+	0	0	0	0	1	0	0	0
chr20	3232343	3232343	1	+	0	0	0	1	0	0	0	0
chr20	8414694	8414694	1	+	0	0	0	0	1	0	0	0
chr20	10692404	10692404	1	-	0	0	0	0	1	0	0	0
chr20	13620285	13620285	1	+	0	2	0	0	0	0	0	0
chr20	13750451	13750451	1	-	0	0	1	0	0	0	0	0
chr20	24665712	24665712	1	-	0	1	0	0	0	0	0	0
chr20	25268923	25268923	1	+	0	0	0	0	0	0	1	0
chr20	25437035	25437035	1	-	0	0	0	0	1	0	0	0
chr20	33497259	33497259	1	-	0	4	0	0	0	0	0	0
chr20	34014244	34014244	1	-	0	0	0	2	0	0	0	0
chr20	35385804	35385804	1	-	0	0	0	0	1	0	0	0
chr20	37404817	37404817	1	+	0	0	0	1	0	0	0	0
chr20	44311847	44311847	1	-	0	1	0	0	0	0	0	0
chr20	49124159	49124159	1	+	0	0	0	0	0	0	1	0
chr20	49688905	49688905	1	-	0	0	0	5	0	0	0	0
chr20	49788222	49788222	1	-	0	0	0	1	0	0	0	0
chr20	52051357	52051357	1	-	0	0	0	0	0	1	0	0
chr20	53626791	53626791	1	+	0	0	0	0	1	0	0	0
chr20	61522048	61522048	1	+	0	0	0	1	0	0	0	0
chr20	62621625	62621625	1	+	0	0	0	1	0	0	0	0
chr20	62650264	62650264	1	-	0	0	0	1	0	0	0	0
chr20	62850124	62850124	1	-	0	0	0	1	0	0	0	0
chr20	63021574	63021574	1	+	0	0	0	0	1	0	0	0
chr20	63601194	63601194	1	+	0	0	0	0	1	0	0	0
chr20	63712415	63712415	1	+	0	0	0	0	0	3	0	0
chr20	63986066	63986066	1	+	0	1	0	0	0	0	0	0
chr20	63991810	63991810	1	+	0	0	0	2	0	0	0	0
chr21	15442994	15442994	1	-	0	0	0	0	1	0	0	0
chr21	31323151	31323151	1	+	0	0	0	0	1	0	0	0
chr21	38493971	38493971	1	+	0	1	0	0	0	0	0	0
chr21	39344795	39344795	1	+	0	0	0	1	0	0	0	0
chr21	43753151	43753151	1	-	0	0	0	0	1	0	0	0
chr21	44637729	44637729	1	+	0	0	0	0	0	1	0	0
chr21	44702468	44702468	1	+	0	0	0	0	0	0	1	0
chr21	45389892	45389892	1	+	0	0	0	1	0	0	0	0
chr21	46497476	46497476	1	+	0	0	0	0	0	1	0	0
chr21	46640401	46640401	1	-	0	1	0	0	0	0	0	0
chr22	16915429	16915429	1	-	0	0	0	1	0	0	0	0
chr22	19836945	19836945	1	+	0	1	0	0	0	0	0	0
chr22	20205799	20205799	1	-	0	0	0	2	0	0	0	0
chr22	20922211	20922211	1	+	0	2	0	0	0	0	0	0
chr22	20985602	20985602	1	+	0	2	0	0	0	0	0	0
chr22	22143306	22143306	1	+	0	0	0	0	0	0	1	0
chr22	23207994	23207994	1	+	0	0	0	1	0	0	0	0
chr22	24315729	24315729	1	+	0	0	0	0	2	0	0	0
chr22	27385762	27385762	1	-	0	0	0	1	0	0	0	0
chr22	27896340	27896340	1	-	0	0	0	1	0	0	0	0
chr22	29952903	29952903	1	-	0	1	0	0	0	0	0	0
chr22	30557077	30557077	1	-	0	0	0	0	1	0	0	0
chr22	30824966	30824966	1	+	0	1	0	0	1	0	0	0
chr22	31797338	31797338	1	-	0	1	0	0	0	0	0	0
chr22	36147983	36147983	1	-	0	0	0	1	0	0	0	0
chr22	38425593	38425593	1	-	0	0	0	1	0	0	0	0
chr22	38489222	38489222	1	-	0	0	0	1	0	0	0	0
chr22	40336384	40336384	1	+	0	1	0	0	0	0	0	0
chr22	41876120	41876120	1	-	0	2	0	0	0	0	0	0
chr22	42345820	42345820	1	+	0	0	0	1	0	0	0	0
chr22	42793577	42793577	1	-	0	0	0	1	0	0	0	0
chr22	43181444	43181444	1	-	0	0	0	1	0	0	0	0
chr22	45571992	45571992	1	+	0	0	0	0	1	0	0	0
chr22	46786040	46786040	1	-	0	1	0	0	0	0	0	0
chr22	46920558	46920558	1	+	0	0	0	1	0	0	0	0
chr22	50357832	50357832	1	-	0	0	0	0	0	1	0	0
chr22	50358162	50358162	1	-	0	0	0	0	0	0	2	0
chr22	50427048	50427048	1	-	0	0	0	1	0	0	0	0
chr22	50537968	50537968	1	-	0	1	0	0	0	0	0	0
chr23	13525503	13525503	1	+	0	0	0	0	1	0	0	0
chr23	30836311	30836311	1	-	0	0	0	0	1	0	0	0
chr23	38306860	38306860	1	-	0	1	0	0	0	0	0	0
chr23	46866238	46866238	1	-	0	0	0	0	0	2	0	0
chr23	65716952	65716952	1	-	0	0	0	0	1	0	0	0
chr23	71408715	71408715	1	-	0	0	0	1	0	0	0	0
chr23	74612283	74612283	1	-	0	0	0	0	1	0	0	0
chr23	80683193	80683193	1	+	0	0	0	0	0	2	0	0
chr23	86026682	86026682	1	+	0	1	0	0	0	0	0	0
chr23	104195026	104195026	1	+	0	0	0	0	1	0	0	0
chr23	118557860	118557860	1	-	0	0	0	1	0	0	0	0
chr23	119845489	119845489	1	+	0	0	0	0	0	1	0	0
chr23	130081773	130081773	1	+	0	0	0	1	0	0	0	0
chr23	153903189	153903189	1	+	0	0	0	1	0	0	0	0
chr23	154060637	154060637	1	-	0	0	0	0	1	0	0	0
chr23	154079914	154079914	1	-	0	0	0	0	0	0	2	0
chr23	154511375	154511375	1	+	0	0	0	0	0	3	0	0
chr23	154524349	154524349	1	-	0	1	0	0	0	0	0	0
chr23	154727494	154727494	1	+	0	0	0	0	0	1	0	0
chr23	154836295	154836295	1	+	0	0	0	0	1	0	0	0
