## Supplementary material for "IS-Seq: a bioinformatics pipeline for integration sites analysis with comprehensive abundance quantification methods": Figure 5

seqnames	start	end	width	strand	s_100_p_0	s_75_p_25	s_50_p_50	s_10_p_90	s_1_p_99	s_0_p_100
chr1	1506541	1506541	1	+	0	0	1	0	0	0
chr1	1713971	1713971	1	+	0	0	0	0	0	1
chr1	1887614	1887614	1	-	0	0	0	2	0	0
chr1	2258698	2258698	1	-	0	0	0	0	2	0
chr1	3887630	3887630	1	+	0	0	0	1	0	0
chr1	6142549	6142549	1	+	0	0	0	0	0	1
chr1	9256812	9256812	1	+	0	0	0	1	0	0
chr1	10277214	10277214	1	+	0	0	0	0	0	2
chr1	11068750	11068750	1	+	0	0	0	1	0	0
chr1	12326314	12326314	1	-	0	0	0	0	1	0
chr1	15903176	15903176	1	+	0	0	0	0	3	0
chr1	15923386	15923386	1	+	0	0	0	2	0	0
chr1	17072082	17072082	1	-	0	0	0	2	0	0
chr1	17073875	17073875	1	+	0	0	0	0	4	0
chr1	19118074	19118074	1	+	0	0	0	2	0	0
chr1	19133303	19133303	1	+	0	1	0	0	0	0
chr1	19176497	19176497	1	-	0	0	0	2	0	0
chr1	19226780	19226780	1	-	0	0	0	0	0	1
chr1	20612967	20612967	1	-	0	0	0	1	0	0
chr1	21013379	21013379	1	+	0	0	2	2	0	0
chr1	21128035	21128035	1	-	0	0	0	1	0	0
chr1	23049365	23049365	1	+	0	0	0	0	0	2
chr1	23301309	23301309	1	-	0	0	0	0	0	3
chr1	25124654	25124654	1	-	0	0	0	0	1	0
chr1	26462718	26462718	1	+	0	0	0	0	1	0
chr1	26925707	26925707	1	-	0	0	1	0	0	0
chr1	27448257	27448257	1	+	0	0	0	0	0	2
chr1	27459857	27459857	1	+	0	0	0	0	0	2
chr1	28077064	28077064	1	+	0	0	0	2	0	0
chr1	28085795	28085795	1	-	0	0	0	0	4	0
chr1	29012640	29012640	1	+	0	0	3	0	0	0
chr1	29023036	29023036	1	-	0	0	2	0	0	0
chr1	32632354	32632354	1	-	0	0	0	0	0	2
chr1	35359204	35359204	1	-	0	0	0	0	0	3
chr1	35366230	35366230	1	-	0	0	0	0	0	2
chr1	35979719	35979719	1	+	0	0	0	0	3	0
chr1	36006892	36006892	1	+	0	0	0	1	0	0
chr1	37825521	37825521	1	+	0	0	0	0	0	1
chr1	39262142	39262142	1	-	0	0	3	0	0	0
chr1	39376871	39376871	1	+	0	0	0	0	0	3
chr1	40289722	40289722	1	+	0	0	0	2	0	0
chr1	42691206	42691206	1	+	0	0	0	0	0	2
chr1	43734407	43734407	1	+	0	0	0	0	0	1
chr1	44718748	44718748	1	+	0	0	0	0	0	1
chr1	44755643	44755643	1	+	0	0	0	1	0	0
chr1	45477385	45477385	1	-	0	0	0	0	0	2
chr1	46362580	46362580	1	+	0	0	0	1	0	0
chr1	55146340	55146340	1	+	0	0	0	1	0	0
chr1	58688657	58688657	1	-	0	0	0	0	1	0
chr1	59545829	59545829	1	+	0	0	0	2	0	0
chr1	71995064	71995064	1	-	0	0	0	0	0	3
chr1	72001980	72001980	1	-	0	4	0	0	0	0
chr1	72087450	72087450	1	+	0	0	0	0	1	0
chr1	74201669	74201669	1	+	0	0	0	1	0	0
chr1	77369759	77369759	1	+	0	0	0	3	0	0
chr1	84659038	84659038	1	-	0	0	0	0	2	0
chr1	86204566	86204566	1	-	0	0	0	0	0	1
chr1	92567260	92567260	1	+	0	0	0	0	1	0
chr1	92586454	92586454	1	-	0	0	0	2	0	0
chr1	93210835	93210835	1	+	0	0	0	0	3	0
chr1	94217636	94217636	1	+	0	0	0	1	0	0
chr1	99209327	99209327	1	+	0	0	0	3	0	0
chr1	99371161	99371161	1	-	0	0	0	0	1	0
chr1	100010017	100010017	1	-	0	0	1	0	0	0
chr1	100023528	100023528	1	+	0	0	1	0	0	0
chr1	100143282	100143282	1	-	0	0	0	0	0	1
chr1	100469326	100469326	1	-	0	0	3	0	0	0
chr1	100905384	100905384	1	-	0	0	0	0	0	2
chr1	100930662	100930662	1	-	0	0	0	0	1	0
chr1	109011010	109011010	1	+	0	0	0	0	0	4
chr1	114492939	114492939	1	+	0	0	0	1	0	0
chr1	119079626	119079626	1	+	0	0	0	2	0	0
chr1	151287120	151287120	1	+	0	0	0	0	0	1
chr1	153914418	153914418	1	-	0	0	0	0	0	3
chr1	155432348	155432348	1	-	0	0	0	1	0	0
chr1	157394677	157394677	1	-	0	0	0	0	0	1
chr1	157656025	157656025	1	-	0	0	0	0	1	0
chr1	158837198	158837198	1	-	0	2	0	0	0	0
chr1	167310426	167310426	1	+	0	0	0	2	0	0
chr1	167987120	167987120	1	+	0	0	0	1	0	0
chr1	168006093	168006093	1	+	0	0	0	0	0	1
chr1	172528777	172528777	1	-	0	0	0	2	0	0
chr1	172536584	172536584	1	-	0	1	0	0	0	0
chr1	173960892	173960892	1	-	0	0	0	1	0	0
chr1	174279425	174279425	1	-	0	0	1	0	0	0
chr1	180061827	180061827	1	-	0	0	2	0	0	0
chr1	180846695	180846695	1	-	0	0	0	0	1	0
chr1	182271284	182271284	1	+	0	0	0	0	1	0
chr1	182582149	182582149	1	+	0	0	0	1	0	0
chr1	185463937	185463937	1	-	0	0	0	0	0	3
chr1	192167104	192167104	1	+	0	0	0	3	0	0
chr1	192180170	192180170	1	+	0	0	0	0	2	0
chr1	194053235	194053235	1	-	0	0	0	0	0	3
chr1	194236226	194236226	1	-	0	0	0	2	0	0
chr1	197608736	197608736	1	+	0	0	2	0	0	0
chr1	197810705	197810705	1	+	0	0	0	0	0	2
chr1	198849545	198849545	1	-	0	0	0	0	2	0
chr1	199061704	199061704	1	+	0	2	0	0	0	0
chr1	199120286	199120286	1	-	0	1	0	0	0	0
chr1	214307002	214307002	1	-	0	0	2	0	0	0
chr1	220159540	220159540	1	+	0	0	0	0	0	1
chr1	228957864	228957864	1	+	0	3	0	0	0	0
chr1	229607337	229607337	1	+	0	0	1	0	0	0
chr1	246113624	246113624	1	+	0	0	0	0	2	0
chr1	246857695	246857695	1	-	0	0	0	2	0	0
chr1	247417420	247417420	1	+	0	0	0	2	0	0
chr2	3302424	3302424	1	-	0	0	1	0	0	0
chr2	4026838	4026838	1	-	0	0	0	0	1	0
chr2	17763651	17763651	1	+	0	0	0	1	0	0
chr2	26055721	26055721	1	-	0	0	1	0	0	0
chr2	27589059	27589059	1	+	0	0	0	2	0	0
chr2	27623056	27623056	1	-	0	0	0	1	0	0
chr2	27759651	27759651	1	+	0	0	0	2	0	0
chr2	27824009	27824009	1	+	0	0	0	0	0	2
chr2	27916497	27916497	1	+	0	0	0	0	1	0
chr2	37032075	37032075	1	+	0	0	0	0	1	0
chr2	37667591	37667591	1	-	0	0	0	0	1	0
chr2	38188508	38188508	1	-	0	0	0	2	0	0
chr2	38273109	38273109	1	-	0	0	0	0	1	0
chr2	38833897	38833897	1	+	0	0	0	0	0	2
chr2	51022436	51022436	1	-	0	0	0	1	0	0
chr2	53936962	53936962	1	+	0	0	0	0	1	0
chr2	55373379	55373379	1	+	0	0	0	0	1	0
chr2	55673434	55673434	1	-	0	2	0	0	0	0
chr2	58146783	58146783	1	-	0	0	3	0	0	0
chr2	59815160	59815160	1	-	0	0	0	1	0	0
chr2	62332454	62332454	1	-	0	0	0	0	1	0
chr2	62870332	62870332	1	+	0	0	0	0	0	2
chr2	63008581	63008581	1	+	0	2	0	0	0	0
chr2	73773409	73773409	1	-	0	2	0	0	0	0
chr2	74021134	74021134	1	+	0	0	0	3	0	0
chr2	79862290	79862290	1	-	0	0	0	0	3	0
chr2	86173205	86173205	1	-	0	0	1	0	0	0
chr2	89237683	89237683	1	+	0	0	0	0	0	1
chr2	96782824	96782824	1	-	0	0	0	0	0	3
chr2	102337754	102337754	1	+	0	0	0	1	0	0
chr2	112811679	112811679	1	+	0	0	3	0	0	0
chr2	113726243	113726243	1	-	0	0	0	0	1	0
chr2	121622841	121622841	1	-	0	0	0	0	1	0
chr2	127340206	127340206	1	+	0	0	1	0	0	0
chr2	127870830	127870830	1	-	0	0	0	2	0	0
chr2	128723472	128723472	1	-	0	0	0	1	0	0
chr2	136199520	136199520	1	-	0	0	0	0	1	0
chr2	138580235	138580235	1	+	0	0	0	0	0	1
chr2	143315264	143315264	1	-	0	0	0	0	1	0
chr2	143764357	143764357	1	+	0	0	0	0	0	3
chr2	151336795	151336795	1	-	0	1	0	0	0	0
chr2	151460338	151460338	1	-	0	0	0	0	0	1
chr2	151823597	151823597	1	+	0	0	0	0	0	3
chr2	155183386	155183386	1	-	0	2	0	0	0	0
chr2	159789132	159789132	1	-	0	0	0	0	1	0
chr2	161226975	161226975	1	+	0	0	1	0	0	0
chr2	172231988	172231988	1	+	0	1	0	0	0	0
chr2	172306757	172306757	1	-	0	2	0	0	0	0
chr2	174168376	174168376	1	+	0	0	0	0	1	0
chr2	177346376	177346376	1	-	0	0	0	0	0	4
chr2	181023762	181023762	1	+	0	0	0	0	1	0
chr2	181318089	181318089	1	-	0	0	1	0	0	0
chr2	181446442	181446442	1	-	0	0	0	0	1	0
chr2	183134707	183134707	1	+	0	0	0	0	0	2
chr2	189807806	189807806	1	+	0	0	0	0	0	1
chr2	195507189	195507189	1	+	0	0	0	0	0	3
chr2	201271621	201271621	1	-	0	2	0	0	0	4
chr2	201763844	201763844	1	-	0	0	0	0	3	0
chr2	210143049	210143049	1	+	0	0	0	0	1	0
chr2	213126264	213126264	1	+	0	0	0	0	2	0
chr2	213133504	213133504	1	-	0	0	0	2	0	0
chr2	226249396	226249396	1	-	0	1	0	0	0	0
chr2	226322317	226322317	1	-	0	1	0	0	0	0
chr2	227799431	227799431	1	-	0	0	1	0	0	0
chr2	230730632	230730632	1	+	0	0	1	0	0	0
chr2	239104629	239104629	1	-	0	0	0	0	0	1
chr2	241322251	241322251	1	+	0	0	0	0	0	1
chr2	241336082	241336082	1	-	0	0	0	0	1	0
chr3	4938920	4938920	1	-	0	0	0	3	0	0
chr3	9422235	9422235	1	+	0	0	0	0	0	2
chr3	12371985	12371985	1	+	0	0	0	2	0	0
chr3	13366165	13366165	1	-	0	0	0	0	1	0
chr3	18191554	18191554	1	-	0	1	0	0	0	0
chr3	18273129	18273129	1	-	0	0	0	4	0	0
chr3	20142485	20142485	1	-	0	1	0	0	0	0
chr3	23837444	23837444	1	-	0	0	0	2	0	0
chr3	28273976	28273976	1	+	0	0	0	0	1	0
chr3	30137581	30137581	1	-	0	0	1	0	0	0
chr3	30289862	30289862	1	+	0	1	0	0	0	0
chr3	33543715	33543715	1	-	0	0	0	0	1	0
chr3	37271241	37271241	1	-	0	0	0	0	0	1
chr3	38456775	38456775	1	+	0	0	0	3	0	0
chr3	39262519	39262519	1	+	0	0	0	0	2	0
chr3	46197455	46197455	1	-	0	0	0	1	0	0
chr3	47046068	47046068	1	-	0	0	0	1	0	0
chr3	47125543	47125543	1	-	0	0	0	0	0	2
chr3	47297840	47297840	1	-	0	0	0	0	1	0
chr3	47718627	47718627	1	+	0	0	0	1	0	0
chr3	48307421	48307421	1	+	0	2	0	0	0	0
chr3	49036720	49036720	1	+	0	0	0	2	0	0
chr3	49314528	49314528	1	-	0	0	0	0	0	2
chr3	49719917	49719917	1	-	0	0	0	0	1	0
chr3	49753547	49753547	1	-	0	0	3	0	0	0
chr3	49758292	49758292	1	+	0	0	0	0	0	2
chr3	49761404	49761404	1	+	0	0	0	2	0	0
chr3	49959891	49959891	1	-	0	0	0	0	0	2
chr3	50183715	50183715	1	-	1	0	0	0	0	0
chr3	52238736	52238736	1	-	1	0	0	0	0	0
chr3	53121281	53121281	1	+	0	0	0	1	0	0
chr3	53126422	53126422	1	+	0	0	0	0	1	0
chr3	56120978	56120978	1	-	0	0	2	0	0	0
chr3	56772544	56772544	1	-	0	4	0	0	0	0
chr3	63847370	63847370	1	+	0	0	0	2	0	0
chr3	67007860	67007860	1	-	0	0	0	0	0	3
chr3	67357704	67357704	1	-	0	0	0	0	1	0
chr3	67410953	67410953	1	+	0	0	2	0	0	0
chr3	69058616	69058616	1	+	0	0	0	0	1	0
chr3	81754631	81754631	1	-	0	0	0	3	0	0
chr3	100305979	100305979	1	+	0	0	0	0	1	0
chr3	103385487	103385487	1	-	0	0	0	0	0	2
chr3	106564180	106564180	1	+	0	0	0	0	2	0
chr3	108080532	108080532	1	-	0	0	0	0	0	2
chr3	108553254	108553254	1	-	0	0	0	1	0	0
chr3	112755548	112755548	1	-	0	2	0	0	0	0
chr3	117514666	117514666	1	-	1	0	0	0	0	0
chr3	119490092	119490092	1	-	0	0	1	0	0	0
chr3	119509077	119509077	1	+	0	0	0	0	1	0
chr3	120598593	120598593	1	+	0	0	0	0	2	0
chr3	128516472	128516472	1	-	0	0	0	0	1	0
chr3	129149522	129149522	1	-	0	0	0	2	0	0
chr3	129435299	129435299	1	-	0	0	0	2	0	0
chr3	130955979	130955979	1	-	0	0	0	0	1	0
chr3	133650339	133650339	1	-	0	0	1	0	0	0
chr3	136492193	136492193	1	-	0	0	0	0	3	0
chr3	146533695	146533695	1	-	0	0	0	1	0	0
chr3	148998075	148998075	1	-	0	1	0	0	0	0
chr3	151934368	151934368	1	-	0	0	0	0	1	0
chr3	158281443	158281443	1	-	0	0	0	0	0	1
chr3	160979690	160979690	1	-	0	0	0	4	0	0
chr3	162642674	162642674	1	-	0	0	0	2	0	0
chr3	164154731	164154731	1	+	0	0	0	1	0	0
chr3	167719882	167719882	1	+	0	0	0	0	1	0
chr3	167887452	167887452	1	+	0	0	0	1	0	0
chr3	167962551	167962551	1	-	0	0	1	0	0	0
chr3	169783077	169783077	1	-	0	0	0	1	0	0
chr3	169987349	169987349	1	+	0	0	0	0	0	2
chr3	170145165	170145165	1	+	0	0	1	0	0	0
chr3	172349564	172349564	1	-	0	0	0	1	0	0
chr3	172796036	172796036	1	+	0	4	0	0	0	0
chr3	175959386	175959386	1	+	0	1	0	0	0	0
chr3	179969017	179969017	1	+	0	0	0	0	0	2
chr3	183994721	183994721	1	-	0	0	0	0	1	0
chr3	185303150	185303150	1	-	0	0	3	0	0	0
chr3	185618782	185618782	1	+	0	0	0	1	0	0
chr3	186965557	186965557	1	-	0	0	0	2	0	0
chr3	191354377	191354377	1	-	0	0	2	0	0	0
chr3	197926269	197926269	1	-	0	0	0	1	0	0
chr4	776481	776481	1	-	0	0	0	0	1	0
chr4	2579853	2579853	1	-	0	0	0	0	0	3
chr4	2883495	2883495	1	-	0	1	0	0	0	0
chr4	12111922	12111922	1	-	0	0	0	2	0	0
chr4	12133930	12133930	1	-	0	0	0	0	0	1
chr4	13478542	13478542	1	+	0	0	2	0	0	0
chr4	31660409	31660409	1	+	0	0	0	3	0	0
chr4	32409769	32409769	1	-	0	0	0	1	0	0
chr4	39303747	39303747	1	-	0	0	0	0	0	1
chr4	39836827	39836827	1	+	0	0	0	0	1	0
chr4	39928908	39928908	1	+	0	0	0	0	2	0
chr4	40115944	40115944	1	+	0	0	0	0	1	0
chr4	40774583	40774583	1	-	0	0	0	2	0	0
chr4	41963824	41963824	1	+	0	0	0	0	0	1
chr4	48897183	48897183	1	+	0	0	0	1	0	0
chr4	55484094	55484094	1	-	0	1	0	0	0	0
chr4	61125078	61125078	1	+	0	0	0	1	0	0
chr4	61520601	61520601	1	+	0	0	0	2	0	0
chr4	69091706	69091706	1	-	0	0	0	1	0	0
chr4	73205464	73205464	1	+	0	0	0	0	0	2
chr4	74161514	74161514	1	-	0	1	0	0	0	0
chr4	74552031	74552031	1	-	0	0	0	0	0	4
chr4	76204800	76204800	1	+	0	0	1	0	0	0
chr4	79800889	79800889	1	+	0	0	0	0	1	0
chr4	87183857	87183857	1	-	0	0	2	0	0	0
chr4	99819996	99819996	1	+	0	1	0	0	0	0
chr4	101797339	101797339	1	-	0	0	0	2	0	0
chr4	101810022	101810022	1	-	0	0	1	0	0	0
chr4	102505767	102505767	1	-	0	0	0	0	0	1
chr4	104046454	104046454	1	-	0	0	0	0	1	0
chr4	104600121	104600121	1	+	0	0	3	0	0	0
chr4	106224304	106224304	1	-	0	0	0	0	1	0
chr4	106276365	106276365	1	-	0	0	0	2	0	0
chr4	106461000	106461000	1	+	0	0	2	0	0	0
chr4	115422424	115422424	1	+	0	0	0	0	1	0
chr4	128506887	128506887	1	+	0	1	0	0	0	0
chr4	130861159	130861159	1	+	0	0	0	1	0	0
chr4	135276964	135276964	1	+	0	0	0	0	0	1
chr4	138069273	138069273	1	-	0	0	0	0	1	0
chr4	139261972	139261972	1	-	0	0	2	0	0	0
chr4	139380475	139380475	1	+	0	0	0	0	2	0
chr4	142488145	142488145	1	-	0	0	0	0	1	0
chr4	144334924	144334924	1	+	0	0	0	0	1	0
chr4	149756780	149756780	1	-	0	0	0	0	2	0
chr4	150309942	150309942	1	-	0	0	0	1	0	0
chr4	150433775	150433775	1	+	0	0	0	1	0	0
chr4	152899554	152899554	1	-	0	1	0	0	0	0
chr4	154540825	154540825	1	-	0	0	0	0	1	0
chr4	161483158	161483158	1	+	0	0	0	0	0	4
chr4	168382936	168382936	1	-	0	0	1	0	0	0
chr4	169738015	169738015	1	-	0	0	0	0	1	0
chr4	172911194	172911194	1	-	0	0	0	0	0	1
chr4	176080790	176080790	1	-	0	0	0	0	1	0
chr4	179617981	179617981	1	+	0	0	0	0	0	1
chr4	180065775	180065775	1	+	0	2	0	0	0	0
chr4	184821545	184821545	1	-	0	0	0	2	0	0
chr4	185154752	185154752	1	-	0	0	0	1	0	0
chr4	185406182	185406182	1	+	0	0	0	0	1	0
chr4	188554058	188554058	1	+	0	0	0	1	0	0
chr4	189044091	189044091	1	-	0	0	1	0	0	0
chr5	914793	914793	1	-	0	0	0	0	1	0
chr5	10203571	10203571	1	-	0	0	1	0	0	0
chr5	25489357	25489357	1	-	0	0	0	0	0	1
chr5	26976425	26976425	1	+	0	0	0	1	0	0
chr5	27040942	27040942	1	+	0	0	3	0	0	0
chr5	32393834	32393834	1	-	0	0	1	0	0	0
chr5	35547889	35547889	1	-	0	0	0	0	0	4
chr5	36237856	36237856	1	-	0	0	0	1	0	0
chr5	36956517	36956517	1	+	0	0	0	0	0	3
chr5	37599419	37599419	1	+	0	0	0	0	1	0
chr5	43651795	43651795	1	-	0	0	0	0	1	0
chr5	50690846	50690846	1	-	0	0	0	1	0	0
chr5	56886263	56886263	1	+	0	0	2	0	0	0
chr5	57236892	57236892	1	-	0	0	0	0	1	0
chr5	76689297	76689297	1	+	0	0	1	0	0	0
chr5	79376194	79376194	1	-	0	0	0	0	3	0
chr5	87045552	87045552	1	-	0	0	0	1	0	0
chr5	87359069	87359069	1	+	0	0	1	0	0	0
chr5	91130103	91130103	1	+	0	0	0	0	0	2
chr5	94472260	94472260	1	+	0	0	0	0	1	0
chr5	103558617	103558617	1	-	0	0	0	1	0	0
chr5	118867258	118867258	1	+	0	0	0	0	0	2
chr5	131538466	131538466	1	-	0	0	0	0	3	0
chr5	139622051	139622051	1	+	0	0	0	0	2	0
chr5	140128792	140128792	1	-	0	0	0	0	0	3
chr5	140593941	140593941	1	+	0	0	0	0	1	0
chr5	150720323	150720323	1	-	0	0	0	3	0	0
chr5	157801919	157801919	1	+	0	0	0	0	0	3
chr5	160830383	160830383	1	-	0	0	0	0	0	1
chr5	164913191	164913191	1	-	0	0	0	0	1	0
chr5	165050402	165050402	1	+	0	0	0	2	0	0
chr5	165122012	165122012	1	-	0	0	0	2	0	0
chr5	166595890	166595890	1	+	0	0	0	0	2	0
chr5	172966286	172966286	1	+	0	0	0	0	1	0
chr5	176497647	176497647	1	-	0	0	1	0	0	0
chr5	176981353	176981353	1	-	0	0	0	0	0	3
chr5	177046735	177046735	1	+	0	0	0	2	0	0
chr5	177150419	177150419	1	-	0	1	0	0	0	0
chr5	177411405	177411405	1	-	0	0	0	0	0	1
chr5	178450436	178450436	1	-	0	3	0	0	0	0
chr5	178612157	178612157	1	-	0	0	0	1	0	0
chr5	179556414	179556414	1	+	0	0	0	0	0	3
chr5	179898353	179898353	1	+	0	0	3	0	0	0
chr5	181251918	181251918	1	+	0	0	1	0	0	0
chr6	4056002	4056002	1	+	0	0	1	0	0	0
chr6	7122971	7122971	1	-	0	0	0	1	0	0
chr6	13649337	13649337	1	+	0	0	1	0	0	0
chr6	15549393	15549393	1	-	0	3	0	0	0	0
chr6	16572102	16572102	1	-	0	0	2	0	0	0
chr6	20570826	20570826	1	+	0	0	0	3	0	0
chr6	20780904	20780904	1	-	0	0	0	0	0	1
chr6	22089081	22089081	1	-	0	0	0	2	0	0
chr6	30031975	30031975	1	+	0	0	2	0	0	0
chr6	31554095	31554095	1	-	0	0	0	0	1	0
chr6	31644967	31644967	1	-	0	0	1	0	0	0
chr6	31674519	31674519	1	+	0	0	0	0	0	2
chr6	31693373	31693373	1	-	0	0	0	0	0	1
chr6	31743876	31743876	1	-	0	0	0	2	0	0
chr6	31788409	31788409	1	-	0	0	0	0	0	2
chr6	31791330	31791330	1	-	0	0	0	0	0	1
chr6	31796627	31796627	1	-	0	0	0	3	0	0
chr6	31814724	31814724	1	+	0	0	0	3	0	0
chr6	32851582	32851582	1	-	0	0	0	1	0	0
chr6	33293475	33293475	1	+	0	0	0	1	0	0
chr6	34226982	34226982	1	-	0	0	0	0	0	2
chr6	34774237	34774237	1	+	0	0	0	0	0	1
chr6	35648006	35648006	1	-	0	0	0	0	0	3
chr6	36068034	36068034	1	-	0	0	0	1	0	0
chr6	36910803	36910803	1	-	0	0	2	0	0	0
chr6	37471084	37471084	1	+	0	0	0	0	0	1
chr6	41967841	41967841	1	+	0	0	0	1	0	0
chr6	43211956	43211956	1	+	0	0	0	0	0	2
chr6	45195949	45195949	1	+	0	0	0	0	0	2
chr6	45196512	45196512	1	-	0	0	0	0	1	0
chr6	45550883	45550883	1	+	0	0	0	2	0	0
chr6	47481220	47481220	1	+	0	0	0	0	0	4
chr6	66605528	66605528	1	-	0	0	0	0	0	1
chr6	81713497	81713497	1	+	0	0	0	0	0	2
chr6	81952994	81952994	1	+	0	0	0	0	1	0
chr6	82181373	82181373	1	-	0	4	0	0	0	0
chr6	83007001	83007001	1	-	0	3	0	0	0	0
chr6	87706685	87706685	1	+	0	0	0	0	0	3
chr6	89158005	89158005	1	-	0	0	0	0	2	0
chr6	89703378	89703378	1	+	0	0	1	0	0	0
chr6	89802307	89802307	1	-	0	0	0	0	1	0
chr6	102439069	102439069	1	-	0	0	0	0	1	0
chr6	105354111	105354111	1	+	0	0	1	0	0	0
chr6	109751314	109751314	1	-	0	1	0	0	0	0
chr6	110104009	110104009	1	+	0	0	0	0	2	0
chr6	111309045	111309045	1	-	0	0	0	0	0	1
chr6	121617768	121617768	1	+	0	0	0	0	1	0
chr6	132471260	132471260	1	-	0	1	0	0	0	0
chr6	135390361	135390361	1	-	0	0	0	0	2	0
chr6	137227395	137227395	1	-	0	0	0	0	0	1
chr6	141545803	141545803	1	-	0	2	0	0	0	0
chr6	142820193	142820193	1	-	0	0	0	0	1	0
chr6	149277175	149277175	1	+	0	0	0	1	0	0
chr6	156819796	156819796	1	+	0	0	0	0	1	0
chr6	157716960	157716960	1	+	1	0	0	0	0	0
chr6	159021651	159021651	1	-	0	0	0	0	2	0
chr6	163981616	163981616	1	+	0	0	0	0	0	1
chr7	1508528	1508528	1	-	0	0	0	1	0	0
chr7	2164868	2164868	1	+	0	0	0	0	0	4
chr7	2410713	2410713	1	-	0	0	0	0	0	2
chr7	6377634	6377634	1	+	0	0	0	0	0	1
chr7	11584879	11584879	1	+	0	0	0	0	0	2
chr7	12670264	12670264	1	-	0	2	0	0	0	0
chr7	14747131	14747131	1	+	0	0	0	2	0	0
chr7	16619996	16619996	1	+	0	0	0	1	0	0
chr7	18605465	18605465	1	+	0	0	0	2	0	0
chr7	21437159	21437159	1	-	0	0	0	0	2	0
chr7	22967002	22967002	1	+	0	0	0	0	1	0
chr7	23428358	23428358	1	+	0	1	0	0	0	0
chr7	35898054	35898054	1	+	0	0	0	0	0	2
chr7	36293137	36293137	1	+	0	0	0	0	0	4
chr7	37658239	37658239	1	-	0	0	0	0	0	2
chr7	38736824	38736824	1	+	0	0	0	0	0	1
chr7	40499015	40499015	1	+	0	0	0	2	0	0
chr7	43745464	43745464	1	-	0	0	0	0	1	0
chr7	43759841	43759841	1	-	0	0	0	0	0	3
chr7	44460555	44460555	1	-	0	1	0	0	0	2
chr7	50260194	50260194	1	+	0	0	0	0	0	1
chr7	66320828	66320828	1	-	0	0	0	0	1	0
chr7	66814988	66814988	1	-	0	0	1	0	0	0
chr7	73926324	73926324	1	+	0	0	0	2	0	0
chr7	74244667	74244667	1	-	0	0	0	0	0	3
chr7	90378637	90378637	1	-	0	0	0	2	0	0
chr7	92311295	92311295	1	-	0	0	2	0	0	0
chr7	92717974	92717974	1	-	0	0	0	0	1	0
chr7	92767655	92767655	1	+	0	0	1	0	0	0
chr7	100184375	100184375	1	-	0	0	1	0	0	0
chr7	100364779	100364779	1	+	0	0	0	0	1	0
chr7	102871412	102871412	1	+	0	0	0	0	3	0
chr7	102917631	102917631	1	+	0	0	0	0	0	2
chr7	103338781	103338781	1	-	0	0	0	0	0	2
chr7	107912205	107912205	1	+	0	1	0	0	0	0
chr7	111427614	111427614	1	-	0	0	0	0	1	0
chr7	113174185	113174185	1	-	0	0	0	0	0	4
chr7	115311806	115311806	1	-	0	0	0	0	0	2
chr7	115955105	115955105	1	-	0	0	0	2	0	0
chr7	125650253	125650253	1	-	0	0	2	0	0	0
chr7	131347149	131347149	1	-	0	0	0	2	0	0
chr7	132297032	132297032	1	+	1	0	0	0	0	0
chr7	142106945	142106945	1	-	0	0	1	0	0	0
chr7	144153348	144153348	1	-	0	0	0	0	3	0
chr7	148437042	148437042	1	-	1	0	0	0	0	0
chr7	151346745	151346745	1	+	0	0	0	0	1	0
chr7	152339322	152339322	1	-	0	0	0	0	0	1
chr7	156720780	156720780	1	-	0	0	0	0	0	1
chr8	14033009	14033009	1	+	0	0	0	1	0	0
chr8	28129138	28129138	1	+	0	3	0	0	0	0
chr8	35363668	35363668	1	+	0	0	1	0	0	0
chr8	54051946	54051946	1	-	0	2	0	0	0	0
chr8	60275702	60275702	1	-	0	0	0	0	0	1
chr8	67279978	67279978	1	-	0	0	0	0	0	1
chr8	89790637	89790637	1	-	0	0	0	0	2	0
chr8	92958802	92958802	1	+	0	0	0	0	2	0
chr8	94911663	94911663	1	-	0	3	0	0	0	0
chr8	100704455	100704455	1	+	0	0	0	0	0	1
chr8	107700778	107700778	1	-	0	0	0	0	1	0
chr8	108487013	108487013	1	+	0	0	2	0	0	0
chr8	109820435	109820435	1	-	0	1	0	0	0	0
chr8	110178191	110178191	1	+	0	0	0	0	0	3
chr8	110784849	110784849	1	-	0	0	0	1	0	0
chr8	114015518	114015518	1	-	0	0	0	1	0	0
chr8	116864484	116864484	1	+	0	2	0	0	0	0
chr8	119762407	119762407	1	-	0	0	0	0	0	1
chr8	121718439	121718439	1	-	0	0	0	1	0	0
chr8	127134678	127134678	1	+	0	0	0	0	1	0
chr8	127145783	127145783	1	+	0	2	0	0	0	0
chr8	128996324	128996324	1	-	0	0	0	2	0	0
chr8	129198670	129198670	1	+	0	0	0	2	0	0
chr8	129371602	129371602	1	+	0	0	0	0	0	1
chr8	129408050	129408050	1	+	0	0	2	0	0	0
chr8	129435447	129435447	1	-	0	0	0	4	0	0
chr8	129531511	129531511	1	-	0	0	0	0	0	4
chr8	129576609	129576609	1	+	0	0	0	2	0	0
chr8	129618256	129618256	1	+	0	0	0	0	3	0
chr8	129652754	129652754	1	+	0	0	0	0	0	1
chr8	129870832	129870832	1	-	0	3	0	0	0	0
chr8	132001766	132001766	1	-	0	0	0	0	0	2
chr8	134806284	134806284	1	-	0	0	0	0	0	1
chr8	140010938	140010938	1	-	1	0	0	0	0	0
chr8	142544368	142544368	1	-	0	0	0	0	0	1
chr8	142730945	142730945	1	+	0	0	0	1	0	0
chr8	143533216	143533216	1	-	0	0	0	0	0	1
chr8	143548151	143548151	1	+	0	0	0	0	0	3
chr8	143555885	143555885	1	-	0	0	0	0	0	2
chr8	143556383	143556383	1	-	0	0	0	0	2	0
chr8	143966111	143966111	1	-	0	0	0	0	0	1
chr8	143991839	143991839	1	-	0	0	0	1	0	0
chr8	144073290	144073290	1	+	0	0	0	0	0	3
chr8	144155680	144155680	1	-	0	0	0	0	1	0
chr8	144207622	144207622	1	-	0	0	0	1	0	0
chr8	144224646	144224646	1	-	0	4	0	0	0	0
chr8	144234442	144234442	1	+	0	0	0	0	0	4
chr8	144283742	144283742	1	+	0	0	0	2	0	0
chr8	144306017	144306017	1	-	0	0	0	0	0	1
chr8	144386810	144386810	1	-	0	0	1	0	0	0
chr8	144446442	144446442	1	+	0	0	0	3	0	0
chr8	144518811	144518811	1	-	0	0	0	0	1	0
chr8	144753367	144753367	1	-	0	0	0	1	0	0
chr8	144777146	144777146	1	+	0	0	0	0	0	2
chr8	144793301	144793301	1	+	0	0	0	0	1	0
chr9	4698741	4698741	1	+	0	0	0	2	0	0
chr9	4721496	4721496	1	+	0	0	0	0	0	3
chr9	17343473	17343473	1	-	0	0	0	0	1	0
chr9	21355723	21355723	1	-	0	0	0	0	1	0
chr9	21842981	21842981	1	-	0	0	0	0	0	2
chr9	30290910	30290910	1	+	0	2	0	0	0	0
chr9	36485798	36485798	1	+	0	0	3	0	0	0
chr9	36661173	36661173	1	+	0	0	0	1	0	0
chr9	36662067	36662067	1	+	0	0	0	1	0	0
chr9	37140738	37140738	1	+	0	0	0	2	0	0
chr9	37808969	37808969	1	+	0	0	0	1	0	0
chr9	71946824	71946824	1	+	0	0	0	0	0	1
chr9	79602895	79602895	1	-	0	0	0	0	3	0
chr9	81538712	81538712	1	-	0	0	3	0	0	0
chr9	85595998	85595998	1	+	0	0	0	1	1	0
chr9	92386922	92386922	1	-	0	0	0	0	0	2
chr9	96135130	96135130	1	+	0	0	0	0	0	2
chr9	100132697	100132697	1	-	0	0	0	0	0	3
chr9	100205807	100205807	1	+	0	1	0	0	0	0
chr9	100226532	100226532	1	-	0	0	0	1	0	0
chr9	104951397	104951397	1	-	0	0	0	0	1	0
chr9	105230286	105230286	1	-	0	0	0	1	0	0
chr9	109020451	109020451	1	+	0	1	0	0	0	0
chr9	110849582	110849582	1	+	0	0	0	0	0	3
chr9	111801659	111801659	1	+	0	0	0	0	1	0
chr9	112474114	112474114	1	+	0	0	0	4	0	0
chr9	123760483	123760483	1	+	0	0	0	4	0	0
chr9	124348012	124348012	1	-	0	0	0	0	1	0
chr9	125261128	125261128	1	+	0	0	0	0	0	1
chr9	125308663	125308663	1	+	0	1	0	0	0	0
chr9	127744165	127744165	1	+	0	0	0	0	0	3
chr9	127761590	127761590	1	-	0	0	0	2	0	0
chr9	127801185	127801185	1	+	0	0	0	0	0	1
chr9	128175161	128175161	1	-	0	0	0	0	0	4
chr9	128195762	128195762	1	-	0	0	0	0	1	0
chr9	128579859	128579859	1	-	0	0	0	0	0	1
chr9	128869087	128869087	1	-	0	0	1	0	0	0
chr9	129366518	129366518	1	-	0	0	1	0	0	0
chr9	129809699	129809699	1	-	0	2	0	0	0	0
chr9	129903362	129903362	1	+	0	0	0	0	0	1
chr9	129977336	129977336	1	+	0	0	0	1	0	0
chr9	130015267	130015267	1	+	0	0	0	0	1	0
chr9	131146863	131146863	1	-	0	0	0	1	0	0
chr9	135872595	135872595	1	-	0	0	0	2	0	0
chr9	136039887	136039887	1	-	0	0	3	0	0	0
chr9	136394759	136394759	1	+	0	0	2	0	0	0
chr9	136460323	136460323	1	+	0	0	0	0	1	0
chr9	136464347	136464347	1	+	0	0	0	0	2	0
chr9	136562512	136562512	1	+	0	0	0	1	0	0
chr9	136681015	136681015	1	+	0	0	1	0	0	0
chr9	136813362	136813362	1	+	0	0	0	0	0	3
chr9	136813519	136813519	1	+	0	0	0	0	0	3
chr9	136819100	136819100	1	+	0	0	0	0	0	1
chr9	136822638	136822638	1	-	0	0	2	0	0	0
chr9	136891683	136891683	1	+	0	0	0	0	0	2
chr9	136931839	136931839	1	-	0	0	0	0	0	1
chr9	137090897	137090897	1	+	0	0	0	0	1	0
chr9	137094303	137094303	1	-	0	0	0	0	0	3
chr9	137098347	137098347	1	+	0	0	0	3	0	0
chr9	137257198	137257198	1	+	0	0	0	0	3	0
chr9	137260489	137260489	1	+	0	0	0	1	0	0
chr9	137284550	137284550	1	-	0	0	0	1	0	0
chr9	137542433	137542433	1	+	0	0	0	2	0	0
chr9	137610759	137610759	1	-	0	0	0	0	0	2
chr9	137621889	137621889	1	+	0	3	0	0	0	0
chr9	137651042	137651042	1	+	0	0	0	0	1	0
chr10	7949263	7949263	1	-	0	0	0	0	0	2
chr10	7959884	7959884	1	+	0	5	0	0	0	0
chr10	26819562	26819562	1	+	0	0	0	0	1	0
chr10	30888035	30888035	1	+	0	0	0	0	1	0
chr10	31354841	31354841	1	+	0	0	0	0	1	0
chr10	32921042	32921042	1	+	0	0	0	1	0	0
chr10	33445543	33445543	1	-	0	0	0	1	0	0
chr10	47628359	47628359	1	-	0	1	0	0	0	0
chr10	56356412	56356412	1	+	0	0	0	0	1	0
chr10	57977047	57977047	1	-	0	0	0	0	1	0
chr10	58403706	58403706	1	+	0	0	0	0	1	0
chr10	62569603	62569603	1	+	0	0	0	0	1	0
chr10	70853798	70853798	1	+	0	0	0	0	2	0
chr10	71737169	71737169	1	-	0	1	0	0	0	0
chr10	72622776	72622776	1	+	0	0	0	0	1	0
chr10	74048430	74048430	1	+	0	0	0	0	1	0
chr10	79282492	79282492	1	+	0	0	0	0	0	1
chr10	79818093	79818093	1	-	0	0	0	0	0	3
chr10	80581393	80581393	1	-	0	0	0	0	0	1
chr10	86503566	86503566	1	-	0	0	0	3	0	0
chr10	87959492	87959492	1	+	0	0	0	0	3	0
chr10	92524844	92524844	1	+	0	0	0	0	0	3
chr10	92627906	92627906	1	+	0	0	0	0	0	2
chr10	93011293	93011293	1	+	0	0	0	0	1	0
chr10	94345262	94345262	1	-	0	0	0	2	0	0
chr10	96565687	96565687	1	-	0	0	0	0	2	0
chr10	96886799	96886799	1	+	0	0	2	0	0	0
chr10	101949657	101949657	1	-	0	0	1	0	0	0
chr10	110887390	110887390	1	+	0	0	0	0	0	3
chr10	114926470	114926470	1	-	0	0	0	0	1	0
chr10	132562429	132562429	1	-	0	2	0	0	0	0
chr11	624425	624425	1	-	0	0	0	1	0	0
chr11	675022	675022	1	+	0	0	0	2	0	0
chr11	2951382	2951382	1	+	0	0	0	2	0	0
chr11	4184762	4184762	1	-	1	0	0	0	0	0
chr11	5701849	5701849	1	-	0	0	0	0	0	1
chr11	6100267	6100267	1	+	0	0	3	0	0	0
chr11	6101309	6101309	1	-	0	0	0	0	0	4
chr11	13882583	13882583	1	+	0	0	1	0	0	0
chr11	31377608	31377608	1	-	0	0	0	0	0	1
chr11	46065010	46065010	1	+	0	0	0	0	0	1
chr11	46078045	46078045	1	-	0	0	0	0	0	4
chr11	46437492	46437492	1	-	0	0	0	2	0	0
chr11	46599648	46599648	1	-	0	0	0	0	0	5
chr11	47488152	47488152	1	-	0	0	0	0	2	0
chr11	57409600	57409600	1	+	0	0	3	0	0	0
chr11	58589933	58589933	1	+	0	0	0	0	1	0
chr11	61350584	61350584	1	+	0	0	0	1	0	0
chr11	62365425	62365425	1	-	0	0	0	0	1	0
chr11	62570087	62570087	1	+	0	0	0	0	0	2
chr11	62800039	62800039	1	-	0	1	0	0	0	0
chr11	63697450	63697450	1	-	0	0	0	1	0	0
chr11	63730756	63730756	1	+	0	0	0	0	0	3
chr11	63880438	63880438	1	-	0	0	0	0	2	0
chr11	64201074	64201074	1	-	0	0	1	0	0	0
chr11	64733999	64733999	1	-	0	1	0	0	0	0
chr11	64775440	64775440	1	-	0	0	0	1	0	0
chr11	64915639	64915639	1	+	0	0	3	0	0	0
chr11	64917633	64917633	1	-	0	0	0	0	0	2
chr11	65101568	65101568	1	+	0	0	3	0	0	0
chr11	65448522	65448522	1	+	0	0	0	0	0	1
chr11	65476487	65476487	1	-	0	0	0	0	2	0
chr11	65519626	65519626	1	-	0	2	0	0	0	0
chr11	65627519	65627519	1	+	0	0	0	1	0	0
chr11	65628049	65628049	1	-	0	1	0	0	0	0
chr11	66000454	66000454	1	-	0	0	0	1	0	0
chr11	66064967	66064967	1	-	0	0	1	0	0	0
chr11	66365916	66365916	1	-	0	0	0	0	0	5
chr11	66486149	66486149	1	-	0	0	0	0	0	1
chr11	66499594	66499594	1	-	0	0	0	0	1	0
chr11	66515735	66515735	1	+	0	0	0	0	1	0
chr11	66642068	66642068	1	-	0	0	0	0	0	1
chr11	66668150	66668150	1	-	0	0	0	1	0	0
chr11	67149542	67149542	1	-	0	1	0	0	0	0
chr11	67154887	67154887	1	+	0	0	0	0	0	2
chr11	67225943	67225943	1	+	0	0	0	0	1	0
chr11	67295906	67295906	1	-	0	0	0	2	0	0
chr11	67313216	67313216	1	+	0	0	0	0	0	1
chr11	67395792	67395792	1	+	0	0	0	0	0	1
chr11	67429156	67429156	1	+	0	0	0	0	0	2
chr11	68005740	68005740	1	-	0	1	0	0	0	0
chr11	68078119	68078119	1	+	0	0	0	1	0	0
chr11	68089890	68089890	1	+	0	0	0	2	0	0
chr11	68171304	68171304	1	+	0	0	0	1	0	0
chr11	68196887	68196887	1	-	0	0	0	0	0	3
chr11	68262722	68262722	1	+	0	1	0	0	0	0
chr11	68483916	68483916	1	-	0	0	0	0	2	0
chr11	68505636	68505636	1	+	0	0	0	0	0	1
chr11	68832153	68832153	1	+	0	0	0	0	1	0
chr11	73544881	73544881	1	+	0	0	0	0	1	0
chr11	74088485	74088485	1	+	0	0	0	0	2	0
chr11	74651659	74651659	1	-	0	0	0	0	0	1
chr11	76025297	76025297	1	+	0	0	0	1	0	0
chr11	86268964	86268964	1	+	0	0	0	2	0	0
chr11	86308357	86308357	1	+	0	0	0	0	0	1
chr11	89736002	89736002	1	-	0	0	0	0	0	3
chr11	90212623	90212623	1	-	0	1	0	0	0	0
chr11	93526511	93526511	1	+	0	0	0	0	2	0
chr11	95351027	95351027	1	-	0	0	0	1	0	0
chr11	95657365	95657365	1	+	0	0	0	0	1	0
chr11	107431304	107431304	1	+	0	0	0	2	0	0
chr11	108196078	108196078	1	+	0	0	0	1	0	0
chr11	117017674	117017674	1	+	0	0	0	0	1	0
chr11	117156396	117156396	1	-	0	2	0	0	0	0
chr11	119251290	119251290	1	-	0	0	0	1	0	0
chr11	122661127	122661127	1	+	0	0	0	0	1	0
chr11	125015127	125015127	1	-	0	0	0	0	1	0
chr11	126374603	126374603	1	+	0	0	1	0	0	0
chr12	1044761	1044761	1	-	0	0	0	0	1	0
chr12	1895923	1895923	1	-	0	0	1	0	0	0
chr12	4557329	4557329	1	+	0	0	0	0	0	2
chr12	6503959	6503959	1	+	0	0	0	0	2	0
chr12	6520080	6520080	1	+	0	0	0	0	0	2
chr12	6578985	6578985	1	-	0	0	0	2	0	0
chr12	6878511	6878511	1	+	0	0	0	1	0	0
chr12	6946886	6946886	1	-	0	2	0	0	0	0
chr12	6986821	6986821	1	+	0	0	0	1	0	0
chr12	9766816	9766816	1	+	0	1	0	0	0	0
chr12	10271090	10271090	1	-	0	0	0	0	0	3
chr12	12462042	12462042	1	+	0	2	0	0	0	0
chr12	14512325	14512325	1	-	0	0	0	1	0	0
chr12	20235826	20235826	1	-	0	0	0	1	0	0
chr12	22465528	22465528	1	-	0	0	0	0	3	0
chr12	22558009	22558009	1	-	0	0	0	1	0	0
chr12	30620775	30620775	1	+	0	0	1	0	0	0
chr12	41333126	41333126	1	+	0	0	0	2	0	0
chr12	45735262	45735262	1	-	0	0	0	0	2	0
chr12	48701880	48701880	1	-	0	0	0	0	2	0
chr12	48930723	48930723	1	-	0	0	0	0	0	1
chr12	49023503	49023503	1	-	0	1	0	0	0	0
chr12	50448884	50448884	1	+	0	2	0	0	0	0
chr12	53463161	53463161	1	-	0	0	0	0	0	2
chr12	53607883	53607883	1	+	0	0	0	0	2	0
chr12	54314068	54314068	1	-	0	0	0	0	0	1
chr12	54500455	54500455	1	-	0	0	2	0	0	0
chr12	55680376	55680376	1	+	0	0	0	1	0	0
chr12	55803305	55803305	1	+	0	0	0	0	2	0
chr12	55821667	55821667	1	-	0	0	0	1	0	0
chr12	56354075	56354075	1	+	0	0	0	0	2	0
chr12	57291884	57291884	1	+	0	0	0	0	0	1
chr12	60712779	60712779	1	-	0	0	0	0	0	2
chr12	64250953	64250953	1	+	0	0	0	0	3	0
chr12	68380934	68380934	1	-	0	0	1	0	0	0
chr12	68691209	68691209	1	+	0	0	0	0	1	0
chr12	69366297	69366297	1	+	0	0	0	0	0	2
chr12	76076239	76076239	1	-	0	0	0	0	1	0
chr12	84408600	84408600	1	-	0	0	0	2	0	0
chr12	85473128	85473128	1	+	0	0	0	0	1	0
chr12	92870147	92870147	1	+	0	0	0	0	1	0
chr12	96293965	96293965	1	-	0	0	0	0	3	0
chr12	96931641	96931641	1	+	0	0	0	2	0	0
chr12	97734770	97734770	1	-	0	0	0	0	2	0
chr12	98728145	98728145	1	-	0	0	0	0	0	1
chr12	100217969	100217969	1	+	0	0	0	4	0	0
chr12	102038715	102038715	1	-	0	0	2	0	0	0
chr12	105044971	105044971	1	+	0	0	0	0	0	2
chr12	110129161	110129161	1	-	0	0	0	0	2	0
chr12	111492257	111492257	1	+	0	0	0	2	0	0
chr12	111997942	111997942	1	-	0	0	1	0	0	0
chr12	112036405	112036405	1	-	0	0	2	0	0	0
chr12	113110249	113110249	1	+	0	0	0	0	2	0
chr12	120879506	120879506	1	+	0	0	0	0	0	2
chr12	122293363	122293363	1	-	0	1	0	0	0	0
chr12	122518361	122518361	1	+	0	0	0	2	0	0
chr12	122603300	122603300	1	+	0	0	1	0	0	0
chr12	122633401	122633401	1	-	0	0	2	0	0	0
chr12	124825256	124825256	1	+	0	0	0	0	0	2
chr12	132146599	132146599	1	-	0	0	0	0	0	3
chr12	133053757	133053757	1	+	0	1	0	0	0	0
chr13	20646176	20646176	1	-	0	1	0	0	0	0
chr13	26193300	26193300	1	-	0	0	0	0	1	0
chr13	27234150	27234150	1	+	0	0	0	2	0	0
chr13	27643980	27643980	1	+	0	0	0	0	0	1
chr13	32062321	32062321	1	+	0	0	0	0	1	0
chr13	32136465	32136465	1	+	0	0	2	0	0	0
chr13	32251542	32251542	1	+	0	0	0	0	2	0
chr13	32400701	32400701	1	-	0	1	0	0	0	0
chr13	36827345	36827345	1	+	0	0	0	1	0	0
chr13	37020491	37020491	1	-	0	0	0	0	0	2
chr13	43884138	43884138	1	-	0	2	0	0	0	0
chr13	54030219	54030219	1	-	0	0	0	0	0	3
chr13	66163802	66163802	1	-	0	0	0	0	0	2
chr13	67830223	67830223	1	-	0	0	0	0	0	1
chr13	68254102	68254102	1	-	0	0	0	2	0	0
chr13	71740794	71740794	1	-	0	2	0	0	0	0
chr13	71833025	71833025	1	+	0	0	0	2	0	0
chr13	72834180	72834180	1	+	0	0	0	1	0	0
chr13	75778629	75778629	1	-	0	1	0	0	0	0
chr13	79469757	79469757	1	-	0	0	2	0	0	0
chr13	80294661	80294661	1	-	0	0	0	0	1	0
chr13	82710748	82710748	1	+	0	1	0	0	0	0
chr13	88033124	88033124	1	+	0	1	0	0	0	0
chr13	94580783	94580783	1	-	0	0	0	1	0	0
chr13	96219776	96219776	1	+	0	0	0	0	0	3
chr13	99253021	99253021	1	-	0	0	0	0	0	1
chr13	102817355	102817355	1	-	0	0	0	0	2	0
chr13	104947878	104947878	1	-	0	0	0	0	1	0
chr13	113517432	113517432	1	-	0	0	2	0	0	0
chr14	20496183	20496183	1	+	0	0	0	1	0	0
chr14	23086021	23086021	1	+	0	0	1	0	0	0
chr14	24654061	24654061	1	-	0	0	0	0	1	0
chr14	31130742	31130742	1	-	0	1	0	0	0	0
chr14	34889921	34889921	1	+	0	0	0	0	0	1
chr14	42443872	42443872	1	+	0	0	0	1	0	0
chr14	44928870	44928870	1	+	0	0	0	0	0	2
chr14	50497463	50497463	1	+	0	2	0	0	0	0
chr14	52537733	52537733	1	+	0	0	0	0	1	0
chr14	55672247	55672247	1	-	0	0	0	0	2	0
chr14	63524953	63524953	1	-	0	1	0	0	1	0
chr14	63626008	63626008	1	+	0	0	1	0	0	0
chr14	67439168	67439168	1	+	1	0	0	0	0	0
chr14	74697532	74697532	1	+	0	0	2	0	0	0
chr14	75286768	75286768	1	-	0	0	0	0	1	0
chr14	77511895	77511895	1	+	0	0	0	0	1	0
chr14	84629797	84629797	1	-	0	0	0	2	0	0
chr14	89380562	89380562	1	+	0	1	0	0	0	0
chr14	89483173	89483173	1	-	0	0	2	2	0	0
chr14	91368554	91368554	1	+	0	0	0	0	0	5
chr14	92004374	92004374	1	+	0	0	0	0	3	0
chr14	92151968	92151968	1	+	0	0	1	0	0	0
chr14	92611179	92611179	1	+	0	0	0	0	0	3
chr14	100243469	100243469	1	+	0	0	0	0	2	0
chr14	102391483	102391483	1	+	0	0	0	0	0	1
chr14	102615224	102615224	1	+	0	0	0	0	1	0
chr14	102714844	102714844	1	-	0	1	0	0	0	0
chr14	103432401	103432401	1	+	0	0	0	2	0	0
chr15	32638806	32638806	1	-	0	0	0	0	0	2
chr15	34247620	34247620	1	-	0	0	0	0	0	4
chr15	34331832	34331832	1	+	0	0	0	0	0	3
chr15	36659443	36659443	1	-	0	0	0	0	0	2
chr15	42981308	42981308	1	+	0	0	1	0	0	0
chr15	43450527	43450527	1	-	0	0	0	0	2	0
chr15	43768545	43768545	1	+	0	0	0	0	0	1
chr15	44505715	44505715	1	-	0	3	0	0	0	0
chr15	48157460	48157460	1	-	0	0	0	0	0	3
chr15	50564008	50564008	1	+	0	0	1	0	0	0
chr15	50753248	50753248	1	-	0	0	0	0	0	3
chr15	51573078	51573078	1	-	0	0	0	3	0	0
chr15	52670181	52670181	1	+	0	3	0	0	0	0
chr15	56634144	56634144	1	-	0	0	0	0	0	1
chr15	57013844	57013844	1	-	0	0	0	1	0	0
chr15	62739324	62739324	1	+	0	0	0	0	0	1
chr15	63213841	63213841	1	+	0	0	0	1	0	0
chr15	63263767	63263767	1	+	0	0	0	0	0	4
chr15	63888567	63888567	1	-	0	0	3	0	0	0
chr15	64394703	64394703	1	-	0	0	0	0	0	1
chr15	65803764	65803764	1	+	0	0	1	0	0	0
chr15	68184979	68184979	1	-	0	0	0	2	0	0
chr15	70437392	70437392	1	+	0	0	0	0	0	2
chr15	72542332	72542332	1	-	0	0	0	0	1	0
chr15	75798485	75798485	1	+	1	0	0	0	0	0
chr15	75848176	75848176	1	+	0	0	0	0	1	0
chr15	75857023	75857023	1	-	0	0	0	1	0	0
chr15	75870599	75870599	1	+	0	0	0	2	0	0
chr15	78475633	78475633	1	+	0	0	0	2	0	0
chr15	89248208	89248208	1	+	0	0	0	0	0	4
chr15	89294180	89294180	1	+	0	0	0	0	0	1
chr15	89609766	89609766	1	-	0	0	0	0	0	1
chr15	89619944	89619944	1	-	0	0	4	0	0	0
chr15	90768629	90768629	1	+	0	0	0	0	1	0
chr15	90793836	90793836	1	-	0	0	0	0	0	2
chr15	90918782	90918782	1	+	0	0	0	0	0	2
chr15	90937426	90937426	1	+	0	0	0	0	0	2
chr15	97209512	97209512	1	-	0	0	0	0	1	0
chr16	116349	116349	1	-	0	0	0	0	0	1
chr16	133524	133524	1	+	0	0	3	0	0	0
chr16	199630	199630	1	+	0	0	0	1	0	0
chr16	202231	202231	1	-	0	0	1	0	0	0
chr16	203667	203667	1	-	0	0	0	0	0	3
chr16	385060	385060	1	-	0	2	0	0	0	0
chr16	430003	430003	1	+	0	0	0	1	0	0
chr16	442333	442333	1	+	0	0	0	0	0	1
chr16	536037	536037	1	-	0	0	1	0	0	0
chr16	663681	663681	1	+	0	0	0	3	0	0
chr16	736024	736024	1	+	0	0	0	0	1	0
chr16	1463838	1463838	1	-	0	0	0	0	0	4
chr16	1631722	1631722	1	+	0	0	0	0	0	1
chr16	1663099	1663099	1	+	0	0	0	0	0	3
chr16	1681228	1681228	1	+	0	2	0	0	0	0
chr16	1709999	1709999	1	+	0	0	0	0	0	1
chr16	1750897	1750897	1	+	0	0	0	0	0	1
chr16	1754283	1754283	1	-	0	0	0	0	1	0
chr16	1755887	1755887	1	-	0	0	0	0	0	1
chr16	1778596	1778596	1	+	0	2	0	0	0	0
chr16	1785093	1785093	1	-	0	0	0	0	0	6
chr16	1812022	1812022	1	-	0	2	0	0	0	0
chr16	1829343	1829343	1	-	0	0	0	0	0	1
chr16	2049688	2049688	1	+	0	0	0	1	0	0
chr16	2049866	2049866	1	-	0	0	0	0	0	3
chr16	2162954	2162954	1	-	0	0	0	0	1	0
chr16	2233015	2233015	1	-	0	0	0	0	3	0
chr16	2247657	2247657	1	-	0	1	0	0	0	0
chr16	2258204	2258204	1	-	0	0	0	1	0	0
chr16	2259662	2259662	1	+	0	0	0	0	0	3
chr16	2572128	2572128	1	+	0	1	0	0	0	0
chr16	2628064	2628064	1	-	0	1	0	0	0	0
chr16	2773915	2773915	1	+	0	0	0	3	0	0
chr16	2953365	2953365	1	-	0	0	0	3	0	0
chr16	3782031	3782031	1	+	0	0	0	1	0	0
chr16	3793492	3793492	1	+	0	0	0	0	0	2
chr16	4230548	4230548	1	-	0	0	0	0	0	1
chr16	4479545	4479545	1	+	0	0	0	2	0	0
chr16	4670479	4670479	1	+	0	0	1	0	0	0
chr16	16214976	16214976	1	+	0	1	0	0	0	0
chr16	17306151	17306151	1	-	0	0	1	0	0	0
chr16	18913683	18913683	1	+	0	0	0	0	0	1
chr16	19569907	19569907	1	+	0	0	2	0	0	0
chr16	20822689	20822689	1	-	0	0	1	0	0	0
chr16	21616498	21616498	1	-	0	1	0	0	0	0
chr16	28826033	28826033	1	-	0	0	0	0	2	0
chr16	29032177	29032177	1	+	0	0	0	0	0	2
chr16	29818239	29818239	1	-	0	0	1	0	0	0
chr16	29920478	29920478	1	+	0	0	0	2	0	0
chr16	29968785	29968785	1	+	0	0	0	0	0	1
chr16	30464957	30464957	1	+	0	0	0	0	0	3
chr16	30964390	30964390	1	-	0	0	0	0	1	0
chr16	31897080	31897080	1	-	0	0	0	0	0	3
chr16	46670573	46670573	1	-	0	0	0	3	0	0
chr16	48252487	48252487	1	-	0	0	0	2	0	0
chr16	50178202	50178202	1	+	0	1	0	0	0	0
chr16	53223300	53223300	1	+	0	0	0	0	0	3
chr16	53311280	53311280	1	-	0	0	2	0	0	0
chr16	53636888	53636888	1	-	0	0	0	0	1	0
chr16	56369002	56369002	1	-	0	0	0	0	0	1
chr16	58612242	58612242	1	-	0	0	0	0	2	0
chr16	58949201	58949201	1	-	0	0	0	2	0	0
chr16	67086596	67086596	1	-	0	0	0	0	1	0
chr16	67095291	67095291	1	-	0	0	1	0	0	0
chr16	67569109	67569109	1	+	0	0	2	0	0	0
chr16	67593333	67593333	1	+	0	0	0	2	0	0
chr16	74327081	74327081	1	-	0	0	1	0	0	0
chr16	77998848	77998848	1	-	1	0	0	0	0	0
chr16	84706659	84706659	1	-	0	0	0	0	0	1
chr16	88596074	88596074	1	+	0	0	0	0	0	3
chr16	88741371	88741371	1	-	0	0	0	2	0	0
chr16	89883111	89883111	1	+	0	0	0	0	1	0
chr17	2457007	2457007	1	+	0	0	0	0	1	0
chr17	2484350	2484350	1	+	0	0	0	2	0	0
chr17	2599624	2599624	1	+	0	0	0	0	0	1
chr17	4122844	4122844	1	-	0	0	0	1	0	0
chr17	4427442	4427442	1	+	0	0	2	0	0	0
chr17	4690741	4690741	1	+	0	0	0	4	0	0
chr17	6630954	6630954	1	+	0	0	1	0	0	0
chr17	7943702	7943702	1	+	0	0	0	0	1	0
chr17	16172611	16172611	1	+	0	1	0	0	0	0
chr17	17928523	17928523	1	-	0	0	0	1	0	0
chr17	20049758	20049758	1	-	0	0	0	1	0	0
chr17	27314627	27314627	1	-	0	0	0	0	1	0
chr17	29922874	29922874	1	+	0	0	0	0	0	2
chr17	30152253	30152253	1	+	0	0	0	0	1	0
chr17	32379736	32379736	1	-	0	0	0	0	0	3
chr17	36133169	36133169	1	+	0	0	0	0	0	1
chr17	38846478	38846478	1	+	0	0	0	0	1	0
chr17	39321838	39321838	1	+	0	0	0	0	1	0
chr17	40411548	40411548	1	-	0	0	0	0	1	0
chr17	42013472	42013472	1	-	0	0	0	0	1	0
chr17	44051967	44051967	1	+	0	0	0	0	0	2
chr17	44189688	44189688	1	+	0	0	0	2	0	0
chr17	44473665	44473665	1	-	0	0	0	0	0	1
chr17	44477801	44477801	1	-	0	0	0	0	1	0
chr17	44686596	44686596	1	+	0	1	0	0	0	0
chr17	46137473	46137473	1	+	0	0	0	0	2	0
chr17	47182562	47182562	1	+	0	0	1	0	0	0
chr17	49331256	49331256	1	-	0	0	0	0	0	1
chr17	49747598	49747598	1	-	0	0	0	2	0	0
chr17	51286049	51286049	1	+	0	0	0	1	0	0
chr17	57975574	57975574	1	+	0	0	0	0	2	0
chr17	58287487	58287487	1	+	0	0	1	0	0	0
chr17	61805712	61805712	1	+	0	0	0	0	1	0
chr17	62607624	62607624	1	+	0	0	0	0	0	2
chr17	62994571	62994571	1	-	0	0	0	2	0	0
chr17	63763785	63763785	1	-	0	0	0	0	1	0
chr17	63802713	63802713	1	-	0	0	0	0	1	0
chr17	64243573	64243573	1	+	0	0	0	2	0	0
chr17	73058007	73058007	1	+	0	0	0	0	1	0
chr17	74219320	74219320	1	-	0	0	0	2	0	2
chr17	74701480	74701480	1	-	0	0	0	2	0	0
chr17	75798988	75798988	1	-	0	0	0	0	1	0
chr17	75991356	75991356	1	-	0	0	0	0	1	0
chr17	76746310	76746310	1	-	0	0	0	2	0	0
chr17	76772085	76772085	1	-	0	0	0	0	1	0
chr17	77195927	77195927	1	-	0	0	1	0	0	0
chr17	78078658	78078658	1	-	0	0	0	0	0	2
chr17	78180355	78180355	1	+	0	0	0	1	0	0
chr17	78194755	78194755	1	-	0	2	0	0	0	0
chr17	78222783	78222783	1	+	0	0	3	0	0	0
chr17	78774086	78774086	1	+	0	0	0	0	0	1
chr17	79601797	79601797	1	+	1	0	0	0	0	0
chr17	80142943	80142943	1	+	0	1	0	0	0	0
chr17	80881018	80881018	1	-	0	0	0	0	0	4
chr17	80997384	80997384	1	+	0	1	0	0	0	0
chr17	81045934	81045934	1	-	0	2	0	0	0	0
chr17	81455123	81455123	1	-	0	0	0	0	0	4
chr17	81546148	81546148	1	+	0	0	0	2	0	0
chr17	81587051	81587051	1	+	0	0	0	0	0	2
chr17	81621730	81621730	1	+	0	0	0	2	0	0
chr17	81663017	81663017	1	+	0	0	0	0	0	2
chr17	81700708	81700708	1	+	0	0	0	1	0	0
chr17	81709004	81709004	1	+	0	0	0	0	1	0
chr17	81727493	81727493	1	-	0	0	0	2	0	0
chr17	81852708	81852708	1	-	0	0	0	0	0	2
chr17	81881563	81881563	1	+	0	0	0	0	0	3
chr17	81884809	81884809	1	+	0	0	0	4	0	0
chr17	81889432	81889432	1	+	0	1	0	0	0	0
chr17	81893924	81893924	1	+	0	0	0	0	1	0
chr17	81918911	81918911	1	-	0	0	0	0	1	0
chr17	82053957	82053957	1	-	0	0	0	1	0	0
chr17	82059801	82059801	1	+	0	0	0	0	0	1
chr17	82164211	82164211	1	-	0	0	1	0	0	0
chr17	82191019	82191019	1	+	0	0	0	0	1	0
chr17	82225450	82225450	1	+	0	0	0	1	0	0
chr17	82616953	82616953	1	+	0	2	0	0	0	0
chr17	82631178	82631178	1	+	0	0	0	0	0	1
chr17	82722456	82722456	1	+	0	0	0	1	0	0
chr18	236182	236182	1	+	0	0	0	0	1	0
chr18	2667642	2667642	1	+	0	0	2	0	0	0
chr18	2802162	2802162	1	+	0	0	0	0	1	0
chr18	3244534	3244534	1	-	0	0	0	1	0	0
chr18	5455259	5455259	1	+	0	0	0	0	2	0
chr18	5482554	5482554	1	+	0	0	0	1	0	0
chr18	14113745	14113745	1	-	0	0	0	0	1	0
chr18	21782113	21782113	1	+	0	0	0	0	1	0
chr18	31894834	31894834	1	+	0	0	1	0	0	0
chr18	32021081	32021081	1	+	0	0	0	0	0	1
chr18	32905587	32905587	1	-	0	0	0	0	0	1
chr18	35482218	35482218	1	-	0	0	0	0	0	3
chr18	36834134	36834134	1	-	0	0	0	0	0	2
chr18	36864548	36864548	1	+	0	0	0	0	2	0
chr18	42067638	42067638	1	+	0	0	0	0	0	2
chr18	45889759	45889759	1	-	0	0	0	0	1	0
chr18	46033582	46033582	1	+	0	0	0	0	0	1
chr18	51077343	51077343	1	-	0	0	0	0	2	0
chr18	58688121	58688121	1	-	0	0	0	2	0	0
chr18	59873920	59873920	1	-	0	0	0	0	0	2
chr18	62816692	62816692	1	-	0	0	0	0	0	1
chr18	62842120	62842120	1	-	0	0	0	0	1	0
chr18	64242717	64242717	1	+	0	0	0	0	0	3
chr18	75714629	75714629	1	-	0	0	0	0	2	0
chr18	76474293	76474293	1	-	0	0	3	2	0	0
chr18	79159144	79159144	1	+	0	0	0	1	0	0
chr19	656441	656441	1	+	0	0	0	0	2	0
chr19	672993	672993	1	+	0	0	0	0	0	2
chr19	819845	819845	1	+	0	0	0	0	0	2
chr19	831850	831850	1	-	0	0	0	0	0	3
chr19	958394	958394	1	-	0	4	0	0	0	0
chr19	976658	976658	1	+	0	0	0	2	0	0
chr19	1092281	1092281	1	-	0	0	0	0	1	0
chr19	1129508	1129508	1	+	0	0	0	0	1	0
chr19	1183029	1183029	1	-	0	0	0	1	0	0
chr19	1204246	1204246	1	-	0	0	0	0	0	2
chr19	1213729	1213729	1	+	0	0	0	1	0	0
chr19	1357997	1357997	1	+	0	0	0	0	0	1
chr19	1386079	1386079	1	-	0	0	0	3	0	0
chr19	2132378	2132378	1	+	0	0	1	0	0	0
chr19	2205325	2205325	1	+	0	0	0	0	0	5
chr19	3155863	3155863	1	-	0	0	0	1	0	0
chr19	4426701	4426701	1	+	0	0	0	2	0	0
chr19	5287971	5287971	1	-	0	1	0	0	0	0
chr19	5630256	5630256	1	-	0	0	0	0	1	0
chr19	6259487	6259487	1	+	0	0	0	2	0	0
chr19	7165678	7165678	1	-	0	0	0	4	0	0
chr19	7993282	7993282	1	+	0	0	0	2	0	0
chr19	8532347	8532347	1	-	0	0	0	4	0	0
chr19	9327993	9327993	1	-	0	1	0	0	0	0
chr19	10097983	10097983	1	-	0	0	0	2	0	0
chr19	10144191	10144191	1	+	0	0	0	0	1	0
chr19	10161701	10161701	1	-	0	1	0	0	0	0
chr19	10173576	10173576	1	+	0	0	0	0	0	3
chr19	10178068	10178068	1	+	0	0	0	1	0	0
chr19	10191207	10191207	1	-	0	0	0	0	0	1
chr19	10664350	10664350	1	-	0	0	0	0	2	0
chr19	10777730	10777730	1	+	0	1	0	0	0	0
chr19	10996178	10996178	1	+	0	0	0	0	1	0
chr19	11000284	11000284	1	-	0	0	0	0	0	1
chr19	11046482	11046482	1	-	0	0	0	0	0	3
chr19	11083228	11083228	1	-	0	0	0	0	0	1
chr19	11311629	11311629	1	-	0	0	2	0	0	0
chr19	11315367	11315367	1	+	0	0	0	0	0	1
chr19	11472121	11472121	1	+	0	0	0	0	0	1
chr19	12533586	12533586	1	+	0	0	0	1	0	0
chr19	12588826	12588826	1	+	0	0	1	0	0	0
chr19	12603298	12603298	1	+	0	3	0	0	0	0
chr19	12608010	12608010	1	+	0	0	0	0	0	1
chr19	12654439	12654439	1	-	0	0	0	0	0	3
chr19	12950037	12950037	1	-	0	0	0	1	0	0
chr19	12950594	12950594	1	-	0	0	0	1	0	0
chr19	13112025	13112025	1	-	0	0	0	0	1	0
chr19	14133951	14133951	1	-	0	1	0	0	0	0
chr19	15415065	15415065	1	+	0	0	0	1	0	0
chr19	16242849	16242849	1	-	0	0	0	1	0	0
chr19	16622501	16622501	1	-	0	0	0	2	0	0
chr19	17408299	17408299	1	+	0	0	1	0	0	0
chr19	17737750	17737750	1	-	0	0	0	1	0	0
chr19	18980048	18980048	1	-	0	0	0	0	0	3
chr19	19008087	19008087	1	+	0	1	0	0	0	0
chr19	21092402	21092402	1	+	0	0	0	0	1	0
chr19	27260455	27260455	1	+	0	0	0	0	0	1
chr19	27784306	27784306	1	+	0	0	0	0	2	0
chr19	30005367	30005367	1	-	0	3	0	0	0	0
chr19	33094779	33094779	1	+	0	0	0	0	0	3
chr19	33811256	33811256	1	-	0	0	2	0	0	0
chr19	34463357	34463357	1	-	0	0	0	0	0	1
chr19	35894475	35894475	1	+	0	0	0	4	0	0
chr19	38004107	38004107	1	+	0	0	1	0	0	0
chr19	38657036	38657036	1	-	0	0	0	1	0	0
chr19	38658811	38658811	1	+	0	0	0	0	1	0
chr19	39451938	39451938	1	+	0	0	0	0	0	2
chr19	45844598	45844598	1	-	0	0	2	0	0	0
chr19	46378614	46378614	1	-	0	0	0	0	0	1
chr19	47416396	47416396	1	-	0	0	0	1	0	0
chr19	48383215	48383215	1	+	0	0	0	0	1	0
chr19	48870809	48870809	1	+	0	0	0	0	0	3
chr19	48921302	48921302	1	-	0	0	0	0	2	0
chr19	48966438	48966438	1	-	0	0	0	0	1	1
chr19	49095817	49095817	1	-	0	0	0	0	1	0
chr19	49456456	49456456	1	+	0	0	0	1	0	0
chr19	49461738	49461738	1	-	53	37	31	8	0	0
chr19	49764121	49764121	1	-	0	0	0	0	0	3
chr19	49786790	49786790	1	+	0	0	0	0	0	1
chr19	49837506	49837506	1	+	0	2	0	0	0	0
chr19	49841201	49841201	1	-	0	0	0	1	0	0
chr19	49925332	49925332	1	+	0	0	0	3	0	0
chr19	50388472	50388472	1	+	0	0	0	2	0	0
chr19	51540567	51540567	1	-	0	0	0	0	0	2
chr19	52405547	52405547	1	+	0	0	0	0	0	3
chr19	55239220	55239220	1	+	0	0	0	0	0	2
chr19	55243855	55243855	1	+	0	0	0	0	0	1
chr19	55402080	55402080	1	-	0	0	0	2	0	0
chr19	55657653	55657653	1	+	0	0	0	1	0	0
chr19	55666711	55666711	1	+	0	0	0	0	0	1
chr19	55667038	55667038	1	-	0	0	0	3	0	0
chr19	58555641	58555641	1	-	0	0	0	1	0	0
chr20	1480234	1480234	1	-	0	2	0	0	0	0
chr20	3757425	3757425	1	-	0	4	0	0	0	0
chr20	5647588	5647588	1	+	0	0	2	0	0	0
chr20	6437457	6437457	1	-	0	0	0	1	0	0
chr20	13540514	13540514	1	+	0	0	0	0	0	4
chr20	14001540	14001540	1	+	0	0	0	0	0	3
chr20	17582949	17582949	1	-	0	1	0	0	0	0
chr20	18550732	18550732	1	+	0	0	2	0	0	0
chr20	32414331	32414331	1	-	0	0	2	0	0	0
chr20	34625349	34625349	1	-	0	0	0	1	0	0
chr20	35060467	35060467	1	-	0	0	0	0	3	0
chr20	35810608	35810608	1	-	0	3	0	0	0	0
chr20	35854946	35854946	1	+	0	0	0	0	0	2
chr20	36656832	36656832	1	+	0	0	0	0	0	2
chr20	49171618	49171618	1	+	0	0	0	1	0	0
chr20	50234583	50234583	1	-	0	0	0	0	1	0
chr20	59972927	59972927	1	+	0	0	0	1	0	0
chr20	62681339	62681339	1	-	0	1	0	0	0	0
chr20	62914757	62914757	1	-	0	0	0	0	2	0
chr20	62941253	62941253	1	+	0	0	0	0	0	2
chr20	63603737	63603737	1	-	0	0	0	0	0	3
chr20	63912324	63912324	1	-	0	0	0	1	0	0
chr20	63921344	63921344	1	-	0	0	0	2	0	0
chr20	63927471	63927471	1	-	0	0	0	2	0	0
chr21	14544040	14544040	1	+	0	0	0	3	0	0
chr21	21212650	21212650	1	+	0	0	0	1	0	0
chr21	27797495	27797495	1	+	0	0	0	0	0	1
chr21	37407207	37407207	1	+	0	0	0	2	0	0
chr21	39256926	39256926	1	-	0	0	0	2	0	0
chr21	39272837	39272837	1	-	0	0	0	0	0	2
chr21	44075476	44075476	1	+	0	0	0	3	0	0
chr21	44342575	44342575	1	+	0	0	0	2	0	0
chr21	44398646	44398646	1	-	0	0	0	0	0	1
chr21	45614471	45614471	1	-	0	0	0	0	1	0
chr22	20934456	20934456	1	+	0	0	0	4	0	0
chr22	21803517	21803517	1	-	0	0	0	0	2	0
chr22	27896340	27896340	1	-	0	0	0	2	0	0
chr22	29956317	29956317	1	+	0	0	0	0	0	3
chr22	31524486	31524486	1	+	0	2	0	0	0	0
chr22	31827679	31827679	1	+	0	0	0	0	1	0
chr22	37736525	37736525	1	-	0	0	0	0	0	2
chr22	37864939	37864939	1	+	0	0	0	0	1	0
chr22	38381891	38381891	1	+	0	0	0	0	0	3
chr22	39381122	39381122	1	+	0	0	0	0	0	2
chr22	39409174	39409174	1	+	0	0	1	0	2	0
chr22	40469389	40469389	1	+	0	0	0	1	0	0
chr22	40843813	40843813	1	+	0	0	0	0	0	3
chr22	41153848	41153848	1	+	0	0	0	1	0	0
chr22	41260123	41260123	1	-	0	0	0	0	1	0
chr22	42179311	42179311	1	+	0	0	0	0	2	0
chr22	42606552	42606552	1	+	0	0	0	0	1	0
chr22	42950799	42950799	1	+	0	3	0	0	0	0
chr22	44169405	44169405	1	+	0	0	0	0	0	3
chr22	45700595	45700595	1	-	0	0	1	0	0	0
chr22	45727923	45727923	1	+	0	0	0	0	0	3
chr22	45777381	45777381	1	+	0	0	0	0	0	1
chr22	49879519	49879519	1	+	0	0	0	0	0	1
chr22	50092462	50092462	1	-	0	0	3	0	0	0
chr22	50140920	50140920	1	-	0	0	0	0	0	2
chr22	50513491	50513491	1	-	0	0	0	0	0	1
chr22	50560457	50560457	1	+	0	0	0	1	0	0
chr23	4717017	4717017	1	-	0	0	3	0	0	0
chr23	12961458	12961458	1	-	0	0	1	0	0	0
chr23	18952999	18952999	1	-	0	0	0	0	1	0
chr23	32463909	32463909	1	+	0	0	0	2	0	0
chr23	38856694	38856694	1	-	0	0	0	0	0	3
chr23	40719329	40719329	1	+	0	0	0	2	0	0
chr23	45816303	45816303	1	+	0	0	0	2	0	0
chr23	47160612	47160612	1	+	0	0	0	0	0	3
chr23	47859208	47859208	1	+	0	0	0	1	0	0
chr23	71057924	71057924	1	+	0	0	1	0	0	0
chr23	73986080	73986080	1	-	0	0	0	0	1	0
chr23	78661294	78661294	1	+	0	0	0	1	0	0
chr23	81221024	81221024	1	+	0	2	0	0	0	0
chr23	102796898	102796898	1	-	0	0	0	3	0	0
chr23	106310429	106310429	1	-	0	0	0	0	1	0
chr23	109365362	109365362	1	-	0	0	0	0	0	2
chr23	110301615	110301615	1	+	0	0	0	2	0	0
chr23	111703876	111703876	1	-	0	2	0	0	0	0
chr23	119587284	119587284	1	-	0	0	0	2	0	0
chr23	136703932	136703932	1	+	0	0	0	0	2	0
chr23	149135553	149135553	1	+	0	0	0	0	0	1
chr23	153459352	153459352	1	+	0	0	0	1	0	0
chr23	153797157	153797157	1	+	0	0	0	1	0	0
chr23	153915091	153915091	1	-	0	0	0	0	0	3
chr23	153919694	153919694	1	+	0	0	0	1	0	0
chr23	154012283	154012283	1	+	0	0	0	3	0	0
chr23	154042956	154042956	1	-	0	0	0	0	1	0
chr23	154058012	154058012	1	+	0	3	0	0	0	0
chr23	154738160	154738160	1	+	0	0	0	0	2	0
chr23	154744516	154744516	1	-	0	0	1	0	0	0
chr24	26514143	26514143	1	-	0	0	0	0	0	1
