## Supplementary material for "IS-Seq: a bioinformatics pipeline for integration sites analysis with comprehensive abundance quantification methods": Figure 4 and Supplementary Figure 4

seqnames	start	end	width	strand	CL6	CLH4	MOI30CLB6	MOI30CLB7	MOI30CLC9	MOI30CLE1	MOI50CLB9	MOI50CLE6	MOI50CLH6
chr1	10000043	10000043	1	-	0	0	0	0	0	0	0	1	0
chr1	10166739	10166739	1	-	0	0	0	0	0	0	0	1	0
chr1	103188203	103188203	1	-	0	0	0	0	0	0	1	0	0
chr1	109749431	109749431	1	+	0	0	0	0	0	0	2	0	0
chr1	12546142	12546142	1	+	0	0	0	0	0	0	0	1	0
chr1	1480064	1480064	1	-	1	0	0	1	0	0	0	0	0
chr1	151287119	151287119	1	+	0	0	0	0	0	0	2	0	0
chr1	157990350	157990350	1	-	0	0	0	0	0	0	0	1	0
chr1	15870023	15870023	1	-	0	0	0	0	0	0	0	1	0
chr1	166947369	166947369	1	-	0	0	1	0	0	1	0	1	0
chr1	167695810	167695810	1	-	0	0	0	0	0	0	0	1	0
chr1	167764064	167764064	1	+	0	0	0	1	0	0	0	0	0
chr1	168785184	168785184	1	-	0	0	0	0	0	1	0	0	0
chr1	16993824	16993824	1	+	0	0	0	0	0	0	1	0	0
chr1	184629400	184629400	1	-	0	0	0	1	0	1	1	0	0
chr1	193269975	193269975	1	-	0	0	0	1	0	1	0	0	0
chr1	200384589	200384589	1	+	0	0	0	0	0	0	0	1	0
chr1	209862596	209862596	1	+	0	0	0	0	0	0	0	1	0
chr1	210294811	210294811	1	-	0	0	0	1	0	0	0	0	0
chr1	211854717	211854717	1	-	0	0	0	1	0	0	0	0	0
chr1	219307615	219307615	1	+	0	0	0	0	0	1	0	0	0
chr1	226757699	226757699	1	+	0	0	0	0	0	0	0	1	0
chr1	228156110	228156110	1	+	0	0	0	2	0	2	0	0	0
chr1	230370856	230370856	1	+	0	0	0	0	0	1	0	0	0
chr1	235159685	235159685	1	-	0	0	0	0	0	0	0	1	0
chr1	236119427	236119427	1	+	0	0	0	0	0	0	0	1	0
chr1	236429587	236429587	1	+	0	0	0	0	0	0	0	1	0
chr1	244902684	244902684	1	-	0	0	0	0	0	0	0	1	0
chr1	2473430	2473430	1	+	0	0	0	1	0	0	0	0	0
chr1	31744576	31744576	1	-	0	0	0	0	0	1	0	0	0
chr1	31786357	31786357	1	+	0	0	0	0	0	0	1	0	0
chr1	33042358	33042358	1	-	0	0	0	0	0	0	0	1	0
chr1	37319084	37319084	1	+	0	0	0	0	0	1	0	0	0
chr1	37319191	37319191	1	+	0	0	0	1	0	0	0	0	0
chr1	38225437	38225437	1	+	0	0	0	0	0	1	0	0	0
chr1	43997863	43997863	1	+	0	0	0	1	0	0	0	0	0
chr1	44820453	44820453	1	-	0	0	0	2	0	1	0	0	0
chr1	47528093	47528093	1	-	0	0	0	0	0	0	0	1	0
chr1	52583534	52583534	1	-	0	0	0	0	1	1	0	0	0
chr1	63339067	63339067	1	-	0	0	0	0	0	0	0	12	0
chr1	6482911	6482911	1	+	0	0	0	0	0	0	0	1	0
chr1	65052493	65052493	1	-	0	0	0	0	0	0	0	1	0
chr1	65212643	65212643	1	-	0	0	0	1	0	1	0	0	0
chr1	66224900	66224900	1	+	0	0	0	0	0	0	0	1	0
chr1	8126685	8126685	1	+	0	0	0	1	0	0	0	0	0
chr1	9217968	9217968	1	-	0	0	0	1	0	0	0	0	0
chr10	103556801	103556801	1	+	0	0	0	0	0	1	0	0	0
chr10	108365984	108365984	1	+	0	0	0	0	0	0	1	0	0
chr10	1152245	1152245	1	+	0	0	0	0	0	0	0	1	0
chr10	121212401	121212401	1	-	0	0	0	0	0	0	0	1	0
chr10	124597737	124597737	1	+	0	0	0	1	0	0	0	0	0
chr10	127043658	127043658	1	+	0	0	0	0	1	0	0	0	0
chr10	128091908	128091908	1	-	0	0	0	1	0	0	1	2	0
chr10	129276294	129276294	1	-	0	0	0	0	0	1	0	0	0
chr10	133410153	133410153	1	-	0	0	19	0	0	0	0	0	0
chr10	133410154	133410154	1	-	0	0	949	0	0	0	0	0	0
chr10	133410155	133410155	1	-	0	0	129	0	0	0	0	0	0
chr10	133410156	133410156	1	-	0	0	1	0	0	0	0	0	0
chr10	3087009	3087009	1	+	0	0	0	0	0	0	1	0	0
chr10	34962586	34962586	1	-	0	0	0	0	0	0	0	1	0
chr10	67897566	67897566	1	+	0	0	0	0	0	0	0	1	0
chr10	71466169	71466169	1	+	0	0	1	1	0	2	1	0	0
chr10	73456729	73456729	1	-	0	0	0	0	0	0	0	0	19
chr10	73456730	73456730	1	-	0	0	0	0	0	0	0	0	3
chr10	73456731	73456731	1	-	0	0	0	0	0	0	0	0	1278
chr10	73456732	73456732	1	-	0	0	0	0	0	0	0	0	13
chr10	74160628	74160628	1	+	0	0	0	2	0	1	0	0	0
chr10	74851487	74851487	1	-	0	0	0	1	0	0	0	0	0
chr10	75098577	75098577	1	-	0	0	0	0	0	0	0	1	0
chr10	77528424	77528424	1	-	0	0	0	0	0	0	0	1	0
chr10	79090949	79090949	1	+	0	0	0	0	0	0	0	1	0
chr10	79135020	79135020	1	+	0	0	0	0	0	0	0	1	0
chr10	80581569	80581569	1	-	0	0	0	0	0	1	0	0	0
chr10	80857834	80857834	1	-	0	0	0	0	0	0	1	0	0
chr10	86108161	86108161	1	+	0	0	0	0	0	0	1	0	0
chr10	86318865	86318865	1	+	0	0	0	0	0	0	0	0	1
chr10	91670866	91670866	1	-	0	0	0	0	0	0	1	1	0
chr10	92838936	92838936	1	+	0	0	0	1	0	1	0	0	0
chr10	93118752	93118752	1	-	0	0	0	0	0	0	0	1	0
chr10	97628047	97628047	1	-	0	0	0	1	0	0	0	0	0
chr10	97970829	97970829	1	-	0	0	0	0	0	0	0	1	0
chr10	98140556	98140556	1	-	0	0	0	1	0	1	0	0	0
chr11	106022473	106022473	1	+	0	0	1	0	0	0	0	0	0
chr11	108164827	108164827	1	-	0	0	0	0	0	0	0	1	0
chr11	112553167	112553167	1	+	0	0	0	0	0	1	0	2	0
chr11	117860900	117860900	1	-	0	0	0	1	0	0	0	0	0
chr11	122361782	122361782	1	-	0	0	0	1	0	0	0	0	0
chr11	1227979	1227979	1	+	0	0	0	1	0	1	0	1	0
chr11	130888114	130888114	1	+	0	0	0	0	0	1	0	0	0
chr11	131680473	131680473	1	+	0	0	0	0	0	1	0	0	0
chr11	132670397	132670397	1	-	0	0	0	0	1	0	0	0	0
chr11	18551242	18551242	1	-	0	0	0	0	0	0	0	1	0
chr11	27284847	27284847	1	+	0	0	0	0	0	1	0	0	0
chr11	3045649	3045649	1	-	0	0	0	0	0	1	0	0	0
chr11	33134779	33134779	1	+	0	0	0	0	0	4	0	0	0
chr11	33134780	33134780	1	+	0	0	0	0	0	280	0	0	0
chr11	33134784	33134784	1	+	0	0	0	0	0	1153	0	0	0
chr11	33134786	33134786	1	+	0	0	0	0	0	2	0	0	0
chr11	3662660	3662660	1	-	0	0	0	0	0	0	0	1	0
chr11	44379627	44379627	1	-	0	0	0	0	0	1	0	1	0
chr11	44586359	44586359	1	+	0	0	0	1	0	0	0	0	0
chr11	5799037	5799037	1	-	0	0	0	1	0	0	0	0	0
chr11	61685850	61685850	1	+	0	0	0	0	0	0	1	0	0
chr11	65237967	65237967	1	+	0	0	0	0	0	0	0	1	0
chr11	67549453	67549453	1	-	0	0	0	4	0	0	0	1	0
chr11	68296676	68296676	1	+	0	0	0	1	0	0	0	0	0
chr11	70548304	70548304	1	-	0	0	0	1	0	0	0	0	0
chr11	72777367	72777367	1	-	0	0	0	0	0	2	0	0	0
chr11	9959370	9959370	1	+	0	0	0	2	0	1	0	1	0
chr12	103891892	103891892	1	-	0	0	0	0	0	0	0	1	0
chr12	104208855	104208855	1	-	0	0	0	1	0	0	0	0	0
chr12	110926483	110926483	1	-	0	0	0	0	0	0	1	0	0
chr12	120777899	120777899	1	-	0	0	0	0	0	1	0	0	0
chr12	120998095	120998095	1	-	0	0	0	0	0	0	0	1	0
chr12	121340711	121340711	1	-	0	0	0	1	0	1	1	0	0
chr12	122190447	122190447	1	+	0	0	0	0	0	2	0	0	0
chr12	123028799	123028799	1	-	0	0	0	1	0	0	0	0	0
chr12	123420944	123420944	1	+	0	0	0	0	0	0	1	0	0
chr12	123421246	123421246	1	+	0	0	0	0	0	0	0	1	0
chr12	124107089	124107089	1	+	0	0	0	0	0	2	0	1	0
chr12	129001731	129001731	1	-	0	0	0	1	0	0	0	0	0
chr12	129001732	129001732	1	-	0	0	0	0	0	1	0	0	0
chr12	129203765	129203765	1	-	0	0	0	0	0	0	0	1	0
chr12	130193640	130193640	1	+	0	0	0	0	0	0	0	1	0
chr12	132088139	132088139	1	-	0	0	0	1	0	1	0	1	0
chr12	132455820	132455820	1	+	0	0	0	1	0	0	0	0	0
chr12	132950585	132950585	1	-	0	0	0	1	0	0	0	1	0
chr12	1436163	1436163	1	-	0	0	0	1	0	1	0	0	0
chr12	1560687	1560687	1	-	0	0	0	1	0	0	0	0	0
chr12	43288371	43288371	1	+	0	0	0	1	0	0	0	0	0
chr12	43288372	43288372	1	+	0	0	0	1	0	0	0	0	0
chr12	43442297	43442297	1	+	0	0	0	0	1	0	0	0	0
chr12	48827279	48827279	1	-	0	0	0	0	0	1	0	0	0
chr12	52748349	52748349	1	-	0	0	1	0	0	1	0	0	0
chr12	53336606	53336606	1	-	0	0	0	1	0	0	0	0	0
chr12	54923843	54923843	1	-	0	0	0	1	0	0	0	0	0
chr12	6641862	6641862	1	-	0	0	0	0	0	0	6	0	0
chr12	6641863	6641863	1	-	0	0	0	0	0	0	1659	0	0
chr12	6641864	6641864	1	-	0	0	0	0	0	0	51	0	0
chr12	669468	669468	1	-	0	0	0	0	0	0	0	1	0
chr12	67892402	67892402	1	+	0	0	0	0	0	0	0	1	0
chr12	69835828	69835828	1	-	0	0	0	0	0	0	0	1	0
chr12	7302113	7302113	1	+	0	0	0	0	0	0	0	1	0
chr12	92676465	92676465	1	-	0	0	0	0	0	0	0	1	0
chr12	961129	961129	1	-	0	0	0	0	0	0	0	1	0
chr12	96227015	96227015	1	+	0	0	1	1	0	0	0	0	0
chr12	9691431	9691431	1	+	0	5	0	0	0	0	0	0	0
chr12	9691432	9691432	1	+	0	493	0	0	0	0	0	0	0
chr12	9691434	9691434	1	+	0	4	0	0	0	0	0	0	0
chr12	98950360	98950360	1	+	0	0	0	1	0	0	0	0	0
chr13	107200291	107200291	1	-	0	0	0	0	0	0	0	1	0
chr13	26951161	26951161	1	+	0	0	1	0	0	0	0	0	0
chr13	28085158	28085158	1	-	0	0	0	0	0	0	0	1	0
chr13	32606020	32606020	1	+	0	0	0	1	0	0	0	0	0
chr13	35822686	35822686	1	-	0	0	0	1	0	0	0	0	0
chr13	39827555	39827555	1	+	0	0	0	0	0	0	0	1	0
chr13	41628774	41628774	1	-	0	0	0	1	0	0	0	0	0
chr13	51222087	51222087	1	-	0	0	0	0	0	1	0	2	0
chr13	59914909	59914909	1	-	0	0	0	0	0	0	0	0	1
chr13	82574025	82574025	1	+	0	0	0	0	0	0	0	1	0
chr13	84651988	84651988	1	+	0	0	0	0	0	0	0	1	0
chr13	99735348	99735348	1	-	0	0	0	0	1	0	0	0	0
chr14	100655991	100655991	1	-	0	0	0	1	0	0	0	0	0
chr14	101916308	101916308	1	+	0	0	0	1	0	0	0	0	0
chr14	104253190	104253190	1	-	0	0	0	1	0	0	0	2	0
chr14	105241710	105241710	1	-	0	0	0	0	0	0	0	1	0
chr14	21231288	21231288	1	-	0	0	0	0	0	0	1	0	0
chr14	22373200	22373200	1	-	0	0	0	1	0	0	0	0	0
chr14	24097010	24097010	1	+	0	0	0	1	0	0	0	0	0
chr14	34493342	34493342	1	-	0	0	0	0	1	0	0	0	0
chr14	36520708	36520708	1	+	0	0	0	0	0	1	0	0	0
chr14	44121831	44121831	1	-	0	0	0	1	0	0	0	0	0
chr14	65675805	65675805	1	-	0	0	0	0	0	0	0	1	0
chr14	70173310	70173310	1	+	0	0	0	1	0	0	0	0	0
chr14	74913420	74913420	1	+	0	0	0	2	0	0	0	0	0
chr14	87487377	87487377	1	+	0	0	0	0	0	0	0	0	1
chr14	89380562	89380562	1	+	0	0	0	0	0	1	0	0	0
chr15	26323394	26323394	1	-	0	0	0	0	0	0	1	0	0
chr15	39891676	39891676	1	-	0	0	0	1	0	1	0	0	0
chr15	41181452	41181452	1	+	0	0	0	0	0	0	0	11	0
chr15	66618701	66618701	1	+	0	0	0	0	0	0	0	1	0
chr15	75798485	75798485	1	+	0	0	0	1	0	2	0	0	0
chr15	77034330	77034330	1	+	0	0	0	0	0	1	0	0	0
chr15	78334868	78334868	1	-	0	0	0	1	0	0	0	0	0
chr15	78359867	78359867	1	-	0	0	1	0	0	0	0	0	0
chr15	78992870	78992870	1	-	0	0	0	3	0	1	0	0	0
chr15	82725557	82725557	1	-	0	0	0	0	0	1	0	0	0
chr15	85761741	85761741	1	-	0	0	0	0	0	0	0	1	0
chr15	86675856	86675856	1	+	0	0	0	1	0	0	0	0	0
chr15	89761169	89761169	1	+	0	0	0	0	0	2	0	0	0
chr15	98521281	98521281	1	-	0	0	0	1	0	0	0	0	0
chr16	10431978	10431978	1	-	0	0	0	0	0	0	1	0	0
chr16	12269897	12269897	1	+	0	0	0	0	0	0	1	0	0
chr16	1694513	1694513	1	+	0	5	0	0	0	0	0	0	0
chr16	1694514	1694514	1	+	0	523	0	0	0	0	0	0	0
chr16	1694515	1694515	1	+	0	3	0	0	0	0	0	0	0
chr16	1694517	1694517	1	+	0	7	0	0	0	0	0	0	0
chr16	19195531	19195531	1	-	0	0	0	0	0	0	0	1	0
chr16	22320464	22320464	1	+	0	0	0	0	0	0	0	1	0
chr16	24434829	24434829	1	+	0	0	2	0	0	0	0	0	0
chr16	27823350	27823350	1	-	0	0	0	1	0	0	0	0	0
chr16	27978506	27978506	1	-	0	0	0	0	0	0	0	1	0
chr16	28158068	28158068	1	-	0	0	0	1	0	0	1	0	0
chr16	30583026	30583026	1	+	0	0	0	0	0	0	0	1	0
chr16	30718378	30718378	1	+	0	0	0	0	0	0	0	46	0
chr16	30718379	30718379	1	+	0	0	0	0	0	0	0	1644	0
chr16	30718380	30718380	1	+	0	0	0	0	0	0	0	5	0
chr16	461104	461104	1	-	0	0	0	1	0	0	0	0	0
chr16	4746243	4746243	1	+	0	0	0	2	0	0	0	0	0
chr16	48040730	48040730	1	+	0	0	0	0	0	0	0	1	0
chr16	68609542	68609542	1	+	0	0	0	0	0	0	0	0	1
chr16	737475	737475	1	-	7	0	0	0	0	0	0	0	0
chr16	79654182	79654182	1	+	0	0	1	2	0	1	0	0	0
chr16	85789994	85789994	1	+	0	0	1	0	0	0	0	0	0
chr16	85789995	85789995	1	+	0	0	14	0	0	0	0	0	0
chr16	85789996	85789996	1	+	0	0	1067	0	0	0	0	0	0
chr16	85789999	85789999	1	+	0	0	18	0	0	0	0	0	0
chr17	16215804	16215804	1	+	0	0	0	1	0	0	0	0	0
chr17	18940030	18940030	1	-	0	0	0	0	0	1	0	0	0
chr17	19014173	19014173	1	-	0	0	1	1	0	0	0	0	0
chr17	2085155	2085155	1	-	0	0	0	1	0	0	0	0	0
chr17	2371465	2371465	1	+	0	0	0	2	0	0	0	0	0
chr17	27558974	27558974	1	+	0	0	0	1	0	1	0	1	0
chr17	28559895	28559895	1	-	0	0	0	0	0	0	1	0	0
chr17	30863867	30863867	1	+	0	0	0	0	0	0	0	1	0
chr17	35795012	35795012	1	+	0	0	0	1	0	0	0	0	0
chr17	36596315	36596315	1	-	0	0	0	1	0	0	0	0	0
chr17	39059616	39059616	1	-	0	0	0	0	0	0	0	1	0
chr17	39431481	39431481	1	+	0	0	0	0	0	0	0	1	0
chr17	42628893	42628893	1	+	0	0	0	0	0	0	0	1	0
chr17	43102559	43102559	1	+	0	0	0	0	0	0	0	1	0
chr17	45653409	45653409	1	+	0	0	0	0	0	0	0	1	0
chr17	50282540	50282540	1	+	0	0	0	1	0	0	0	0	0
chr17	50282541	50282541	1	+	0	0	0	0	0	0	0	0	1
chr17	55434442	55434442	1	+	0	0	0	1	0	0	0	0	0
chr17	56271560	56271560	1	-	0	497	0	0	0	0	0	0	0
chr17	56271561	56271561	1	-	0	12	0	0	0	0	0	0	0
chr17	57204975	57204975	1	-	0	0	0	0	0	0	0	1	0
chr17	63537589	63537589	1	-	0	0	0	1	0	0	0	0	0
chr17	67530765	67530765	1	+	0	0	0	2	0	0	0	0	0
chr17	74885691	74885691	1	+	0	0	0	0	0	0	0	1	0
chr17	75018974	75018974	1	+	0	0	0	0	0	1	0	0	0
chr17	76533894	76533894	1	+	0	0	0	3	0	1	1	1	0
chr17	76534381	76534381	1	+	0	0	0	0	0	0	0	1	0
chr17	77739709	77739709	1	+	0	0	0	0	0	0	1	0	0
chr17	78251769	78251769	1	-	0	0	0	0	1	0	1	0	0
chr17	79447471	79447471	1	+	0	0	0	1	0	0	0	1	0
chr17	79601797	79601797	1	+	0	0	0	0	1	0	0	0	0
chr17	82244145	82244145	1	-	0	0	0	1	0	0	0	0	0
chr17	82888738	82888738	1	+	0	0	0	1	0	2	1	0	0
chr18	13134726	13134726	1	-	0	0	0	0	0	1	0	0	0
chr18	13863505	13863505	1	+	0	0	0	1	0	1	0	0	0
chr18	2507308	2507308	1	-	0	0	0	0	0	0	0	1	0
chr18	3244534	3244534	1	-	0	0	0	0	0	1	0	0	0
chr18	46033561	46033561	1	+	0	0	1	1	0	0	0	0	0
chr18	54173764	54173764	1	-	0	0	0	0	1281	0	0	0	0
chr18	54173765	54173765	1	-	0	0	0	0	33	0	0	0	0
chr18	57663921	57663921	1	-	0	0	0	1	0	1	0	0	0
chr18	59866496	59866496	1	+	0	0	0	0	0	0	0	1	0
chr18	61369899	61369899	1	-	0	0	0	1	0	0	0	0	0
chr18	62504765	62504765	1	+	0	0	0	0	0	0	0	1	0
chr18	68703050	68703050	1	+	0	0	1	2	0	0	0	0	0
chr18	72384704	72384704	1	-	0	0	1	2	0	0	0	1	0
chr18	72584121	72584121	1	-	0	0	0	0	0	0	0	0	1
chr18	8167542	8167542	1	+	0	0	0	1	0	3	0	0	0
chr18	8947084	8947084	1	-	0	0	0	0	0	0	0	2	0
chr19	10516421	10516421	1	-	0	0	0	0	0	0	1	0	0
chr19	10719487	10719487	1	+	0	0	1	0	0	1	0	0	0
chr19	12985803	12985803	1	+	0	0	2	0	0	0	0	0	0
chr19	1336331	1336331	1	-	0	0	0	1	0	0	0	0	0
chr19	13836666	13836666	1	+	0	0	0	0	0	0	1	0	0
chr19	14493863	14493863	1	+	0	0	0	0	0	0	0	1	0
chr19	19021276	19021276	1	+	0	0	0	1	0	0	0	0	0
chr19	1926524	1926524	1	-	0	0	0	0	0	0	0	1	0
chr19	19653100	19653100	1	-	0	0	0	0	0	0	0	1	0
chr19	21377519	21377519	1	-	0	0	1	2	0	0	0	0	0
chr19	2602152	2602152	1	-	0	0	0	0	0	0	0	1	0
chr19	2602591	2602591	1	-	0	0	0	3	0	1	0	0	0
chr19	2647581	2647581	1	+	0	0	1	1	0	0	0	1	0
chr19	30960493	30960493	1	-	0	0	0	0	1	0	0	0	0
chr19	33042894	33042894	1	-	0	0	0	0	0	0	0	1	0
chr19	33457714	33457714	1	+	0	0	0	0	0	0	0	1	0
chr19	36248814	36248814	1	+	0	0	0	1	0	0	0	0	0
chr19	41194931	41194931	1	-	0	0	0	0	0	0	0	1	0
chr19	43455281	43455281	1	+	0	0	0	0	0	0	0	1	0
chr19	4355539	4355539	1	+	0	0	0	0	0	0	0	1	0
chr19	4417663	4417663	1	+	0	0	0	0	0	0	0	2	0
chr19	4431331	4431331	1	+	0	0	0	0	0	0	0	1	0
chr19	45163929	45163929	1	-	0	0	0	1	0	0	0	0	0
chr19	47416396	47416396	1	-	0	0	0	0	0	0	0	1	0
chr19	47422517	47422517	1	+	0	0	0	1	0	0	0	0	0
chr19	4865304	4865304	1	-	0	0	0	0	0	0	0	1	0
chr19	49461738	49461738	1	-	54	0	0	0	0	0	0	0	0
chr19	49861430	49861430	1	-	0	0	0	0	0	0	116	0	0
chr19	49861431	49861431	1	-	0	0	0	0	0	0	43	0	0
chr19	49861432	49861432	1	-	0	0	0	0	0	0	1919	0	0
chr19	49861433	49861433	1	-	0	0	0	0	0	0	7	0	0
chr19	50836033	50836033	1	-	0	0	0	1	0	0	0	0	0
chr19	50954047	50954047	1	+	0	0	0	0	0	0	1	0	0
chr19	51359206	51359206	1	-	0	0	0	1	0	0	0	0	0
chr19	5287971	5287971	1	-	0	0	0	2	0	0	0	1	0
chr19	53930363	53930363	1	-	0	0	0	1	0	0	0	0	0
chr19	55792910	55792910	1	-	0	0	0	1	0	0	0	0	0
chr19	56479172	56479172	1	+	0	0	0	2	0	0	0	0	0
chr19	56978442	56978442	1	+	0	0	0	1	0	1	0	1	0
chr19	619943	619943	1	+	0	0	0	0	1	0	0	0	0
chr19	6671864	6671864	1	+	0	0	0	0	0	0	0	1	0
chr19	7957131	7957131	1	-	0	0	0	0	0	0	0	1	0
chr2	113129707	113129707	1	+	0	0	0	0	0	1	0	0	0
chr2	121445210	121445210	1	-	0	0	0	0	0	0	0	1	0
chr2	135179692	135179692	1	+	0	2	0	0	0	0	0	0	0
chr2	135179693	135179693	1	+	0	489	0	0	0	0	0	0	0
chr2	135179694	135179694	1	+	0	7	0	0	0	0	0	0	0
chr2	143838502	143838502	1	+	0	0	0	0	1	0	0	1	0
chr2	156056808	156056808	1	+	0	0	0	1	0	0	0	0	0
chr2	160944091	160944091	1	+	0	0	0	1	0	1	0	0	0
chr2	16155416	16155416	1	-	0	0	0	2	0	1	0	1	0
chr2	164489451	164489451	1	-	0	0	3	2	0	5	5	2	0
chr2	182580408	182580408	1	+	0	0	0	1	0	0	0	2	0
chr2	183342235	183342235	1	-	0	0	0	0	0	0	0	0	1
chr2	186711252	186711252	1	+	0	0	0	0	0	0	0	1	0
chr2	201408492	201408492	1	+	0	0	0	0	0	0	0	1	0
chr2	20277771	20277771	1	+	0	0	0	0	0	0	0	16	0
chr2	20277772	20277772	1	+	0	0	0	0	0	0	0	1347	0
chr2	20277773	20277773	1	+	0	0	0	0	0	0	0	1	0
chr2	20277774	20277774	1	+	0	0	0	0	0	0	0	20	0
chr2	203054559	203054559	1	-	0	0	0	0	0	1	0	0	0
chr2	203794978	203794978	1	-	0	0	0	0	0	0	0	0	1
chr2	206098266	206098266	1	+	0	0	0	0	0	1	0	0	0
chr2	21277363	21277363	1	-	0	0	0	1	1	1	0	0	0
chr2	217915421	217915421	1	+	0	0	0	1	0	0	0	0	0
chr2	222517748	222517748	1	+	0	0	0	1	0	0	0	0	0
chr2	229916419	229916419	1	+	0	0	0	0	0	1	0	0	0
chr2	234629363	234629363	1	+	0	0	0	1	0	0	0	0	0
chr2	234798036	234798036	1	+	0	0	0	0	0	1	0	0	0
chr2	237016734	237016734	1	-	0	0	0	1	0	0	0	1	0
chr2	238405688	238405688	1	-	0	0	0	0	1	0	0	0	0
chr2	238717373	238717373	1	-	0	0	0	0	0	0	1	0	0
chr2	25686608	25686608	1	-	0	0	0	0	0	1	0	0	0
chr2	26079050	26079050	1	+	0	0	0	1	0	0	0	0	0
chr2	33420553	33420553	1	+	0	0	0	0	0	1	0	0	0
chr2	35343107	35343107	1	-	0	0	0	1	0	2	0	0	0
chr2	42926592	42926592	1	-	0	0	0	1	0	0	1	0	0
chr2	48463588	48463588	1	-	0	0	0	1	0	0	0	0	0
chr2	5072209	5072209	1	-	0	0	0	2	0	0	0	1	0
chr2	58227172	58227172	1	-	0	0	0	1	0	0	0	0	0
chr2	68335647	68335647	1	+	0	0	0	0	0	0	0	1	0
chr2	69647759	69647759	1	+	0	0	0	0	0	0	1	0	0
chr2	72937659	72937659	1	+	0	0	0	1	0	0	0	0	0
chr2	74425077	74425077	1	+	0	0	0	1	0	0	0	0	0
chr2	96106251	96106251	1	+	0	0	1	0	0	1	0	0	0
chr2	96106420	96106420	1	+	0	0	0	0	1	0	0	0	0
chr2	96106750	96106750	1	+	0	0	0	1	0	0	0	0	0
chr2	98508675	98508675	1	-	0	0	0	1	0	0	0	0	0
chr20	10562027	10562027	1	-	0	0	0	1	0	0	0	0	0
chr20	16346270	16346270	1	+	0	0	0	0	0	0	1	0	0
chr20	20906852	20906852	1	+	0	0	0	0	0	1	0	0	0
chr20	23280261	23280261	1	-	0	0	0	1	0	0	0	0	0
chr20	2386736	2386736	1	+	0	0	0	1	0	1	0	0	0
chr20	24665712	24665712	1	-	0	0	0	0	0	0	0	1	0
chr20	25293669	25293669	1	+	0	0	0	0	0	1	0	1	0
chr20	3232343	3232343	1	+	0	0	0	1	0	0	0	0	0
chr20	32998154	32998154	1	-	0	0	0	0	0	0	0	1	0
chr20	33434740	33434740	1	+	0	0	0	0	0	0	0	1	0
chr20	3543537	3543537	1	-	0	0	0	0	0	0	0	1	0
chr20	35946864	35946864	1	-	0	0	0	1	0	0	0	0	0
chr20	3731130	3731130	1	-	0	0	0	0	0	0	0	1	0
chr20	37459466	37459466	1	-	0	0	1	0	0	0	0	0	0
chr20	3757926	3757926	1	+	0	0	0	1	0	0	0	0	0
chr20	49124159	49124159	1	+	0	0	0	1	0	0	0	1	0
chr20	50069961	50069961	1	-	0	0	0	0	0	0	0	1	0
chr20	52051357	52051357	1	-	0	0	0	1	0	0	0	0	0
chr20	53797686	53797686	1	+	0	0	0	0	0	0	0	1	0
chr20	61522048	61522048	1	+	0	0	0	1	0	0	0	0	0
chr20	62203764	62203764	1	+	0	0	0	1	0	0	0	0	0
chr20	62448158	62448158	1	+	0	0	0	2	0	1	1	0	0
chr20	62650264	62650264	1	-	0	0	0	1	0	0	0	0	0
chr20	63225751	63225751	1	+	0	0	0	0	0	0	0	1	0
chr20	63598704	63598704	1	-	0	0	0	1	0	1	0	0	0
chr21	16185585	16185585	1	+	0	0	0	0	0	0	0	1	0
chr21	23406856	23406856	1	+	0	0	1	0	0	0	0	1	0
chr21	28020551	28020551	1	-	0	0	0	0	0	0	0	1	0
chr21	28020648	28020648	1	-	0	0	0	0	0	1	0	0	0
chr21	29948316	29948316	1	+	0	0	0	0	0	0	0	1	0
chr21	29961876	29961876	1	-	0	0	1	0	0	0	0	0	0
chr21	31541320	31541320	1	+	0	0	0	0	0	1	0	1	0
chr21	40443480	40443480	1	+	0	0	0	0	0	2	0	0	0
chr21	41447932	41447932	1	+	0	0	0	0	0	0	0	1	0
chr21	43753151	43753151	1	-	0	0	1	0	0	0	0	0	0
chr21	44539602	44539602	1	-	0	0	0	1	0	0	0	0	0
chr21	44637729	44637729	1	+	0	0	0	0	0	1	0	1	0
chr21	45389892	45389892	1	+	0	0	0	0	0	1	0	0	0
chr22	17738249	17738249	1	-	0	0	0	1	0	0	0	0	0
chr22	20191077	20191077	1	+	0	0	0	1	0	0	0	0	0
chr22	20205799	20205799	1	-	0	0	0	0	0	1	0	0	0
chr22	21076931	21076931	1	+	0	0	0	1	0	0	0	0	0
chr22	23207994	23207994	1	+	0	0	0	0	0	0	0	1	0
chr22	24181614	24181614	1	+	0	0	0	1	0	0	0	0	0
chr22	30824966	30824966	1	+	0	0	1	0	0	0	0	1	0
chr22	31355207	31355207	1	+	0	0	0	0	0	0	0	1	0
chr22	32243122	32243122	1	-	0	0	0	1	0	0	0	0	0
chr22	36147983	36147983	1	-	0	0	0	1	0	0	0	0	0
chr22	39224830	39224830	1	+	0	0	1	4	0	2	0	1	0
chr22	42006437	42006437	1	+	0	0	0	0	0	0	0	1	0
chr22	42600919	42600919	1	-	0	0	0	0	0	0	0	1	0
chr22	43081751	43081751	1	+	0	0	0	0	0	0	0	1	0
chr22	43940954	43940954	1	-	0	0	0	0	0	0	0	1	0
chr22	44950985	44950985	1	-	0	0	0	1	0	0	0	1	0
chr22	50467026	50467026	1	-	0	0	0	2	0	0	0	0	0
chr3	101670785	101670785	1	-	0	0	0	1	0	0	0	0	0
chr3	105504225	105504225	1	-	0	0	0	0	0	1	0	0	0
chr3	113744277	113744277	1	-	0	0	0	0	0	0	0	1	0
chr3	114691163	114691163	1	+	0	0	0	0	0	0	0	0	10
chr3	114691164	114691164	1	+	0	0	0	0	0	0	0	0	680
chr3	127488836	127488836	1	+	0	0	0	0	0	0	0	0	1
chr3	130700428	130700428	1	-	0	1	0	0	0	0	0	0	0
chr3	141630921	141630921	1	-	0	0	0	0	0	0	1	0	0
chr3	15744464	15744464	1	-	0	0	0	0	0	1	0	0	0
chr3	160531994	160531994	1	+	0	0	0	0	0	0	0	1	0
chr3	172320195	172320195	1	-	0	0	0	0	0	0	0	1	0
chr3	186891526	186891526	1	-	0	0	0	0	0	0	0	1	0
chr3	197018355	197018355	1	+	0	0	0	0	0	0	0	7	0
chr3	197305558	197305558	1	+	0	0	0	0	0	1	0	0	0
chr3	205265	205265	1	-	0	0	0	2	0	0	1	0	0
chr3	2659380	2659380	1	-	0	0	0	1	0	0	0	0	0
chr3	38015951	38015951	1	-	0	0	0	1	0	0	0	3	0
chr3	38051056	38051056	1	-	0	0	0	0	1	1	0	1	0
chr3	40374477	40374477	1	+	0	0	0	2	0	0	0	0	0
chr3	41879639	41879639	1	-	0	0	0	0	0	0	0	1	0
chr3	42227993	42227993	1	-	0	0	0	0	0	0	0	1	0
chr3	46892433	46892433	1	-	0	0	0	1	0	0	0	0	0
chr3	50183715	50183715	1	-	0	0	0	1	0	0	0	0	0
chr3	52238736	52238736	1	-	0	0	0	1	0	0	0	2	0
chr3	56412638	56412638	1	-	0	0	0	3	0	1	0	0	1
chr3	64907039	64907039	1	-	0	0	0	0	0	1	0	1	0
chr3	9239647	9239647	1	-	0	0	0	2	0	1	0	0	0
chr4	100683071	100683071	1	+	0	0	0	0	0	1	0	0	0
chr4	10829070	10829070	1	+	0	0	0	0	0	0	0	1	0
chr4	109569705	109569705	1	+	0	0	0	0	0	0	0	1	0
chr4	112220193	112220193	1	-	0	0	0	1	0	0	0	0	0
chr4	146950102	146950102	1	-	0	0	0	2	0	1	0	0	0
chr4	169792177	169792177	1	+	0	0	0	1	0	0	0	0	0
chr4	174502154	174502154	1	+	0	0	0	1	0	0	0	1	0
chr4	1760340	1760340	1	-	0	0	0	0	0	0	0	1	0
chr4	177445619	177445619	1	+	0	0	0	0	0	1	0	0	0
chr4	188173071	188173071	1	-	0	0	0	0	0	0	0	1	0
chr4	189150029	189150029	1	+	0	0	0	0	0	0	0	1	0
chr4	35054181	35054181	1	+	0	0	0	1	0	2	1	0	0
chr4	3911718	3911718	1	-	0	0	0	1	0	0	0	0	0
chr4	4838829	4838829	1	-	0	0	0	0	1	0	0	0	0
chr4	53018	53018	1	+	0	0	0	0	0	0	0	1	0
chr4	55920186	55920186	1	+	0	0	1	1	0	1	0	0	0
chr4	55920232	55920232	1	+	0	0	1	0	0	0	0	0	0
chr4	66653247	66653247	1	-	0	0	0	0	0	0	0	1	0
chr4	70977892	70977892	1	+	0	0	0	0	0	0	0	1	0
chr4	752899	752899	1	+	0	0	0	2	0	0	0	1	0
chr4	760494	760494	1	+	0	0	0	1	0	0	0	0	0
chr4	87383057	87383057	1	-	0	0	1	0	0	0	0	0	0
chr5	105564394	105564394	1	+	0	0	0	1	0	0	0	0	0
chr5	123409987	123409987	1	+	0	0	0	0	0	1	0	0	0
chr5	131339111	131339111	1	+	0	0	0	1	0	0	0	0	0
chr5	136995743	136995743	1	-	0	1	0	0	0	0	0	0	0
chr5	137755891	137755891	1	-	0	0	0	0	0	0	0	2	0
chr5	139484246	139484246	1	-	0	0	0	0	0	0	0	1	0
chr5	161962827	161962827	1	-	0	0	0	0	0	0	1	0	0
chr5	164374783	164374783	1	+	0	0	0	1	0	0	0	0	0
chr5	168805304	168805304	1	-	0	0	1	0	0	0	0	0	0
chr5	17057046	17057046	1	-	0	0	0	0	0	0	0	1	0
chr5	177507493	177507493	1	+	0	0	0	0	37	0	0	0	0
chr5	177507494	177507494	1	+	0	0	0	0	1461	0	0	0	0
chr5	177507495	177507495	1	+	0	0	0	0	3	0	0	0	0
chr5	178556214	178556214	1	-	0	0	0	1	0	0	1	0	0
chr5	32261886	32261886	1	-	0	0	0	0	0	0	0	1	0
chr5	4863944	4863944	1	-	0	0	0	1	0	0	0	0	0
chr6	10496096	10496096	1	+	0	0	0	1	0	0	0	0	0
chr6	111309045	111309045	1	-	0	0	0	1	0	0	0	0	0
chr6	111392588	111392588	1	+	0	0	0	0	0	9	0	0	0
chr6	111392589	111392589	1	+	0	0	0	0	0	1035	0	0	0
chr6	111392590	111392590	1	+	0	0	0	0	0	13	0	0	0
chr6	126225931	126225931	1	+	0	0	0	0	0	1	0	0	0
chr6	131632309	131632309	1	-	0	0	1	0	0	0	0	0	0
chr6	132825825	132825825	1	-	0	0	0	0	0	0	0	1	0
chr6	13812986	13812986	1	-	0	0	0	2	0	2	0	1	0
chr6	154680878	154680878	1	+	0	0	0	0	0	0	0	1	0
chr6	154887996	154887996	1	+	0	0	0	1	0	0	0	0	0
chr6	162677301	162677301	1	-	0	0	0	0	0	1	0	0	0
chr6	16283011	16283011	1	+	0	0	0	0	0	0	0	1	0
chr6	16528994	16528994	1	-	0	0	0	0	0	0	0	1	0
chr6	168033924	168033924	1	-	0	0	0	1	0	0	0	0	0
chr6	169906289	169906289	1	-	0	0	0	2	0	1	0	0	0
chr6	170179057	170179057	1	+	0	0	0	2	0	0	0	0	0
chr6	2641591	2641591	1	-	0	0	0	2	0	0	0	0	0
chr6	31091747	31091747	1	-	0	0	1	0	0	0	0	0	0
chr6	31717113	31717113	1	+	0	0	0	0	0	1	1	0	0
chr6	31717114	31717114	1	+	0	0	0	1	0	0	0	0	0
chr6	32848034	32848034	1	-	0	0	0	2	0	0	0	0	0
chr6	32848036	32848036	1	-	0	0	0	1758	0	0	0	0	0
chr6	32848037	32848037	1	-	0	0	0	28	0	0	0	0	0
chr6	33785153	33785153	1	+	0	0	1	0	0	0	0	0	0
chr6	3441039	3441039	1	+	0	0	0	0	0	0	1	0	0
chr6	3493225	3493225	1	+	0	0	0	0	0	0	0	1	0
chr6	37636042	37636042	1	-	0	0	0	0	0	1	1	1	0
chr6	39684317	39684317	1	-	0	0	0	0	0	0	0	1	0
chr6	42483569	42483569	1	+	0	0	0	0	0	0	0	1	0
chr6	43451192	43451192	1	-	0	0	0	1	0	0	0	0	0
chr6	43535405	43535405	1	-	0	0	0	0	0	0	0	1	0
chr6	43743603	43743603	1	-	0	0	0	0	0	2	0	0	0
chr6	45758190	45758190	1	+	0	0	0	0	0	1	0	2	0
chr6	52518126	52518126	1	-	0	0	0	0	0	0	0	1	0
chr6	7071608	7071608	1	+	0	0	0	0	0	1	0	0	0
chr6	72957373	72957373	1	+	0	0	0	0	0	0	0	1	0
chr6	7961366	7961366	1	+	0	0	0	0	0	0	0	1	0
chr6	80090421	80090421	1	+	0	0	1	0	0	0	0	0	0
chr7	100241454	100241454	1	+	0	0	0	0	0	0	0	1	0
chr7	100689160	100689160	1	-	0	0	0	1	1	0	0	0	0
chr7	101634654	101634654	1	-	0	0	0	0	0	0	0	1	0
chr7	101737522	101737522	1	-	0	0	0	0	0	0	0	1	0
chr7	101878927	101878927	1	+	0	0	0	0	0	0	0	1	0
chr7	102564215	102564215	1	-	0	0	0	1	0	0	0	0	0
chr7	106381378	106381378	1	+	0	0	0	1	0	0	0	0	0
chr7	113770017	113770017	1	-	0	0	0	1	0	0	0	0	0
chr7	137330102	137330102	1	-	0	0	0	0	0	0	0	1	0
chr7	150404401	150404401	1	+	0	0	0	0	0	1	0	1	0
chr7	150861379	150861379	1	-	0	0	0	1	0	0	0	0	0
chr7	151423358	151423358	1	+	0	0	0	1	0	0	0	1	0
chr7	158924794	158924794	1	+	0	0	0	0	1	0	0	0	0
chr7	2042228	2042228	1	-	0	0	0	1	0	0	0	1	0
chr7	2130009	2130009	1	-	0	0	0	0	0	1	0	0	0
chr7	2496367	2496367	1	+	0	0	0	1	0	2	0	0	0
chr7	26412681	26412681	1	+	0	0	0	0	0	1	0	1	0
chr7	2663818	2663818	1	+	0	0	0	0	0	1	0	0	0
chr7	2663820	2663820	1	+	0	0	0	4	0	0	1	2	0
chr7	28602329	28602329	1	+	0	0	0	0	0	0	0	1	0
chr7	30143264	30143264	1	+	0	0	0	0	0	0	0	1	0
chr7	30315881	30315881	1	+	0	19	0	0	0	0	0	0	0
chr7	30315882	30315882	1	+	0	335	0	0	0	0	0	0	0
chr7	32674295	32674295	1	-	0	0	0	0	0	0	0	1	0
chr7	38932763	38932763	1	-	0	0	0	1	0	0	0	0	0
chr7	42393973	42393973	1	-	0	0	0	0	0	2	0	0	0
chr7	43146863	43146863	1	-	0	0	0	1	0	0	0	0	0
chr7	46640481	46640481	1	-	0	0	0	2	0	1	0	0	0
chr7	47332830	47332830	1	-	0	0	0	0	0	1	0	0	0
chr7	51224655	51224655	1	-	0	0	1	1	0	0	0	0	0
chr7	57421855	57421855	1	-	0	0	0	1	0	0	0	0	0
chr7	66588113	66588113	1	-	0	0	0	0	0	0	0	1	0
chr7	6712652	6712652	1	+	0	0	0	2	0	0	0	0	0
chr7	67289682	67289682	1	-	0	0	0	5	0	0	0	0	0
chr7	68229458	68229458	1	-	0	0	0	0	0	0	0	1	0
chr7	72078985	72078985	1	+	0	0	0	0	1	0	0	0	0
chr7	7301832	7301832	1	-	0	0	0	0	0	1	0	0	0
chr7	7301833	7301833	1	-	0	0	0	0	0	1	0	0	0
chr7	74441449	74441449	1	-	0	0	0	0	0	0	1	0	0
chr7	74903652	74903652	1	+	0	0	0	1	0	0	0	0	0
chr7	75504993	75504993	1	-	0	0	0	57	0	0	0	0	0
chr7	75504994	75504994	1	-	0	0	0	1	0	0	0	0	0
chr7	76530640	76530640	1	+	0	0	0	2	0	0	0	0	0
chr7	77021669	77021669	1	+	0	0	0	1	0	0	0	0	0
chr7	77049723	77049723	1	+	0	0	0	2	0	0	0	0	0
chr7	78078176	78078176	1	+	0	0	1	0	0	1	0	0	0
chr7	85868650	85868650	1	-	0	0	0	1	0	0	0	0	0
chr7	8815895	8815895	1	+	0	0	0	1	0	0	0	0	0
chr7	99392548	99392548	1	+	0	0	0	1	0	0	0	0	0
chr8	101128347	101128347	1	-	0	0	0	0	0	0	0	1	0
chr8	116627415	116627415	1	-	0	0	0	0	0	0	0	1	0
chr8	116628143	116628143	1	-	0	0	0	1	0	1	0	1	0
chr8	11798956	11798956	1	-	0	0	0	1	0	0	0	1	0
chr8	124819209	124819209	1	+	0	0	1	0	0	1	0	0	0
chr8	130064445	130064445	1	-	0	0	0	0	0	0	0	1	0
chr8	141410219	141410219	1	-	0	0	0	1	0	0	0	0	0
chr8	141704670	141704670	1	-	0	0	1	0	0	0	0	0	0
chr8	143557141	143557141	1	+	0	0	0	4	0	0	0	0	0
chr8	143994821	143994821	1	+	0	0	0	1	0	0	0	0	0
chr8	20482270	20482270	1	+	0	0	1	0	0	0	0	0	0
chr8	21080943	21080943	1	-	0	0	0	0	0	0	0	1	0
chr8	2355679	2355679	1	-	0	0	0	1	0	0	0	0	0
chr8	35760971	35760971	1	+	0	0	0	0	0	1	0	0	0
chr8	38794498	38794498	1	-	0	0	9	0	0	0	0	0	0
chr8	38794500	38794500	1	-	0	0	917	0	0	0	0	0	0
chr8	38794501	38794501	1	-	0	0	14	0	0	0	0	0	0
chr8	39539457	39539457	1	-	0	0	0	1	0	0	0	0	0
chr8	41276110	41276110	1	-	0	0	0	0	0	1	0	0	0
chr8	47232560	47232560	1	-	0	0	0	0	0	0	0	1	0
chr8	47481452	47481452	1	-	0	0	0	0	0	0	0	1	0
chr8	56043554	56043554	1	-	0	0	0	1	0	0	0	0	0
chr8	61596424	61596424	1	-	0	0	0	0	1	0	0	0	0
chr8	61596531	61596531	1	-	0	0	0	1	0	0	0	1	0
chr8	6568994	6568994	1	-	0	0	0	0	0	0	1	0	0
chr8	70380939	70380939	1	+	0	0	0	1	1	0	0	0	0
chr8	74027142	74027142	1	+	0	0	0	0	0	0	0	1	0
chr8	85164211	85164211	1	-	0	0	1	0	0	0	0	0	0
chr8	920614	920614	1	+	0	0	0	0	0	1	0	1	0
chr8	98259749	98259749	1	-	0	0	0	1	0	0	0	0	0
chr9	120877978	120877978	1	-	0	0	0	0	0	1	0	0	0
chr9	123294541	123294541	1	-	0	0	0	0	0	1	0	0	0
chr9	126418573	126418573	1	-	0	0	0	0	0	1	0	0	0
chr9	129809699	129809699	1	-	2	0	0	0	0	0	0	0	0
chr9	134028749	134028749	1	-	0	0	0	0	0	1	0	0	0
chr9	137251852	137251852	1	-	0	0	0	2	0	0	0	0	0
chr9	18680053	18680053	1	-	0	0	0	1	0	0	0	0	0
chr9	24464823	24464823	1	-	0	0	0	0	0	0	0	1	0
chr9	41783675	41783675	1	-	0	0	0	1	0	0	0	0	0
chr9	6908381	6908381	1	-	0	0	0	0	0	1	0	0	0
chr9	76636819	76636819	1	+	0	0	0	1	0	0	0	0	0
chr9	86276849	86276849	1	-	0	0	0	0	1	0	0	0	0
chr9	96022508	96022508	1	-	0	0	0	1	0	0	0	0	0
chr9	98099268	98099268	1	-	0	0	0	0	0	0	0	1	0
chr23	110480530	110480530	1	+	0	0	0	0	0	2	0	0	0
chr23	127171918	127171918	1	-	0	0	0	0	0	1	0	0	0
chr23	13525503	13525503	1	+	0	0	0	1	0	0	0	0	0
chr23	142716250	142716250	1	+	0	0	0	0	0	0	0	0	2
chr23	150549493	150549493	1	+	0	0	0	1	0	0	0	0	0
chr23	19843222	19843222	1	+	0	0	0	0	0	0	0	1	0
chr23	30648884	30648884	1	+	0	0	0	0	0	0	0	1	0
chr23	34461185	34461185	1	-	0	0	0	1	0	0	0	0	0
chr23	45845598	45845598	1	+	0	0	0	2	0	0	0	0	0
chr23	55059983	55059983	1	+	0	0	0	0	0	0	0	1	0
chr23	70281776	70281776	1	+	0	0	0	1	0	1	0	0	0
chr23	70881190	70881190	1	+	0	0	0	1	0	0	0	0	0
chr23	72345886	72345886	1	+	0	0	0	0	0	0	0	1	0
chr23	8222408	8222408	1	+	0	0	0	0	1	0	0	0	0
chr23	82679832	82679832	1	+	0	0	0	1	0	0	0	0	0
